# AmesNet: A Task-Conditioned Deep Learning Model with Enhanced Sensitivity and Generalization in Ames Mutagenicity Prediction

**DOI:** 10.1101/2025.03.20.644379

**Authors:** Tyler Umansky, Virgil Woods, Sean M. Russell, Daniel Haders

## Abstract

Regulatory agencies require comprehensive genotoxicity assessments for all novel small-molecule therapeutics prior to human trials. Developers often delay these studies until a candidate is nearing regulatory submission because they are expensive and secondary to bioactivity. This timing creates a bottleneck where late-stage failures can jeopardize >$10 million in capital and multiple years of developmental progress per candidate. The Ames assay is used to detect a molecule’s mutagenic potential. Regulators now explicitly support the use of *in silico* Ames mutagenicity models through enabling legislation, dedicated FDA AI toxicology programs, internationally harmonized guidelines, and benchmark challenges. However, current Ames models suffer from a dramatic sensitivity drop-off when they evaluate molecules outside their training domain. Sensitivity is the most important metric in Ames prediction because false negatives allow mutagenic compounds to advance undetected and trigger the most costly late-stage failures. Attempts to fix this sensitivity drop-off often reduce overall model performance, which can be represented by balanced accuracy. For example, DeepAmes reports high levels of sensitivity only by sacrificing its balanced accuracy. We introduce AmesNet, a novel Task-Conditioned modeling paradigm that achieves both class-leading sensitivity and balanced accuracy in novel chemical spaces. AmesNet utilizes a dual branch architecture containing a molecular encoder and a dedicated channel to condition Ames assay context such as metabolic activation and bacterial strain type. In comparative benchmarks, AmesNet reached a sensitivity of 0.73 (95% confidence interval: 0.68–0.77) and a simultaneous balanced accuracy of 0.81 (95% confidence interval: 0.79–0.83) on the out-of-domain test data. This represents an improvement in sensitivity of up to 46% over existing approaches without a trade-off in balanced accuracy. Structural analysis demonstrates that AmesNet recovers difficult-to-detect mutagenic compounds missed by existing models. This framework provides a high-confidence filtering mechanism that enables drug developers to turn a costly late-stage safety bottleneck into a proactive decision-making edge.
