## Supplemental Data 1 for "AmesNet: A Task-Conditioned Deep Learning Model with Enhanced Sensitivity and Generalization in Ames Mutagenicity Prediction": TA97_with_S9_Test.csv

gmtamesQSAR_ID	SMILES	Strain	S9	Endpoint
gmtamesQSAR_3589	BrC1CC(Br)CC(Br)CC(Br)CC(Br)CC(Br)C1	TA97	1	Negative
gmtamesQSAR_3603	COC(=O)Nc1nc2cc(Sc3ccccc3)ccc2[nH]1	TA97	1	Negative
gmtamesQSAR_3668	O=[N+]([O-])c1cc(S(=O)(=O)Nc2ccccc2)ccc1Nc1ccccc1	TA97	1	Negative
gmtamesQSAR_3715	CC(=O)c1c(O)cc(C)oc1=O	TA97	1	Negative
gmtamesQSAR_3720	COC1OC(C(=O)O)C(OC2OC(C(=O)O)C(OC)C(O)C2O)C(O)C1O	TA97	1	Negative
gmtamesQSAR_3732	N=c1c2[nH]cnc2ncn1O	TA97	1	Negative
gmtamesQSAR_3740	c1ccc(CSCc2ccccc2)cc1	TA97	1	Negative
gmtamesQSAR_3829	CC1(C)CC[C@]2(C(=O)O)CC[C@]3(C)C(=CC[C@@H]4[C@@]5(C)C[C@H](O)[C@H](O[C@@H]6O[C@H](CO)[C@@H](O)[C@H](O)[C@H]6O)C(C)(C(=O)O)C5CC[C@]43C)[C@H]2C1	TA97	1	Negative
gmtamesQSAR_3848	CN(C)CCN(Cc1ccsc1)c1ccccn1	TA97	1	Negative
gmtamesQSAR_3921	C=C1CC23CC1(O)CCC2C12C=CC(O)C(C)(C(=O)O1)C2C3C(=O)O	TA97	1	Negative
gmtamesQSAR_4024	CCC(C)c1[nH]c(O)c(C(C)=O)c1O	TA97	1	Negative
gmtamesQSAR_4040	Nc1nc(N)nc(-c2ccccc2)n1	TA97	1	Negative
gmtamesQSAR_4063	CC1=c2c(C)c(O)c(C(=O)O)c(O)c2=CO[C@@H]1C	TA97	1	Negative
gmtamesQSAR_4066	Cc1nc2c(c3[nH]c4ccccc4c13)C(=O)C=C(N1CC1)C2=O	TA97	1	Positive
gmtamesQSAR_4079	O=C(O)C1Cc2c([nH]c3ccccc23)C(c2ccccc2)N1	TA97	1	Negative
gmtamesQSAR_4133	Brc1cc(Br)c(OCCOc2c(Br)cc(Br)cc2Br)c(Br)c1	TA97	1	Negative
gmtamesQSAR_4203	C=C(C)C12OC3(c4ccccc4)OC1C1C4OC4(CO)C(O)C4(O)C(=O)C(C)=CC4C1(O3)C(C)C2OC(=O)C=CC=Cc1ccccc1	TA97	1	Negative
gmtamesQSAR_4204	[O-][S+]1OCC2C(CO1)C1(Cl)C(Cl)=C(Cl)C2(Cl)C1(Cl)Cl	TA97	1	Negative
gmtamesQSAR_4216	Cc1c(O)[nH]c(CC(C)C)c(O)n(C)c(Cc2ccccc2)c(O)ncc(=O)n1C	TA97	1	Negative
gmtamesQSAR_4239	COc1ccc2c(c1)c(CC(=O)O)c(C)n2C(=O)c1ccc(Cl)cc1	TA97	1	Negative
gmtamesQSAR_4334	Oc1ccc2cc(SSc3ccc4cc(O)ccc4c3)ccc2c1	TA97	1	Negative
gmtamesQSAR_4363	C=C1C[C@@]23CC[C@H]4[C@@](C)(CCC[C@@]4(C)C(=O)O[C@@H]4O[C@H](CO)[C@@H](O)[C@H](O)[C@H]4O)[C@@H]2CC[C@]1(O[C@@H]1O[C@H](CO)[C@@H](O)[C@H](O)[C@H]1O[C@@H]1O[C@H](CO)[C@@H](O)[C@H](O)[C@H]1O)C3	TA97	1	Negative
gmtamesQSAR_4419	c1ccc(N(c2ccccc2)c2ccccc2)cc1	TA97	1	Negative
gmtamesQSAR_4478	NS(=O)(=O)c1cc(C(=O)O)c(NCc2ccco2)cc1Cl	TA97	1	Negative
gmtamesQSAR_4484	O=C1c2ccccc2-c2ccc3c4c(ccc1c24)-c1ccccc1C3=O	TA97	1	Negative
gmtamesQSAR_4536	C1N2CN3CN1CN(C2)C3	TA97	1	Negative
gmtamesQSAR_4577	CC(C)(C)c1ccc(O[P@]2OCC3(CO[P@@](Oc4ccc(C(C)(C)C)cc4C(C)(C)C)OC3)CO2)c(C(C)(C)C)c1	TA97	1	Negative
gmtamesQSAR_4600	c1ccc2[nH]c(-c3cscn3)nc2c1	TA97	1	Negative
gmtamesQSAR_4602	Clc1ccc(COC(Cn2ccnc2)c2ccc(Cl)cc2Cl)cc1	TA97	1	Negative
gmtamesQSAR_4613	C1CCC(NC2CCCCC2)CC1	TA97	1	Negative
gmtamesQSAR_4618	Cc1ccc(S(=O)(=O)NC(=O)NN2CCCCCC2)cc1	TA97	1	Negative
gmtamesQSAR_4699	C[n+]1ccc(-c2ccccn2)cc1	TA97	1	Negative
gmtamesQSAR_4724	S=C1NCCN1	TA97	1	Negative
gmtamesQSAR_4768	c1ccc2sc(SSc3nc4ccccc4s3)nc2c1	TA97	1	Negative
gmtamesQSAR_4782	Oc1cc2c(cc1O)C1c3ccc(O)c(O)c3OCC1(O)C2	TA97	1	Negative
gmtamesQSAR_4792	COc1ccc(C(=O)N2CCN(c3ccc4c(c3)CCC(=O)N4)CC2)cc1OC	TA97	1	Negative
gmtamesQSAR_4807	COc1cc(OC)c2c(c1Cl)O[C@]1(C2=O)C(OC)CC(=O)C[C@H]1C	TA97	1	Negative
gmtamesQSAR_4823	C=C1CC23CCC4C(C)(C(=O)O)CCCC4(C)C2CCC1(O)C3	TA97	1	Negative
gmtamesQSAR_4866	O=C(OC1CCCCC1)c1ccccc1C(=O)OC1CCCCC1	TA97	1	Negative
gmtamesQSAR_4901	S=c1[nH]cnc2[nH]cnc12	TA97	1	Negative
gmtamesQSAR_4924	N=c1c2ncn(C(c3ccccc3)(c3ccccc3)c3ccccc3)c2ncn1O	TA97	1	Negative
gmtamesQSAR_4932	CCN(Cc1ccccc1)c1ccccc1	TA97	1	Negative
gmtamesQSAR_4990	CCOC(=O)c1[nH]c2ccccc2c1N=Cc1ccc(O)cc1	TA97	1	Negative
gmtamesQSAR_5020	O=C(Cn1c(=O)sc2ccccc21)OCc1ccccc1	TA97	1	Negative
gmtamesQSAR_5046	CCOc1ccc(C(C)(C)COC(=O)c2cccc(Oc3ccccc3)c2)cc1	TA97	1	Negative
gmtamesQSAR_5114	NC1CCC(CC2CCC(N)CC2)CC1	TA97	1	Negative
gmtamesQSAR_5158	c1ccc2sc(SN3CCOCC3)nc2c1	TA97	1	Negative
gmtamesQSAR_5178	O=c1c(O)cc2c(O)oc3c(=O)c(O)cc4c(O)oc1c2c43	TA97	1	Negative
gmtamesQSAR_5210	CN(C(=O)CN(CCO)CC(=O)N(C)C(C)(C)Cc1ccccc1)C(C)(C)Cc1ccccc1	TA97	1	Negative
gmtamesQSAR_5236	O=c1[nH]ncc2ccccc12	TA97	1	Negative
gmtamesQSAR_5281	Nc1ccccc1C(=O)OC/C=C/c1ccccc1	TA97	1	Negative
gmtamesQSAR_5287	CCOc1ccc(C(C)(C)C)cc1NC(=O)C(=O)Nc1ccccc1CC	TA97	1	Negative
gmtamesQSAR_5312	C1=CCC2CC=CC2C1	TA97	1	Negative
gmtamesQSAR_5320	O=C1C=CC(=O)N1c1ccccc1	TA97	1	Negative
gmtamesQSAR_5441	C[C@@H]1[C@H](O)[C@@H](C)/C=C\C=C/C=CC=CC=CC=CC=C[C@H](O[C@@H]2O[C@H](C)[C@@H](O)[C@H](N)[C@@H]2O)C[C@@H]2O[C@](O)(C[C@@H](O)C[C@@H](O)[C@H](O)CC[C@@H](O)C[C@@H](O)CC(=O)O[C@H]1C)C[C@H](O)C2C(=O)O	TA97	1	Negative
gmtamesQSAR_5498	COC(=O)C1C2CC3c4[nH]c5cc(OC)ccc5c4CCN3CC2CC(OC(=O)C=Cc2cc(OC)c(OC)c(OC)c2)C1OC	TA97	1	Negative
gmtamesQSAR_5507	Cc1cc(NS(=O)(=O)c2ccc(N)cc2)no1	TA97	1	Negative
gmtamesQSAR_5511	CC1(c2ccc(Oc3ccccc3)cc2)OC(=O)N(Nc2ccccc2)C1=O	TA97	1	Negative
gmtamesQSAR_5560	Cc1ccc(S(=O)(=O)NC2CCCCC2)cc1	TA97	1	Negative
gmtamesQSAR_5632	CCO[C@@H]1[C@@H](OC)[C@H](C)OC(O[C@@H]2C[C@H]3C(C)=C[C@@H]4C(=CC5C(=O)C(C)C(O[C@H]6CC[C@H](NC=O)[C@@H](C)O6)CCC[C@H](CC)OC(=O)C[C@H]54)[C@@H]3C2)[C@@H]1OC	TA97	1	Negative
gmtamesQSAR_5641	CC1=C(/C=C/C(C)=C\C=C/C(C)=C\C=C/C=C(C)\C=C/C=C(C)\C=C\C2=C(C)CCCC2(C)C)C(C)(C)CCC1	TA97	1	Negative
gmtamesQSAR_5652	N=C(N)c1ccc(OCCCCCOc2ccc(C(=N)N)cc2)cc1	TA97	1	Negative
gmtamesQSAR_5655	COc1ccc(CCC(=O)c2c(O)cc(OC3OC(CO)C(O)C(O)C3OC3OC(C)C(O)C(O)C3O)cc2O)cc1O	TA97	1	Negative
gmtamesQSAR_5697	C=C(C)C1Cc2c(ccc3c2OC2COc4cc(OC)c(OC)cc4C2C3=O)O1	TA97	1	Negative
gmtamesQSAR_5711	CN1CC(C(=O)NC2(C)OC3(O)C4CCCN4C(=O)C(Cc4ccccc4)N3C2=O)C=C2c3cccc4[nH]cc(c34)CC21	TA97	1	Negative
gmtamesQSAR_5794	O=c1c2ccc3c4c(ccc(c24)c2nc4ccccc4n12)c(=O)n1c2ccccc2nc31	TA97	1	Negative
gmtamesQSAR_5860	COC(=O)C(c1ccccc1)C1CCCCN1	TA97	1	Negative
gmtamesQSAR_5878	CCC1(c2ccccc2)C(=O)[N]C(=O)NC1=O	TA97	1	Negative
gmtamesQSAR_5940	CC1(C)OC1COc1c2occc2cc2ccc(=O)oc12	TA97	1	Negative
gmtamesQSAR_5966	CC(=O)OCCN(CCOC(C)=O)c1ccc(N=Nc2nc3ccc(Cl)cc3s2)c(NC(=O)c2ccccc2)c1	TA97	1	Positive
gmtamesQSAR_6037	OC[C@H]1O[C@@H](n2cnc3c(NCC(O)COc4cccc5ccccc45)ncnc32)[C@H](O)[C@@H]1O	TA97	1	Negative
gmtamesQSAR_6170	C[n+]1cccc(-c2ccc[n+](C)c2)c1	TA97	1	Negative
gmtamesQSAR_6191	CC1=CC(=C(C#N)C#N)C=C(/C=C/c2ccc(N(C)C)cc2)O1	TA97	1	Positive
gmtamesQSAR_6229	c1cncc(-c2cccnc2)c1	TA97	1	Negative
gmtamesQSAR_6294	CC(C)(OOC(C)(C)c1ccccc1)c1ccccc1	TA97	1	Negative
gmtamesQSAR_6321	S=C(NC1CCCCC1)NC1CCCCC1	TA97	1	Negative
gmtamesQSAR_6413	CC12CCC(CC1)C(C)(C)O2	TA97	1	Negative
gmtamesQSAR_6416	Nc1ncnc2c1ncn2C(c1ccccc1)(c1ccccc1)c1ccccc1	TA97	1	Negative
gmtamesQSAR_6424	C[C@@H]1O[C@@H](O[C@H]2[C@H](O[C@H]3[C@H](O[C@H]4CC[C@@]5(C)[C@@H](CC[C@]6(C)[C@@H]5CC=C5[C@@H]7CC(C)(C)C[C@@H](O)[C@]7(C)CC[C@]56C)[C@@]4(C)CO)OC(C(=O)O)[C@@H](O)[C@@H]3O)O[C@H](CO)[C@H](O)[C@@H]2O)[C@H](O)[C@H](O)[C@H]1O	TA97	1	Negative
gmtamesQSAR_6454	CC(C)(C)S(=O)(=O)CC(Cc1ccccc1)C(=O)NC(Cc1c[nH]cn1)C(=O)N[C@H](CC1CCCCC1)C(O)C(O)C1CC1	TA97	1	Negative
gmtamesQSAR_6516	CCn1cc(C(=O)O)c(=O)c2ccc(C)nc21	TA97	1	Negative
gmtamesQSAR_6599	O=c1[nH]c2c(c(=O)n1C1CCCCC1)CCC2	TA97	1	Negative
gmtamesQSAR_6600	O=C1CCc2ccccc2O1	TA97	1	Negative
gmtamesQSAR_6614	COc1cc(-c2ccc(N=Nc3cc(S([O])(=O)=O)c4ccccc4c3O)c(OC)c2)ccc1N=Nc1cc(S([O])(=O)=O)c2ccccc2c1N	TA97	1	Negative
gmtamesQSAR_6642	ClC1=C(Cl)C2(Cl)C3C4C=CC(C4)C3C1(Cl)C2(Cl)Cl	TA97	1	Negative
gmtamesQSAR_6708	Clc1ccc(CSc2ccc(Cl)cc2)cc1	TA97	1	Negative
gmtamesQSAR_6776	CC(COc1ccccc1)N(CCCl)Cc1ccccc1	TA97	1	Positive
gmtamesQSAR_6832	O=[N+]([O-])c1ccc(C2OCC3(CO)COC(c4ccc([N+](=O)[O-])cc4)N23)cc1	TA97	1	Positive
gmtamesQSAR_6838	O=C1NC(=O)C(O)(O)C(=O)N1	TA97	1	Negative
gmtamesQSAR_6848	CC(C)CCCC(C)[C@H]1CC[C@H]2[C@@H]3C[C@@H](O)[C@@]4(O)C[C@@H](O)CC[C@]4(C)[C@H]3CC[C@]12C	TA97	1	Negative
gmtamesQSAR_6852	CC(C)=CC1C(C(=O)OCc2coc(Cc3ccccc3)c2)C1(C)C	TA97	1	Negative
gmtamesQSAR_6861	c1ccc(P(c2ccccc2)c2ccccc2)cc1	TA97	1	Negative
gmtamesQSAR_6906	CCC1(c2ccccc2)C(=O)NC(=O)NC1=O	TA97	1	Negative
gmtamesQSAR_6940	[O-][S+](c1cc(Cl)cc(Cl)c1O)c1cc(Cl)cc(Cl)c1O	TA97	1	Negative
gmtamesQSAR_6952	OC(c1ccc(Cl)cc1)(c1ccc(Cl)cc1)C1CC1	TA97	1	Negative
gmtamesQSAR_6976	c1ccc(Nc2cccc3ccccc23)cc1	TA97	1	Negative
gmtamesQSAR_7023	CN(C)c1ccc(C(=N)c2ccc(N(C)C)cc2)cc1	TA97	1	Negative
gmtamesQSAR_7041	S=C1SSC2=NCCN12	TA97	1	Negative
gmtamesQSAR_7139	CC(C)(C)CC(C)(C)c1ccc(OCCOCC[N+](C)(C)Cc2ccccc2)cc1	TA97	1	Negative
gmtamesQSAR_7156	COC(=O)CC1C2(C)C3=C(C)C(c4ccoc4)CC3OC2C2OC(=O)C3(C)C=CC(=O)C1(C)C23	TA97	1	Negative
gmtamesQSAR_7185	COC(=O)C1[C@H]2C[C@@H]3c4[nH]c5cc(OC)ccc5c4CCN3C[C@H]2C[C@@H](OC(=O)c2cc(OC)c(OC)c(OC)c2)[C@@H]1OC	TA97	1	Negative
gmtamesQSAR_7216	Cn1nnc(-c2cnn(C)c2S(N)(=O)=O)n1	TA97	1	Negative
gmtamesQSAR_7229	O=C1CC(=Nc2ccccc2)C(=O)c2ccccc21	TA97	1	Positive
gmtamesQSAR_7234	Cc1cc(Cc2ccccc2)ccc1Cc1ccccc1	TA97	1	Negative
gmtamesQSAR_7242	Cc1nc2c(c3[nH]c4ccccc4c13)C(=O)C(N1CCN(C)CC1)=CC2=O	TA97	1	Negative
gmtamesQSAR_7256	C/C=C/c1cc2c(c(=O)o1)C(=O)C(O)C(C)O2	TA97	1	Negative
gmtamesQSAR_7268	CC1=CCC2C(C)=CCC(C(C)C)C2C1	TA97	1	Negative
gmtamesQSAR_7342	c1ccc(COCc2ccccc2)cc1	TA97	1	Negative
gmtamesQSAR_7422	CC(=O)c1ccc(S(=O)(=O)NC(=O)NC2CCCCC2)cc1	TA97	1	Negative
gmtamesQSAR_7519	c1ccc2sc(SN(C3CCCCC3)C3CCCCC3)nc2c1	TA97	1	Negative
gmtamesQSAR_7530	CC1(C)S[C@H]2C(NC(=O)C(N)c3ccccc3)C(=O)N2C1C(=O)O	TA97	1	Negative
gmtamesQSAR_7566	CCC1NC(=O)c2cc(S(N)(=O)=O)c(Cl)cc2N1	TA97	1	Negative
gmtamesQSAR_7582	O=c1[nH]c(=O)n([C@@H]2C[C@H](O)[C@@H](CO)O2)cc1CCCl	TA97	1	Negative
gmtamesQSAR_7583	C=CCC1(C(C)C#CCC)C(=O)N=C([O])N(C)C1=O	TA97	1	Negative
gmtamesQSAR_7590	c1ccc(-c2cccnc2)nc1	TA97	1	Positive
gmtamesQSAR_7637	CN1[C@@H]2C[C@H](OC(=O)C(CO)c3ccccc3)C[C@H]1C1OC12	TA97	1	Negative
gmtamesQSAR_7645	C[C@]12CC(C=O)C(=O)C[C@@H]1CC[C@@H]1[C@@H]2CC[C@@]2(C)[C@H]1CC[C@]2(C)O	TA97	1	Negative
gmtamesQSAR_7746	O=[N+]([O-])c1ccc(N=NC(=NNc2ccc(I)cc2)c2ccccc2)cc1	TA97	1	Negative
gmtamesQSAR_7785	O=C1NS(=O)(=O)Cc2ccccc21	TA97	1	Negative
gmtamesQSAR_7792	Nc1ncnc2c1ncn2C(c1ccccc1)c1ccccc1	TA97	1	Negative
gmtamesQSAR_7839	O=C1c2ccccc2C(=O)N1SC1CCCCC1	TA97	1	Negative
gmtamesQSAR_7880	COC(=O)C1C2CC3c4[nH]c5cc(OC)ccc5c4CCN3CC2CC(OC(=O)c2cc(OC)c(OC)c(OC)c2)C1OC	TA97	1	Negative
gmtamesQSAR_7937	CCC1CN2CCc3cc(OC)c(OC)cc3C2CC1CC1NCCc2cc(OC)c(OC)cc21	TA97	1	Negative
gmtamesQSAR_8029	O=C1C2(Cl)C3(Cl)C4(Cl)C(Cl)(Cl)C5(Cl)C3(Cl)C1(Cl)C5(Cl)C24Cl	TA97	1	Negative
gmtamesQSAR_8032	COc1ccc2c3c1O[C@H]1[C@H](O)C=C[C@H]4[C@H](C2)N(C)CC[C@]341	TA97	1	Negative
gmtamesQSAR_8049	Nn1nnc2c([nH]c3ccccc32)c1=O	TA97	1	Positive
gmtamesQSAR_8068	c1ccc2c(c1)Oc1ccccc1S2	TA97	1	Negative
gmtamesQSAR_8099	C=c1nccc2c1=Nc1cc(O)ccc1-2	TA97	1	Negative
gmtamesQSAR_8119	c1ccc(-c2ccccn2)nc1	TA97	1	Positive
gmtamesQSAR_8144	c1ccc(OP(Oc2ccccc2)Oc2ccccc2)cc1	TA97	1	Negative
gmtamesQSAR_8171	O=C1C=Cc2ccc3c4c(ccc1c24)C=CC3=O	TA97	1	Positive
gmtamesQSAR_8178	Clc1nc(Cl)nc(Nc2ccccc2Cl)n1	TA97	1	Negative
gmtamesQSAR_8245	O=S1(=O)CC=CC1	TA97	1	Negative
gmtamesQSAR_8254	CC1(C)S[C@H]2C(NC(=O)COc3ccccc3)C(=O)N2C1C([O])=O	TA97	1	Negative
