## Supplemental Data 1 for "AmesNet: A Task-Conditioned Deep Learning Model with Enhanced Sensitivity and Generalization in Ames Mutagenicity Prediction": TA100_with_S9_Test.csv

gmtamesQSAR_ID	SMILES	Strain	S9	Endpoint
gmtamesQSAR_3589	BrC1CC(Br)CC(Br)CC(Br)CC(Br)CC(Br)C1	TA100	1	Negative
gmtamesQSAR_3600	O=c1c2cc(F)ccc2nc(-n2cncn2)n1-c1ccc(Cl)cc1Cl	TA100	1	Negative
gmtamesQSAR_3603	COC(=O)Nc1nc2cc(Sc3ccccc3)ccc2[nH]1	TA100	1	Negative
gmtamesQSAR_3613	O=C1CCc2c1cc(C(F)(F)F)c1c3c(ccc21)[C@H](O)[C@@H](O)C=C3	TA100	1	Positive
gmtamesQSAR_3633	COc1cc2c(cc1OC)CN(N=O)CC2	TA100	1	Positive
gmtamesQSAR_3642	[O-][n+]1ccc2cnncc2c1	TA100	1	Positive
gmtamesQSAR_3655	O=C1CC2SCC=CN12	TA100	1	Negative
gmtamesQSAR_3660	CCc1nc2c(o1)CC(CC(C)S(=O)(=O)CC)CC2=O	TA100	1	Negative
gmtamesQSAR_3663	Nc1ncn(C2OC(CO)C(O)C2O)c(=O)n1	TA100	1	Negative
gmtamesQSAR_3664	CCOC(=O)C(CCc1ccccc1)NC(C)C(=O)N(CC(=O)O)C1Cc2ccccc2C1	TA100	1	Negative
gmtamesQSAR_3668	O=[N+]([O-])c1cc(S(=O)(=O)Nc2ccccc2)ccc1Nc1ccccc1	TA100	1	Negative
gmtamesQSAR_3671	c1ccc2c(c1)C1OOC2c2ccccc21	TA100	1	Negative
gmtamesQSAR_3689	Cc1ccc2cc3c(ccc4ccccc43)c3c2c1CC3=O	TA100	1	Positive
gmtamesQSAR_3692	CC1(C)N=C(N)N=C(N)N1OCCCOc1cc(Cl)c(Cl)cc1Cl	TA100	1	Negative
gmtamesQSAR_3701	Cc1cc(C(=O)NNCc2ccccc2)no1	TA100	1	Negative
gmtamesQSAR_3703	CC1C(c2ccc(Cl)cc2)SC(=O)N1C(=O)NC1CCCC(O)C1	TA100	1	Negative
gmtamesQSAR_3714	CCOC(=O)C(CCc1ccccc1)NC(C)C(=O)N1C(C(=O)O)C[C@H]2CCCC[C@@H]21	TA100	1	Negative
gmtamesQSAR_3715	CC(=O)c1c(O)cc(C)oc1=O	TA100	1	Negative
gmtamesQSAR_3727	CC1=C(C(N)=O)[S+]([O-])CCO1	TA100	1	Negative
gmtamesQSAR_3732	N=c1c2[nH]cnc2ncn1O	TA100	1	Negative
gmtamesQSAR_3734	COC(=O)C1=C(C)N=C(C)C(C(=O)OC/C=C/c2ccccc2)C1c1cccc([N+](=O)[O-])c1	TA100	1	Negative
gmtamesQSAR_3736	Nc1nc(=O)c2ncn([C@H]3C=C[C@@H](CO)C3)c2[nH]1	TA100	1	Negative
gmtamesQSAR_3740	c1ccc(CSCc2ccccc2)cc1	TA100	1	Negative
gmtamesQSAR_3767	C1COCCOCCOCCO1	TA100	1	Negative
gmtamesQSAR_3793	O=C1CCCCCCCCCCCCCCO1	TA100	1	Negative
gmtamesQSAR_3798	CCCC(=NOCC)C1C(=O)CC(C2CCCSC2)CC1=O	TA100	1	Negative
gmtamesQSAR_3819	Cc1nnc(-c2ccccc2)c(=O)n1N	TA100	1	Negative
gmtamesQSAR_3829	CC1(C)CC[C@]2(C(=O)O)CC[C@]3(C)C(=CC[C@@H]4[C@@]5(C)C[C@H](O)[C@H](O[C@@H]6O[C@H](CO)[C@@H](O)[C@H](O)[C@H]6O)C(C)(C(=O)O)C5CC[C@]43C)[C@H]2C1	TA100	1	Negative
gmtamesQSAR_3848	CN(C)CCN(Cc1ccsc1)c1ccccn1	TA100	1	Negative
gmtamesQSAR_3850	C=C1C(=O)O[C@@H]2[C@H]1CC[C@H](C)C1=CCC(=O)[C@]12C	TA100	1	Negative
gmtamesQSAR_3857	C1=CC2c3ccccc3OC2O1	TA100	1	Positive
gmtamesQSAR_3879	CCON=C(CC)C1C(=O)CC(c2c(C)cc(C)cc2C)CC1=O	TA100	1	Negative
gmtamesQSAR_3888	CC1(C(=O)Nc2ccc(O)c(Cl)c2Cl)CCCCC1	TA100	1	Negative
gmtamesQSAR_3892	CC1=NC(=N)C(C(=O)OC2CN(C(c3ccccc3)c3ccccc3)C2)C(c2cccc([N+](=O)[O-])c2)C1C(=O)OC(C)C	TA100	1	Negative
gmtamesQSAR_3911	CC1(C)Nc2nc(=O)[nH]c(=O)n2C1O	TA100	1	Negative
gmtamesQSAR_3919	CCN(CC)c1ccc2nc3ccc(N(CC)CC)cc3[o+]c2c1	TA100	1	Negative
gmtamesQSAR_3921	C=C1CC23CC1(O)CCC2C12C=CC(O)C(C)(C(=O)O1)C2C3C(=O)O	TA100	1	Negative
gmtamesQSAR_3923	C1CSCCS1	TA100	1	Negative
gmtamesQSAR_3929	CC(=O)c1c(O)c2n(c1O)C(C)(C)[C@@H]1Cc3cccc4[nH]cc(c34)[C@H]21	TA100	1	Negative
gmtamesQSAR_3935	CC(=O)OC1C2OC2C2=CC(=O)C3(CC2(C)C1C)OC3(C)C=O	TA100	1	Negative
gmtamesQSAR_3936	c1ccc2cc3c(ccc4cccnc43)cc2c1	TA100	1	Negative
gmtamesQSAR_3939	O=C(Cn1ccnc1[N+](=O)[O-])NCc1ccccc1	TA100	1	Positive
gmtamesQSAR_3944	CCCCc1c(C)[nH]c(NCC)nc1=O	TA100	1	Negative
gmtamesQSAR_3970	CC1CS(=O)(=O)CCN1/N=C/c1ccc([N+](=O)[O-])o1	TA100	1	Positive
gmtamesQSAR_3983	Nc1ccccc1SCSc1ccccc1N	TA100	1	Positive
gmtamesQSAR_3996	O=C(NCCc1ncc(C(F)(F)F)cc1Cl)c1ccccc1C(F)(F)F	TA100	1	Negative
gmtamesQSAR_4011	O=C(C=Cc1ccc([N+](=O)[O-])cc1)c1ccccc1	TA100	1	Positive
gmtamesQSAR_4018	C[C@]12CC[C@H](OC(=O)/C=C/c3cccc(N(CCCl)CCCl)c3)CC1=CC[C@@H]1[C@@H]2CC[C@]2(C)NC(=O)CC[C@@H]12	TA100	1	Negative
gmtamesQSAR_4020	[O]S(=O)(=O)c1ccc2cc(Oc3ccc4cc(S([O])(=O)=O)ccc4c3)ccc2c1	TA100	1	Negative
gmtamesQSAR_4024	CCC(C)c1[nH]c(O)c(C(C)=O)c1O	TA100	1	Negative
gmtamesQSAR_4026	[O]C(=O)c1[nH]n(-c2ccc(S([O])(=O)=O)cc2)c(=O)c1N=Nc1ccc(S([O])(=O)=O)cc1	TA100	1	Negative
gmtamesQSAR_4039	C[C@]12CC[C@H](O)C[C@@H]1CC[C@@H]1[C@@H]2CC[C@]2(C)NC(=O)CC[C@@H]12	TA100	1	Negative
gmtamesQSAR_4040	Nc1nc(N)nc(-c2ccccc2)n1	TA100	1	Negative
gmtamesQSAR_4058	CCO[C@@H]1[C@@H](OC)[C@H](C)O[C@@H](O[C@@H]2C[C@H]3CC[C@@H]4C(=CC5C(=O)C(C)[C@@H](OC6CC[C@H](NC)[C@@H](C)O6)CCC[C@H](CC)OC(=O)C[C@H]54)[C@@H]3C2)[C@@H]1OC	TA100	1	Negative
gmtamesQSAR_4063	CC1=c2c(C)c(O)c(C(=O)O)c(O)c2=CO[C@@H]1C	TA100	1	Negative
gmtamesQSAR_4066	Cc1nc2c(c3[nH]c4ccccc4c13)C(=O)C=C(N1CC1)C2=O	TA100	1	Positive
gmtamesQSAR_4070	NC(=O)c1cc[n+](COCN2C=CC=CC2=C=[NH+]O)cc1	TA100	1	Negative
gmtamesQSAR_4076	O=c1n(CC2CO2)c(=O)n(CC2CO2)c(=O)n1CC1CO1	TA100	1	Positive
gmtamesQSAR_4079	O=C(O)C1Cc2c([nH]c3ccccc23)C(c2ccccc2)N1	TA100	1	Negative
gmtamesQSAR_4080	CC1CC2(OC2C)C(=O)OC2CCN(C)C/C=C(/COC(=O)C1(C)O)C2=O	TA100	1	Positive
gmtamesQSAR_4081	COc1cc2c3c(cc4cc5c(cc4c3c1OC)OCO5)N(C)CC2	TA100	1	Negative
gmtamesQSAR_4089	COC1=CC=CC=CC1	TA100	1	Negative
gmtamesQSAR_4090	CC(C)C(O)(C(=O)OC[C@@H]1CCN2CCC[C@H]12)C(C)O	TA100	1	Negative
gmtamesQSAR_4101	c1ccc2c(c1)ccc1cc3c(ccc4ccncc43)cc12	TA100	1	Positive
gmtamesQSAR_4109	CCCCCCC(O)C1C2=C(CC(C(O)C3CC=CC(=O)O3)CC3=C(C(=O)OC3=O)C1O)C(=O)OC2=O	TA100	1	Negative
gmtamesQSAR_4110	CC1(C)[C@@H](O[C@H]2OC(C(=O)O)[C@@H](O)[C@H](O)[C@H]2O[C@@H]2OC(C(=O)O)[C@@H](O)[C@H](O)[C@H]2O)CC[C@]2(C)C3C(=O)C=C4C5C[C@@](C)(C(=O)O)CC[C@]5(C)CC[C@@]4(C)[C@]3(C)CC[C@@H]12	TA100	1	Negative
gmtamesQSAR_4133	Brc1cc(Br)c(OCCOc2c(Br)cc(Br)cc2Br)c(Br)c1	TA100	1	Negative
gmtamesQSAR_4139	COc1ccc(C(=O)Nc2ccccc2)cc1N=Nc1c(O)c(C(=O)Nc2ccc3[nH]c(=O)[nH]c3c2)cc2ccccc12	TA100	1	Negative
gmtamesQSAR_4146	O[C@H]1C=Cc2c(ccc3cc4c5c(ccc4cc23)[C@H](O)[C@@H](O)C=C5)[C@@H]1O	TA100	1	Negative
gmtamesQSAR_4157	C1=COc2c(c3cc4ccccc4cc3c3ccccc23)C=C1	TA100	1	Positive
gmtamesQSAR_4160	N=C(N)N=NC(C=Cc1ccc([N+](=O)[O-])o1)=CCc1ccc([N+](=O)[O-])o1	TA100	1	Positive
gmtamesQSAR_4169	CC1OCC(=O)C(=O)C1O	TA100	1	Positive
gmtamesQSAR_4171	CC(=O)ON(OCc1ccc(Oc2ccccc2)cc1)C(=O)c1ccccc1	TA100	1	Positive
gmtamesQSAR_4196	CC(CCc1ccccc1)NCC(O)c1ccc(O)c(C(N)=O)c1	TA100	1	Negative
gmtamesQSAR_4203	C=C(C)C12OC3(c4ccccc4)OC1C1C4OC4(CO)C(O)C4(O)C(=O)C(C)=CC4C1(O3)C(C)C2OC(=O)C=CC=Cc1ccccc1	TA100	1	Negative
gmtamesQSAR_4204	[O-][S+]1OCC2C(CO1)C1(Cl)C(Cl)=C(Cl)C2(Cl)C1(Cl)Cl	TA100	1	Negative
gmtamesQSAR_4209	C=C/C1=C/[C@H](C)[C@](C)(OC(C)=O)C(=O)OCC2=CC[N+]3(C)CC[C@@H](OC1=O)C23[O-]	TA100	1	Positive
gmtamesQSAR_4213	ClC1=C(Cl)C(Cl)(C2(Cl)C(Cl)=C(Cl)C(Cl)=C2Cl)C(Cl)=C1Cl	TA100	1	Positive
gmtamesQSAR_4216	Cc1c(O)[nH]c(CC(C)C)c(O)n(C)c(Cc2ccccc2)c(O)ncc(=O)n1C	TA100	1	Negative
gmtamesQSAR_4232	Cc1c(C(=O)O)ccc(S(C)(=O)=O)c1C1=NOCC1	TA100	1	Negative
gmtamesQSAR_4235	CCN(CC)CCn1nc2c3c(c(CO)ccc31)Sc1cc(Cl)ccc1-2	TA100	1	Positive
gmtamesQSAR_4239	COc1ccc2c(c1)c(CC(=O)O)c(C)n2C(=O)c1ccc(Cl)cc1	TA100	1	Negative
gmtamesQSAR_4259	CC(=O)Nc1nnc(-c2ccc([N+](=O)[O-])o2)s1	TA100	1	Positive
gmtamesQSAR_4269	CCN(CC)CCCN(c1ccccc1)C1Cc2ccccc2C1	TA100	1	Negative
gmtamesQSAR_4271	C1C2CC3CC1CC(C2)C3	TA100	1	Negative
gmtamesQSAR_4272	CC1(C)C[C@@H](O)/C(=C\c2ccc(Cl)cc2)C1[C@H](O)Cn1cncn1	TA100	1	Negative
gmtamesQSAR_4273	Cn1cc(C(=O)Nc2cccc3c2[C@H]2CC[C@@H]3[C@H]2C(C)(C)O)c(C(F)F)n1	TA100	1	Negative
gmtamesQSAR_4288	COc1cc2c(c3oc(=O)c4c(c13)CCC4=O)[C@H]1[C@@H](O2)O[C@@H]2O[C@@H]21	TA100	1	Positive
gmtamesQSAR_4306	Nc1nc(N)nc(NC2CC2)n1	TA100	1	Negative
gmtamesQSAR_4309	CC(=O)O[C@H]1C[C@@H]2C(COC(=O)CC(C)C)=CO[C@@H](OC(=O)CC(C)C)[C@@H]2[C@@]12CO2	TA100	1	Positive
gmtamesQSAR_4311	C1CCCCCC2OC2CCCC1	TA100	1	Negative
gmtamesQSAR_4313	N=C(N)c1ccc(-c2cc3ccc(C(=N)N)cc3s2)cc1	TA100	1	Negative
gmtamesQSAR_4315	O=[N+]([O-])c1ccc(Nc2ncnc3[nH]cnc23)cc1	TA100	1	Negative
gmtamesQSAR_4333	C=C1CC[C@H]2C[C@@H]1C2(C)C	TA100	1	Negative
gmtamesQSAR_4334	Oc1ccc2cc(SSc3ccc4cc(O)ccc4c3)ccc2c1	TA100	1	Negative
gmtamesQSAR_4360	Cc1oc(=O)oc1CN1CCN(c2cc3c(cc2F)c(=O)c(C(=O)O)c2n3C(C)S2)CC1	TA100	1	Negative
gmtamesQSAR_4362	C[C@]12CC[C@H](OC(=O)/C=C/c3cccc(N(CCCl)CCCl)c3)C[C@@H]1CC[C@@H]1[C@@H]2CC[C@]2(C)NC(=O)CC[C@@H]12	TA100	1	Negative
gmtamesQSAR_4363	C=C1C[C@@]23CC[C@H]4[C@@](C)(CCC[C@@]4(C)C(=O)O[C@@H]4O[C@H](CO)[C@@H](O)[C@H](O)[C@H]4O)[C@@H]2CC[C@]1(O[C@@H]1O[C@H](CO)[C@@H](O)[C@H](O)[C@H]1O[C@@H]1O[C@H](CO)[C@@H](O)[C@H](O)[C@H]1O)C3	TA100	1	Negative
gmtamesQSAR_4371	Cc1c(-c2cnccn2)ssc1=S	TA100	1	Negative
gmtamesQSAR_4382	c1ccc2c(c1)cc1c3ccccc3c3cccc4ccc2c1c43	TA100	1	Positive
gmtamesQSAR_4383	CC(=O)NCCc1ccc(O)c(C2C(=O)C(=O)c3c(c(O)c4c(C(=O)O)c(C(=O)O)c(O)cc4c3O)C2=O)c1	TA100	1	Negative
gmtamesQSAR_4391	c1ccc2c(c1)CCc1cc3ccc4c(c3cc1-2)CCCC4	TA100	1	Positive
gmtamesQSAR_4395	c1ccc2c(c1)ccc1cc3cnccc3cc12	TA100	1	Positive
gmtamesQSAR_4396	COc1cc(C=CC(=O)O[C@H]2CC[C@]34C[C@]35CC[C@]3(C)[C@@H]([C@H](C)CCC=C(C)C)CC[C@@]3(C)[C@@H]5CC[C@H]4C2(C)C)ccc1O	TA100	1	Negative
gmtamesQSAR_4419	c1ccc(N(c2ccccc2)c2ccccc2)cc1	TA100	1	Negative
gmtamesQSAR_4432	O=[N+]([O-])c1ccc(/C=N/C2SNc3ccccc32)o1	TA100	1	Positive
gmtamesQSAR_4453	Cc1ccc2cc3c(ccc4ccccc43)c3c2c1C(=O)C3	TA100	1	Positive
gmtamesQSAR_4477	CC1CCC(=O)C1=O	TA100	1	Negative
gmtamesQSAR_4478	NS(=O)(=O)c1cc(C(=O)O)c(NCc2ccco2)cc1Cl	TA100	1	Negative
gmtamesQSAR_4480	ClC1=CC(c2cc(Cl)ccc2Cl)=C(Cl)C2OC12	TA100	1	Negative
gmtamesQSAR_4483	Cc1ccc(N=NNCc2ccccc2)cc1	TA100	1	Positive
gmtamesQSAR_4484	O=C1c2ccccc2-c2ccc3c4c(ccc1c24)-c1ccccc1C3=O	TA100	1	Negative
gmtamesQSAR_4513	C[C@@H]1CC[C@@]2(OC1)O[C@H]1C[C@H]3[C@@H]4CC=C5C[C@@H](O[C@@H]6O[C@H](CO)[C@@H](O[C@@H]7O[C@@H](C)[C@H](O)[C@@H](O)[C@H]7O)[C@H](O)[C@H]6O[C@@H]6O[C@@H](C)[C@H](O)[C@@H](O)[C@H]6O)CC[C@]5(C)[C@H]4CC[C@]3(C)[C@H]1[C@@H]2C	TA100	1	Negative
gmtamesQSAR_4524	COc1cc2c(c3oc(=O)c4c(c13)CCOC4=O)C1C=COC1O2	TA100	1	Positive
gmtamesQSAR_4527	C[C@H](O)C1C(=O)N2C(C([O])=O)=C([C@@H]3CCCO3)C[C@@H]12	TA100	1	Negative
gmtamesQSAR_4534	COC1=CC(=O)C(=O)C(C(C)(C)C)=C1	TA100	1	Negative
gmtamesQSAR_4536	C1N2CN3CN1CN(C2)C3	TA100	1	Negative
gmtamesQSAR_4552	N#Cc1c(O)[nH]c(O)c1-c1cccc2c1OC(F)(F)O2	TA100	1	Negative
gmtamesQSAR_4554	[O-][n+]1cc2ccncc2cn1	TA100	1	Negative
gmtamesQSAR_4558	c1ccc2c(c1)ccc1c3cccnc3ccc21	TA100	1	Positive
gmtamesQSAR_4564	Nc1ccc(S(=O)(=O)Nc2cnc3c(Cl)cccc3n2)cc1	TA100	1	Negative
gmtamesQSAR_4577	CC(C)(C)c1ccc(O[P@]2OCC3(CO[P@@](Oc4ccc(C(C)(C)C)cc4C(C)(C)C)OC3)CO2)c(C(C)(C)C)c1	TA100	1	Negative
gmtamesQSAR_4579	CC(C)CNC(=O)CSc1nc(Cl)cc(N2CCN(C(=O)C3CC3)C(C)C2)n1	TA100	1	Negative
gmtamesQSAR_4600	c1ccc2[nH]c(-c3cscn3)nc2c1	TA100	1	Negative
gmtamesQSAR_4602	Clc1ccc(COC(Cn2ccnc2)c2ccc(Cl)cc2Cl)cc1	TA100	1	Negative
gmtamesQSAR_4605	C=C1/C(=C/C=C2/CCC[C@@]3(C)C2CC[C@@H]3[C@H](C)/C=C/C(O)C2CC2)C[C@@H](O)C[C@@H]1O	TA100	1	Negative
gmtamesQSAR_4608	O=c1c2ccccc2sn1CC1CO1	TA100	1	Negative
gmtamesQSAR_4613	C1CCC(NC2CCCCC2)CC1	TA100	1	Negative
gmtamesQSAR_4618	Cc1ccc(S(=O)(=O)NC(=O)NN2CCCCCC2)cc1	TA100	1	Negative
gmtamesQSAR_4626	O=C1CC(O)C(O)c2ccc3c4c(ccc3c21)CCC4	TA100	1	Negative
gmtamesQSAR_4628	CCO[C@@H]1[C@@H](OC)[C@H](C)OC(O[C@@H]2C[C@H]3CC[C@@H]4C(=CC5C(=O)C(C)C(O[C@H]6CC[C@H](NC=O)[C@@H](C)O6)CCC[C@H](CC)OC(=O)C[C@H]54)[C@@H]3C2)[C@@H]1OC	TA100	1	Negative
gmtamesQSAR_4630	CC1CCCCC1NC(=O)Nc1ccccc1	TA100	1	Negative
gmtamesQSAR_4644	CN1C(=O)CC(=O)N(c2ccccc2)c2cc(Cl)ccc21	TA100	1	Negative
gmtamesQSAR_4647	CCN(CC)c1ccc2c(-c3ccccc3C(=O)O)c3ccc(=[N+](CC)CC)cc-3oc2c1	TA100	1	Negative
gmtamesQSAR_4653	CC(C)(C)C(O)C(Oc1ccc(-c2ccccc2)cc1)n1cncn1	TA100	1	Negative
gmtamesQSAR_4654	COC1(O[C@H]2CC[C@H]3[C@@H]4CC[C@H]5CC6S[C@@H]6C[C@]5(C)[C@H]4CC[C@]23C)CCCC1	TA100	1	Negative
gmtamesQSAR_4671	ClC1C2(Cl)C3C4C5OC5C5C4C1(Cl)C(Cl)(C53)C2(Cl)Cl	TA100	1	Negative
gmtamesQSAR_4682	CC(=O)O[C@@H]1[C@@H](O)[C@H](O[C@H]2[C@H](OC(=O)C3CC[C@@H]4[C@H](C3)O[C@@]3(C[C@H](OC(=O)/C=C/c5ccccc5)[C@H](C)CO3)[C@]43CO3)O[C@H](C)[C@@H](O)[C@@H]2OC(C)=O)O[C@H](C)[C@H]1O	TA100	1	Negative
gmtamesQSAR_4698	Nc1nc(-c2ccc([N+](=O)[O-])cc2)nc2c1ncn2-c1ccc([N+](=O)[O-])cc1	TA100	1	Positive
gmtamesQSAR_4699	C[n+]1ccc(-c2ccccn2)cc1	TA100	1	Negative
gmtamesQSAR_4715	c1cnc2c(c1)ccc1c3cccnc3ccc12	TA100	1	Positive
gmtamesQSAR_4720	CN1C(C(=O)Nc2ccccn2)C(=O)c2sccc2S1(=O)=O	TA100	1	Negative
gmtamesQSAR_4724	S=C1NCCN1	TA100	1	Negative
gmtamesQSAR_4729	CC(=O)OC1C(=O)OC2C(OC(C)=O)C(=O)OC12	TA100	1	Negative
gmtamesQSAR_4744	OC1C=Cc2c(ccc3c2-c2cccc4cccc-3c24)C1O	TA100	1	Positive
gmtamesQSAR_4769	O=C1CCC(C(=O)N2CSCC2C(=O)O)N1	TA100	1	Negative
gmtamesQSAR_4782	Oc1cc2c(cc1O)C1c3ccc(O)c(O)c3OCC1(O)C2	TA100	1	Negative
gmtamesQSAR_4792	COc1ccc(C(=O)N2CCN(c3ccc4c(c3)CCC(=O)N4)CC2)cc1OC	TA100	1	Negative
gmtamesQSAR_4796	CCN1CCNC(=O)C1=O	TA100	1	Negative
gmtamesQSAR_4799	C=CC1=C(C)C(Cc2[nH]c(CC3N=C(CC4=NC(=O)C(C)=C4C=C)C(C)=C3CCC(=O)NCCS([O])(=O)=O)c(CCC(=O)NCCS([O])(=O)=O)c2C)=NC1=O	TA100	1	Negative
gmtamesQSAR_4802	CC(C)[C@@]1(NC(=O)C2C[C@@H]3c4cccc5[nH]cc(c45)C[C@H]3N(C)C2)O[C@@]2(O)[C@@H]3CCCN3C(=O)C(Cc3ccccc3)N2C1=O	TA100	1	Negative
gmtamesQSAR_4807	COc1cc(OC)c2c(c1Cl)O[C@]1(C2=O)C(OC)CC(=O)C[C@H]1C	TA100	1	Negative
gmtamesQSAR_4817	COc1ccc2c(cc3c4c(cc5c(c42)OCO5)CCN3C)c1OC	TA100	1	Positive
gmtamesQSAR_4822	CC(C)Oc1cc(-n2nc(C(C)(C)C)oc2=O)c(Cl)cc1Cl	TA100	1	Positive
gmtamesQSAR_4823	C=C1CC23CCC4C(C)(C(=O)O)CCCC4(C)C2CCC1(O)C3	TA100	1	Negative
gmtamesQSAR_4854	COC1C2C(=O)C34C(=O)c5c(O)cc(C)cc5C(=O)C35C3C(=O)C46C(=O)c4c(O)cc(C)cc4C(=O)C26C(C3OC)C15	TA100	1	Negative
gmtamesQSAR_4866	O=C(OC1CCCCC1)c1ccccc1C(=O)OC1CCCCC1	TA100	1	Negative
gmtamesQSAR_4872	C=C1N(C)c2ccccc2C1(C)C	TA100	1	Positive
gmtamesQSAR_4876	C[C@H]1CC[C@@H]2[C@@H](C)[C@H]3[C@H](C[C@H]4[C@@H]5CC=C6C[C@@H](O)CC[C@]6(C)[C@H]5CC[C@]34C)N2C1	TA100	1	Negative
gmtamesQSAR_4877	CCOC(=O)C1(CCCCCCOCc2cccs2)CO1	TA100	1	Negative
gmtamesQSAR_4881	Cc1ccc2cc3c(c4c2c1CC4)C(O)C(O)c1ccccc1-3	TA100	1	Positive
gmtamesQSAR_4901	S=c1[nH]cnc2[nH]cnc12	TA100	1	Negative
gmtamesQSAR_4905	CC1(C)CON(Cc2ccccc2Cl)C1=O	TA100	1	Negative
gmtamesQSAR_4924	N=c1c2ncn(C(c3ccccc3)(c3ccccc3)c3ccccc3)c2ncn1O	TA100	1	Negative
gmtamesQSAR_4929	N#Cc1ccc(CC(=NNC(=O)Nc2ccc(OC(F)(F)F)cc2)c2cccc(C(F)(F)F)c2)cc1	TA100	1	Negative
gmtamesQSAR_4931	CC=C1CC(C)C(O)(CO)C(=O)OCC2=CCN3CCC(OC1=O)C23	TA100	1	Negative
gmtamesQSAR_4932	CCN(Cc1ccccc1)c1ccccc1	TA100	1	Negative
gmtamesQSAR_4948	COc1cc(=O)c2c(O)c3c(O)oc(C)cc3c(OC)c2c1	TA100	1	Positive
gmtamesQSAR_4959	CC1CCc2c(N3CCC(O)CC3)c(F)cc3c(=O)c(C(=O)O)cn1c23	TA100	1	Negative
gmtamesQSAR_4970	O=C1C=Cc2cccc3cccc1c23	TA100	1	Positive
gmtamesQSAR_4971	c1ccc2c(c1)Cc1c(c3ccccc3c3ccccc13)C2	TA100	1	Positive
gmtamesQSAR_4990	CCOC(=O)c1[nH]c2ccccc2c1N=Cc1ccc(O)cc1	TA100	1	Negative
gmtamesQSAR_4993	C[C@H]1CCC/C=C\[C@@H]2C[C@@H](O)C[C@H]2[C@@H](O)/C=C\C(=O)O1	TA100	1	Negative
gmtamesQSAR_4996	CC(C)(C)C(=O)C(Oc1ccc(Cl)cc1)n1ccnc1	TA100	1	Negative
gmtamesQSAR_4997	C1CCC(C(CC2CCCCN2)C2CCCCC2)CC1	TA100	1	Negative
gmtamesQSAR_5020	O=C(Cn1c(=O)sc2ccccc21)OCc1ccccc1	TA100	1	Negative
gmtamesQSAR_5033	COc1ccc2c(c1OC)c(=O)n(C)c1c3cc4c(cc3ccc21)OCO4	TA100	1	Positive
gmtamesQSAR_5046	CCOc1ccc(C(C)(C)COC(=O)c2cccc(Oc3ccccc3)c2)cc1	TA100	1	Negative
gmtamesQSAR_5058	Cc1c(-c2ccccc2)oc2c(C(=O)OCCN3CCCCC3)cccc2c1=O	TA100	1	Negative
gmtamesQSAR_5061	C=Cc1c(O)c(O)c2c(O)c(O)c(O)c(O)c2c1O	TA100	1	Positive
gmtamesQSAR_5063	Nc1c(N=Nc2ccc([N+](=O)[O-])cc2)c(S([O])(=O)=O)cc2cc(S([O])(=O)=O)c(N=Nc3ccc(-c4ccc(N=Nc5ccc(O)cc5)cc4)cc3)c(O)c12	TA100	1	Negative
gmtamesQSAR_5065	C1CCC(C2(C3CCCCC3)COCCOCCOCCOCCOCCOCCO2)CC1	TA100	1	Negative
gmtamesQSAR_5066	N1=NC2[C@@H]3O[C@@H]3C1[C@H]1O[C@@H]21	TA100	1	Negative
gmtamesQSAR_5099	CNCc1ccc(CSCCN=C(NCC(O)c2ccc(O)cc2)NS(C)(=O)=O)o1	TA100	1	Negative
gmtamesQSAR_5106	CC(C)(C)NCC(O)COc1cccc2c1CCCC2=O	TA100	1	Negative
gmtamesQSAR_5110	CC(COc1ccc(Oc2ccccc2)cc1)Oc1ccccn1	TA100	1	Negative
gmtamesQSAR_5114	NC1CCC(CC2CCC(N)CC2)CC1	TA100	1	Negative
gmtamesQSAR_5118	CCC(=O)OCC(=O)C1(OC(=O)CC)C(C)CC2C3C(Cl)C=C4CC(=O)C=CC4(C)C3C(O)CC21C	TA100	1	Negative
gmtamesQSAR_5145	[O]S(=O)(=O)c1ccc2c(N=Nc3ccc(S([O])(=O)=O)c4ccccc34)c(O)c(S([O])(=O)=O)cc2c1	TA100	1	Negative
gmtamesQSAR_5147	C=CC(=O)N(CC1CO1)CC1CO1	TA100	1	Positive
gmtamesQSAR_5149	c1ccc2c(c1)c1ccccc1c1ccccc21	TA100	1	Positive
gmtamesQSAR_5158	c1ccc2sc(SN3CCOCC3)nc2c1	TA100	1	Negative
gmtamesQSAR_5169	C[C@H]1CCCC(=O)CCCCCc2cc(O)cc(O)c2C(=O)O1	TA100	1	Negative
gmtamesQSAR_5171	COc1ccc2cc([N+](=O)[O-])c3ccc(=O)oc3c2c1	TA100	1	Positive
gmtamesQSAR_5173	CCN1CCN(C(=O)NC(C(=O)NC2C(=O)N3C(C([O])=O)C(C)(C)S[C@@H]23)c2ccccc2)C(=O)C1=O	TA100	1	Negative
gmtamesQSAR_5175	OC1C=Cc2c(ccc3ccccc23)C1O	TA100	1	Positive
gmtamesQSAR_5178	O=c1c(O)cc2c(O)oc3c(=O)c(O)cc4c(O)oc1c2c43	TA100	1	Negative
gmtamesQSAR_5179	c1ccc2c(c1)ccc1c3ccncc3ccc21	TA100	1	Positive
gmtamesQSAR_5180	O=C(Nc1ccccc1-c1cc(F)c(F)c(F)c1)c1cn(O[C@@H]2O[C@H](CO)[C@@H](O)[C@H](O)[C@H]2O)nc1C(F)F	TA100	1	Negative
gmtamesQSAR_5204	O=C(O)CC(CC(=O)O)C1CCCS(=O)(=O)C1	TA100	1	Negative
gmtamesQSAR_5210	CN(C(=O)CN(CCO)CC(=O)N(C)C(C)(C)Cc1ccccc1)C(C)(C)Cc1ccccc1	TA100	1	Negative
gmtamesQSAR_5213	C1=Cc2c3ccccc3cc3cccc1c23	TA100	1	Positive
gmtamesQSAR_5216	O=S(=O)(O)c1cc(N=Nc2ccc(O)cc2)ccc1C=Cc1ccc(N=Nc2ccc(O)cc2)cc1S(=O)(=O)O	TA100	1	Negative
gmtamesQSAR_5229	c1ccc2c(c1)ccc1nc3c(ccc4ccccc43)cc12	TA100	1	Positive
gmtamesQSAR_5236	O=c1[nH]ncc2ccccc12	TA100	1	Negative
gmtamesQSAR_5249	CC1=CC2=C(C=O)C(=O)C(C)(O)C(O)C2=CO1	TA100	1	Negative
gmtamesQSAR_5259	O=C(/C=C/c1ccccc1)c1ccc(-c2ccccc2)cc1	TA100	1	Negative
gmtamesQSAR_5265	CC(C)C1(C)N=C(c2nc3ccccc3cc2C(=O)O)NC1=O	TA100	1	Negative
gmtamesQSAR_5276	Cc1cc(C)c(C2=C(OC(=O)CC(C)(C)C)C3(CCCC3)OC2=O)c(C)c1	TA100	1	Negative
gmtamesQSAR_5278	O[C@H]1C=Cc2ccc3c(sc4ccccc43)c2[C@@H]1O	TA100	1	Negative
gmtamesQSAR_5281	Nc1ccccc1C(=O)OC/C=C/c1ccccc1	TA100	1	Negative
gmtamesQSAR_5283	OC1c2ccc3nc4c(ccc5ccccc54)cc3c2C2OC2C1O	TA100	1	Negative
gmtamesQSAR_5287	CCOc1ccc(C(C)(C)C)cc1NC(=O)C(=O)Nc1ccccc1CC	TA100	1	Negative
gmtamesQSAR_5297	Nc1ccc(N=Nc2cccc(N=Nc3ccc(N)cc3N)c2)c(N)c1	TA100	1	Positive
gmtamesQSAR_5312	C1=CCC2CC=CC2C1	TA100	1	Negative
gmtamesQSAR_5315	C[C@@H]1CC[C@@]2(OC1)O[C@H]1C[C@H]3[C@@H]4CC=C5C[C@@H](O[C@@H]6O[C@H](CO)[C@@H](O)[C@H](O[C@@H]7O[C@H](CO)[C@@H](O)[C@H](O)[C@H]7O)[C@H]6O[C@@H]6O[C@@H](C)[C@H](O)[C@@H](O)[C@H]6O)CC[C@]5(C)[C@H]4CC[C@]3(C)[C@H]1[C@@H]2C	TA100	1	Negative
gmtamesQSAR_5320	O=C1C=CC(=O)N1c1ccccc1	TA100	1	Negative
gmtamesQSAR_5348	CC(CNC(=O)c1cccnc1)NC(=O)c1cccnc1	TA100	1	Negative
gmtamesQSAR_5359	CC1(S(=O)(=O)O)CC(=O)c2ccccc2C1=O	TA100	1	Negative
gmtamesQSAR_5369	Nc1c(Oc2ccccc2)cc(O)c2c1C(=O)c1ccccc1C2=O	TA100	1	Negative
gmtamesQSAR_5395	C1=CC2OC2c2cccnc21	TA100	1	Negative
gmtamesQSAR_5412	CN1C(=O)CCC1c1ccc[n+]([O-])c1	TA100	1	Negative
gmtamesQSAR_5418	O=C(NCc1ncc(C(F)(F)F)cc1Cl)c1c(Cl)cccc1Cl	TA100	1	Negative
gmtamesQSAR_5441	C[C@@H]1[C@H](O)[C@@H](C)/C=C\C=C/C=CC=CC=CC=CC=C[C@H](O[C@@H]2O[C@H](C)[C@@H](O)[C@H](N)[C@@H]2O)C[C@@H]2O[C@](O)(C[C@@H](O)C[C@@H](O)[C@H](O)CC[C@@H](O)C[C@@H](O)CC(=O)O[C@H]1C)C[C@H](O)C2C(=O)O	TA100	1	Negative
gmtamesQSAR_5462	O=C1NCCCN1/N=C/c1ccc([N+](=O)[O-])o1	TA100	1	Positive
gmtamesQSAR_5470	O=C1C=Cc2ccc3c(ccc4ccccc43)c2C1=O	TA100	1	Positive
gmtamesQSAR_5481	[O]S(=O)(=O)c1cc(Nc2nc(Nc3ccccc3)nc(N3CCOCC3)n2)ccc1C=Cc1ccc(Nc2nc(Nc3ccccc3)nc(N3CCOCC3)n2)cc1S([O])(=O)=O	TA100	1	Negative
gmtamesQSAR_5483	O=c1c(=O)c2cc3ccccc3c3ccc4cccc1c4c23	TA100	1	Positive
gmtamesQSAR_5484	C=c1c(N)c(O)c2c(c1O)N1C[C@@H]3N[C@@H]3[C@]1(OC)C=2COC(N)=O	TA100	1	Negative
gmtamesQSAR_5486	C[N+]1([O-])CCC[C@H]1c1cccnc1	TA100	1	Negative
gmtamesQSAR_5495	C1COCCOCCOCCOCCOCCO1	TA100	1	Negative
gmtamesQSAR_5498	COC(=O)C1C2CC3c4[nH]c5cc(OC)ccc5c4CCN3CC2CC(OC(=O)C=Cc2cc(OC)c(OC)c(OC)c2)C1OC	TA100	1	Negative
gmtamesQSAR_5507	Cc1cc(NS(=O)(=O)c2ccc(N)cc2)no1	TA100	1	Negative
gmtamesQSAR_5511	CC1(c2ccc(Oc3ccccc3)cc2)OC(=O)N(Nc2ccccc2)C1=O	TA100	1	Negative
gmtamesQSAR_5529	c1ccc2c(c1)cc1sc3cccc4ccc2c1c43	TA100	1	Negative
gmtamesQSAR_5534	O=C(OCC1CCC2OC2C1)C1CCC2OC2C1	TA100	1	Positive
gmtamesQSAR_5538	C[C@@H]1CC[C@@]2(OC1)O[C@H]1C[C@H]3[C@@H]4CC=C5C[C@@H](O)CC[C@]5(C)[C@H]4CC[C@]3(C)[C@H]1[C@@H]2C	TA100	1	Negative
gmtamesQSAR_5553	CC12CCNC(=O)C=C1CCC1C2CCC2(C)C(OC(=O)/C=C/c3cccc(N(CCCl)CCCl)c3)CCC12	TA100	1	Negative
gmtamesQSAR_5560	Cc1ccc(S(=O)(=O)NC2CCCCC2)cc1	TA100	1	Negative
gmtamesQSAR_5563	c1cc(-c2cc3ccc(C4=NCCN4)cc3[nH]2)ccc1C1=NCCN1	TA100	1	Negative
gmtamesQSAR_5564	CC1(O)C=Cc2cc3c(ccc4ccccc43)c3c2C1(O)CC3	TA100	1	Negative
gmtamesQSAR_5590	C1CN2CCN1CC2	TA100	1	Negative
gmtamesQSAR_5618	O=c1[nH]c(O)cn1N=Cc1ccc([N+](=O)[O-])o1	TA100	1	Positive
gmtamesQSAR_5619	CC(O)CN1CC(C)OC1=O	TA100	1	Negative
gmtamesQSAR_5630	Nc1ccc(Oc2ccc(Oc3ccc(N)cc3)cc2)cc1	TA100	1	Positive
gmtamesQSAR_5632	CCO[C@@H]1[C@@H](OC)[C@H](C)OC(O[C@@H]2C[C@H]3C(C)=C[C@@H]4C(=CC5C(=O)C(C)C(O[C@H]6CC[C@H](NC=O)[C@@H](C)O6)CCC[C@H](CC)OC(=O)C[C@H]54)[C@@H]3C2)[C@@H]1OC	TA100	1	Negative
gmtamesQSAR_5636	COc1cc(NC(=O)C(=NNc2cc(OC)c(S(=O)(=O)Nc3ccccc3)cc2OC)C(C)=O)c(OC)cc1Cl	TA100	1	Negative
gmtamesQSAR_5641	CC1=C(/C=C/C(C)=C\C=C/C(C)=C\C=C/C=C(C)\C=C/C=C(C)\C=C\C2=C(C)CCCC2(C)C)C(C)(C)CCC1	TA100	1	Negative
gmtamesQSAR_5646	COc1cc(N=Nc2cc(S([O])(=O)=O)c3cccc(S(=O)(=O)O)c3c2)c(C)cc1Nc1nc(SCCCS(=O)(=O)O)nc(SCCCS(=O)(=O)O)n1	TA100	1	Negative
gmtamesQSAR_5651	CC(=O)O[C@]1(C(C)=O)CC[C@H]2C3=CC(Cl)=C4CC(=O)OC[C@]4(C)[C@H]3CC[C@@]21C	TA100	1	Negative
gmtamesQSAR_5652	N=C(N)c1ccc(OCCCCCOc2ccc(C(=N)N)cc2)cc1	TA100	1	Negative
gmtamesQSAR_5655	COc1ccc(CCC(=O)c2c(O)cc(OC3OC(CO)C(O)C(O)C3OC3OC(C)C(O)C(O)C3O)cc2O)cc1O	TA100	1	Negative
gmtamesQSAR_5657	CNC(=O)c1cccc(NCC(=O)NCCc2ccc(OC)c(OC)c2)c1	TA100	1	Negative
gmtamesQSAR_5672	O=C(O)COc1ccc(C(=O)c2cccs2)c(Cl)c1Cl	TA100	1	Negative
gmtamesQSAR_5673	Oc1cc(O)c2cc(O)c(-c3cc(O)c(O)c(O)c3)[o+]c2c1	TA100	1	Negative
gmtamesQSAR_5675	CO[C@@]1(NC(=O)CSCC(N)C(=O)O)C(=O)N2C(C(=O)O)=C(CSc3nnnn3C)CS[C@@H]21	TA100	1	Negative
gmtamesQSAR_5678	CC[C@H]1OC(=O)C(C)[C@@H](O[C@H]2C[C@@](C)(OC)[C@@H](O)[C@H](C)O2)C(C)[C@@H](O[C@@H]2O[C@H](C)C[C@H](N(C)C)[C@H]2O)[C@](C)(O)C[C@@H](C)CN(C)[C@H](C)[C@@H](O)[C@]1(C)O	TA100	1	Negative
gmtamesQSAR_5683	C[C@@]1(c2ccccc2)NC(=O)N(Nc2ccccc2)C1=O	TA100	1	Negative
gmtamesQSAR_5688	CCC(C)C1OC2(C=CC1C)CC1CC(C/C=C(/C)C(OC3CC(OC)C(OC4CC(OC)C(O)C(C)O4)C(C)O3)C(C)/C=C\C=C3\COCC4C(O)C(C)=CC(C(=O)O1)C34O)O2	TA100	1	Negative
gmtamesQSAR_5689	C[n+]1c2n(c(=O)c3ccccc31)CCc1c-2[nH]c2ccccc12	TA100	1	Negative
gmtamesQSAR_5697	C=C(C)C1Cc2c(ccc3c2OC2COc4cc(OC)c(OC)cc4C2C3=O)O1	TA100	1	Negative
gmtamesQSAR_5704	O=CC1C=COC=C1	TA100	1	Negative
gmtamesQSAR_5711	CN1CC(C(=O)NC2(C)OC3(O)C4CCCN4C(=O)C(Cc4ccccc4)N3C2=O)C=C2c3cccc4[nH]cc(c34)CC21	TA100	1	Negative
gmtamesQSAR_5713	[O-][n+]1cc2cnccc2cn1	TA100	1	Negative
gmtamesQSAR_5719	CC(=O)C(=NNc1ccc(C(=O)Nc2ccc(C(N)=O)cc2)cc1)C(=O)Nc1ccc2[nH]c(=O)[nH]c2c1	TA100	1	Negative
gmtamesQSAR_5727	COC(=O)c1c(Cl)nn(C)c1S(=O)(=O)NC(=O)Nc1nc(OC)cc(OC)n1	TA100	1	Negative
gmtamesQSAR_5731	Nc1c(N=Nc2ccc(S(=O)(=O)CCOS([O])(=O)=O)cc2)c(S([O])(=O)=O)cc2cc(S([O])(=O)=O)c(N=Nc3ccc(S(=O)(=O)CCOS([O])(=O)=O)cc3)c(O)c12	TA100	1	Negative
gmtamesQSAR_5732	C1=C\CC/C=C\CC/C=C\CC/1	TA100	1	Negative
gmtamesQSAR_5734	O=C(O)c1nn(Cc2ccc(Cl)cc2Cl)c2ccccc12	TA100	1	Negative
gmtamesQSAR_5754	OCCN1CN(CCO)CN(CCO)C1	TA100	1	Positive
gmtamesQSAR_5764	O=C1C=CC(=O)N1c1ccc(Cc2ccc(N3C(=O)C=CC3=O)cc2)cc1	TA100	1	Negative
gmtamesQSAR_5773	CC(Cc1ccc(C(C)(C)C)cc1)CN1CCCCC1	TA100	1	Negative
gmtamesQSAR_5774	C1CC2OC2C1OC1CCC2OC12	TA100	1	Negative
gmtamesQSAR_5782	O=C(C=Cc1ccccc1)OCC=Cc1ccccc1	TA100	1	Negative
gmtamesQSAR_5794	O=c1c2ccc3c4c(ccc(c24)c2nc4ccccc4n12)c(=O)n1c2ccccc2nc31	TA100	1	Negative
gmtamesQSAR_5810	c1ccc2cc3c(ccc4c5ccccc5ccc34)cc2c1	TA100	1	Negative
gmtamesQSAR_5815	S=c1scc(-c2ccccc2)s1	TA100	1	Negative
gmtamesQSAR_5826	C[C@]1(Cn2ccnn2)C(C(=O)O)N2C(=O)C[C@H]2S1(=O)=O	TA100	1	Negative
gmtamesQSAR_5842	c1ccc2c(c1)ccc1cc3ccc4ccccc4c3cc12	TA100	1	Positive
gmtamesQSAR_5846	Cc1nn(C)c(Oc2ccccc2)c1/C=N/OCc1ccc(C(=O)OC(C)(C)C)cc1	TA100	1	Negative
gmtamesQSAR_5856	Cc1cc(Cl)cc2c1C(=O)C(=C1Sc3cc(Cl)cc(C)c3C1=O)S2	TA100	1	Negative
gmtamesQSAR_5860	COC(=O)C(c1ccccc1)C1CCCCN1	TA100	1	Negative
gmtamesQSAR_5867	CS(=O)(=O)c1ccc2c(=O)c3c(oc2c1COCC(F)(F)F)CCCC3=O	TA100	1	Negative
gmtamesQSAR_5871	CC1=CC2(OC3O[C@H](CO)[C@@H](O)[C@H](O)[C@H]3O)CC(C)C(=O)C2[C@](C)(O)C12CC2	TA100	1	Negative
gmtamesQSAR_5878	CCC1(c2ccccc2)C(=O)[N]C(=O)NC1=O	TA100	1	Negative
gmtamesQSAR_5886	Cc1c[nH]c2c1C13CC1CN(C(=O)c1cc4cc(NC(=O)c5cc6ccccc6[nH]5)ccc4[nH]1)C3=CC2=O	TA100	1	Negative
gmtamesQSAR_5887	O=C1C(Cl)C(CCl)CN1c1cccc(C(F)(F)F)c1	TA100	1	Negative
gmtamesQSAR_5923	CCn1cc(C(=O)O)c(=O)c2cnc(N3CCNCC3)nc21	TA100	1	Negative
gmtamesQSAR_5940	CC1(C)OC1COc1c2occc2cc2ccc(=O)oc12	TA100	1	Negative
gmtamesQSAR_5949	C1=Cc2c(ccc3ccc4ccccc4c23)C1	TA100	1	Positive
gmtamesQSAR_5959	c1ccc2c(c1)c1ccccc1c1cc3cnccc3cc21	TA100	1	Positive
gmtamesQSAR_5966	CC(=O)OCCN(CCOC(C)=O)c1ccc(N=Nc2nc3ccc(Cl)cc3s2)c(NC(=O)c2ccccc2)c1	TA100	1	Negative
gmtamesQSAR_5975	CCCC(=O)O[C@H]1[C@H](C)O[C@@H](O[C@H]2[C@H](N(C)C)[C@@H](O)[C@H](O[C@H]3[C@@H](CC=O)C[C@@H](C)[C@@H](O)/C=C\C=C/C[C@@H](C)OC(=O)C[C@@H](O)[C@@H]3OC)O[C@@H]2C)C[C@@]1(C)OC(=O)CC	TA100	1	Negative
gmtamesQSAR_5993	c1cc2cc3c4c(ccc5cc6c(c1CCC6)c2c54)CCC3	TA100	1	Positive
gmtamesQSAR_5994	CC1=CCC23CC1C(C)(C)C2CCC3C	TA100	1	Negative
gmtamesQSAR_6027	O=C1OC2C(O)COC2(O)[C@@]1(O)Cc1c[nH]c2ccccc12	TA100	1	Negative
gmtamesQSAR_6033	c1ccc2c(c1)-c1ccc3ccccc3c1C1OC21	TA100	1	Negative
gmtamesQSAR_6037	OC[C@H]1O[C@@H](n2cnc3c(NCC(O)COc4cccc5ccccc45)ncnc32)[C@H](O)[C@@H]1O	TA100	1	Negative
gmtamesQSAR_6049	O=c1ccc2cc3cc4cccc5ccc(c2c1)c3c54	TA100	1	Positive
gmtamesQSAR_6064	CN1C(=O)[C@]23CC4=CC=C[C@H](O)[C@H]4N2C(=O)[C@@]1(CO)SS3	TA100	1	Negative
gmtamesQSAR_6070	Nc1nc(=O)c2[nH]nnc2[nH]1	TA100	1	Negative
gmtamesQSAR_6080	COC(=O)c1cc(OC)c2c(c1-c1c(C(=O)OC)cc(OC)c3c1OCO3)OCO2	TA100	1	Negative
gmtamesQSAR_6091	NCC1CCC(C(=O)c2ccc(CCC(=O)O)cc2)CC1	TA100	1	Negative
gmtamesQSAR_6098	O=[N+]([O-])c1ccc(CNc2ncnc3c2ncn3C2OC(CO)C(O)C2O)cc1	TA100	1	Negative
gmtamesQSAR_6117	O=C1c2ccccc2C(=O)c2c1cc(O[C@H]1O[C@H](CO[C@@H]3OC[C@@H](O)[C@H](O)[C@H]3O)[C@@H](O)[C@H](O)[C@H]1O)c(CO)c2O	TA100	1	Negative
gmtamesQSAR_6134	O=c1[nH][nH]c2ccccc12	TA100	1	Negative
gmtamesQSAR_6141	CCc1nn(C)c(C(=O)NCc2ccc(C(C)(C)C)cc2)c1Cl	TA100	1	Negative
gmtamesQSAR_6151	C[C@@H]1[C@@H](c2ccc(Cl)cc2)SC(=O)N1C(=O)NC1CCC(=O)CC1	TA100	1	Negative
gmtamesQSAR_6152	c1ccc2cc3c(ccc4ccncc43)cc2c1	TA100	1	Positive
gmtamesQSAR_6155	NC(=O)C1(C(N)=O)OC1C(=O)c1ccccc1	TA100	1	Negative
gmtamesQSAR_6160	O=c1c2c(c3c(ccc4cc5c(ccc6ccccc65)[nH]c43)c1O)O2	TA100	1	Positive
gmtamesQSAR_6163	COc1ccc2c(cc3c4c(cc5c(c42)OCO5)C(=O)C(=O)N3C)c1OC	TA100	1	Positive
gmtamesQSAR_6165	CN(c1nc(=O)cc[nH]1)C1CCN(c2nc3ccccc3n2Cc2ccc(F)cc2)CC1	TA100	1	Negative
gmtamesQSAR_6170	C[n+]1cccc(-c2ccc[n+](C)c2)c1	TA100	1	Positive
gmtamesQSAR_6191	CC1=CC(=C(C#N)C#N)C=C(/C=C/c2ccc(N(C)C)cc2)O1	TA100	1	Positive
gmtamesQSAR_6193	CC1OC(C)OC(C)OC(C)O1	TA100	1	Negative
gmtamesQSAR_6224	CC(=O)OC1C(=O)O[C@H]2C(OC(C)=O)C(=O)O[C@H]12	TA100	1	Negative
gmtamesQSAR_6229	c1cncc(-c2cccnc2)c1	TA100	1	Positive
gmtamesQSAR_6275	O=S1(=O)c2cccc3ccc4c5ccccc5cc1c4c23	TA100	1	Positive
gmtamesQSAR_6294	CC(C)(OOC(C)(C)c1ccccc1)c1ccccc1	TA100	1	Negative
gmtamesQSAR_6309	c1cc2c3c(c1)cc1ccc4cccc5cc(c3c1c45)CC2	TA100	1	Positive
gmtamesQSAR_6315	O=C1c2ccccc2C(=O)c2c1cc(OC1OC(COC3OCC(O)C(O)C3O)C(O)C(O)C1O)c(CO)c2O	TA100	1	Positive
gmtamesQSAR_6319	COc1cc(OC)c2c(c1)O[C@@H]1OC=C[C@H]21	TA100	1	Positive
gmtamesQSAR_6321	S=C(NC1CCCCC1)NC1CCCCC1	TA100	1	Negative
gmtamesQSAR_6329	C1CCC2OCCOCCOCCOC3CCCCC3OCCOCCOCCOC2C1	TA100	1	Negative
gmtamesQSAR_6335	Nc1nc(-c2ccc([N+](=O)[O-])cc2)nc2[nH]cnc12	TA100	1	Positive
gmtamesQSAR_6340	O=NN(CC1(O)CCC(O)C(O)C1O)C(Cc1ccccc1)C(=O)O	TA100	1	Negative
gmtamesQSAR_6341	O=C1CCC2(O)c3c(ccc(O)c31)-c1ccc(O)c3c1C2C1OC1C3=O	TA100	1	Positive
gmtamesQSAR_6342	C1CSCSC1	TA100	1	Positive
gmtamesQSAR_6357	COc1ccc(-c2noc(CC(=O)O)c2-c2ccc(OC)cc2)cc1	TA100	1	Negative
gmtamesQSAR_6364	CC1=C(C(=O)Nc2ccccc2)SCCO1	TA100	1	Negative
gmtamesQSAR_6367	COC(=O)C1=C(C)N=C(C)C(C(=O)OCCN2CCN(C(c3ccccc3)c3ccccc3)CC2)C1c1cccc([N+](=O)[O-])c1	TA100	1	Negative
gmtamesQSAR_6387	O=c1c(O)c2c(c3c1ccc1[nH]c4c(ccc5ccccc54)cc13)O2	TA100	1	Negative
gmtamesQSAR_6395	C1CSCCO1	TA100	1	Negative
gmtamesQSAR_6409	Cc1ccc(NS(=O)(=O)N(C)C)c(OC2OC(CO)C(O)C(O)C2O)c1	TA100	1	Negative
gmtamesQSAR_6411	CCC1(c2ccccc2)C(=O)N=C([O])NC1=O	TA100	1	Negative
gmtamesQSAR_6413	CC12CCC(CC1)C(C)(C)O2	TA100	1	Negative
gmtamesQSAR_6416	Nc1ncnc2c1ncn2C(c1ccccc1)(c1ccccc1)c1ccccc1	TA100	1	Negative
gmtamesQSAR_6420	OCC(O)(Cc1ccccc1Cl)C1(Cl)CC1	TA100	1	Negative
gmtamesQSAR_6424	C[C@@H]1O[C@@H](O[C@H]2[C@H](O[C@H]3[C@H](O[C@H]4CC[C@@]5(C)[C@@H](CC[C@]6(C)[C@@H]5CC=C5[C@@H]7CC(C)(C)C[C@@H](O)[C@]7(C)CC[C@]56C)[C@@]4(C)CO)OC(C(=O)O)[C@@H](O)[C@@H]3O)O[C@H](CO)[C@H](O)[C@@H]2O)[C@H](O)[C@H](O)[C@H]1O	TA100	1	Negative
gmtamesQSAR_6428	C=C1CC/C=C(/C)CC[C@@H]2[C@@H]1CC2(C)C	TA100	1	Negative
gmtamesQSAR_6430	CN(C)C(=O)c1nc(CNC(=O)CN)n(-c2ccc(Cl)cc2C(=O)c2ccccc2Cl)n1	TA100	1	Negative
gmtamesQSAR_6435	CSC1=NC(C)(c2ccccc2)C(=O)N1Nc1ccccc1	TA100	1	Negative
gmtamesQSAR_6436	C[C@]12CC[C@H](OC(=O)Cc3ccc(N(CCCl)CCCl)cc3)C[C@@H]1CC[C@@H]1[C@@H]2CC[C@]2(C)NC(=O)CC[C@@H]12	TA100	1	Positive
gmtamesQSAR_6438	CN(C)S(=O)(=O)Nc1ccc(CO[C@H]2C[C@H](O)[C@H](O)[C@H](O)[C@@H](CO)O2)cc1	TA100	1	Negative
gmtamesQSAR_6454	CC(C)(C)S(=O)(=O)CC(Cc1ccccc1)C(=O)NC(Cc1c[nH]cn1)C(=O)N[C@H](CC1CCCCC1)C(O)C(O)C1CC1	TA100	1	Negative
gmtamesQSAR_6469	CC(C)=C1CC[C@@H](C)CC1=O	TA100	1	Negative
gmtamesQSAR_6490	O=C(/C=C/c1ccc(Oc2ccccc2)cc1)c1ccccc1	TA100	1	Negative
gmtamesQSAR_6498	Cc1nn(C)c(N)c1C(=O)c1ccccc1F	TA100	1	Positive
gmtamesQSAR_6504	CC[C@H]1CN2CCc3cc(OC)c(OC)cc3[C@@H]2C[C@@H]1C[C@H]1NCCc2cc(OC)c(OC)cc21	TA100	1	Negative
gmtamesQSAR_6515	C/C=C1/CC(C)C(C)(OC(C)=O)C(=O)OCC2=C3C(CC[N+]3(C)C=C2)OC1=O	TA100	1	Positive
gmtamesQSAR_6516	CCn1cc(C(=O)O)c(=O)c2ccc(C)nc21	TA100	1	Negative
gmtamesQSAR_6519	OC[C@H]1OC(O[C@H]2[C@H](O)[C@@H](O)C(O[C@H]3[C@H](O)[C@@H](O)[C@@H](O)O[C@@H]3CO)O[C@@H]2CO)[C@H](O)[C@@H](O)[C@@H]1O	TA100	1	Negative
gmtamesQSAR_6537	COc1cc([C@@H]2c3cc4c(cc3[C@@H](O[C@@H]3O[C@@H]5CO[C@@H](C)O[C@H]5[C@H](O)[C@H]3O)[C@H]3COC(=O)C23)OCO4)cc(OC)c1O	TA100	1	Negative
gmtamesQSAR_6539	O=C1CN(CCCN2CC(=O)NC(=O)C2)CC(=O)N1	TA100	1	Negative
gmtamesQSAR_6544	COc1cc(-c2ccc(-[n+]3nc(-c4ccccc4)nn3-c3ccc([N+](=O)[O-])cc3)c(OC)c2)ccc1-[n+]1nc(-c2ccccc2)nn1-c1ccc([N+](=O)[O-])cc1	TA100	1	Positive
gmtamesQSAR_6555	O=c1[nH]c2ccc(F)cc2c(=O)n1-c1ccc(Cl)cc1Cl	TA100	1	Negative
gmtamesQSAR_6561	Cc1cc(/C=C/c2ccc3cc(N(C)C)ccc3[n+]2C)c(C)n1-c1ccccc1	TA100	1	Positive
gmtamesQSAR_6572	O[C@H]1C=Cc2c(cc3c4c(cc5ccccc53)-c3ccccc3-c24)[C@@H]1O	TA100	1	Positive
gmtamesQSAR_6581	C1CC2OC2CC1COCC1CCC2OC2C1	TA100	1	Positive
gmtamesQSAR_6584	[O-][n+]1cccc2c1[C@H]1O[C@H]1C=C2	TA100	1	Negative
gmtamesQSAR_6590	CC(C)CC1NC(=O)CNC1=O	TA100	1	Negative
gmtamesQSAR_6599	O=c1[nH]c2c(c(=O)n1C1CCCCC1)CCC2	TA100	1	Negative
gmtamesQSAR_6600	O=C1CCc2ccccc2O1	TA100	1	Negative
gmtamesQSAR_6604	C1=C2c3ccccc3CCC2CCC1	TA100	1	Positive
gmtamesQSAR_6606	O[C@H]1C=Cc2ncccc2[C@@H]1O	TA100	1	Negative
gmtamesQSAR_6608	Clc1ccccc1-c1nnc(-c2ccccc2Cl)nn1	TA100	1	Negative
gmtamesQSAR_6614	COc1cc(-c2ccc(N=Nc3cc(S([O])(=O)=O)c4ccccc4c3O)c(OC)c2)ccc1N=Nc1cc(S([O])(=O)=O)c2ccccc2c1N	TA100	1	Negative
gmtamesQSAR_6623	O=C1O[C@@H](c2ccc(Cl)cc2)C[C@]1(Cn1cncn1)c1ccccc1	TA100	1	Negative
gmtamesQSAR_6628	CC=C(C)C(=O)OC1CCN2CC=C(COC(=O)C(O)(C(C)OC)C(C)(C)O)C12	TA100	1	Positive
gmtamesQSAR_6642	ClC1=C(Cl)C2(Cl)C3C4C=CC(C4)C3C1(Cl)C2(Cl)Cl	TA100	1	Negative
gmtamesQSAR_6682	O=C1OCCN1P(=O)(Cl)N1CCOC1=O	TA100	1	Positive
gmtamesQSAR_6696	c1cc2ccc3cccc4ncc(c1)c2c34	TA100	1	Positive
gmtamesQSAR_6707	Clc1cnc(Oc2ccc(Oc3ncc(Cl)cc3Cl)cc2)c(Cl)c1	TA100	1	Negative
gmtamesQSAR_6708	Clc1ccc(CSc2ccc(Cl)cc2)cc1	TA100	1	Negative
gmtamesQSAR_6738	O=C(O)CC(CC(=O)O)C1CCC[S+]([O-])C1	TA100	1	Negative
gmtamesQSAR_6739	C=CC1=C(C)C(Cc2[nH]c(Cc3[nH]c(C=c4[nH]c(O)c(C)c4=CC)c(C)c3C=CC(=O)O)c(CCC(=O)O)c2C)=NC1=O	TA100	1	Negative
gmtamesQSAR_6755	CCOc1ccc(C(C)(C)COCc2cccc(Oc3ccccc3)c2)cc1	TA100	1	Negative
gmtamesQSAR_6776	CC(COc1ccccc1)N(CCCl)Cc1ccccc1	TA100	1	Positive
gmtamesQSAR_6784	[O]S(=O)(=O)c1cc(N=Nc2cc(S([O])(=O)=O)c3cccnc3c2O)ccc1C=Cc1ccc(N=Nc2cc(S([O])(=O)=O)c3cccnc3c2O)cc1S([O])(=O)=O	TA100	1	Negative
gmtamesQSAR_6793	O=C1CCCc2cc([N+](=O)[O-])c3ccccc3c21	TA100	1	Positive
gmtamesQSAR_6802	N#CC1(C(=O)O)OC1(C(N)=O)c1cccc2c1OC(F)(F)O2	TA100	1	Negative
gmtamesQSAR_6806	O=C1c2ccccc2CN2C(=O)c3ccccc3CN12	TA100	1	Negative
gmtamesQSAR_6811	Clc1ccc(C2(Cn3cncn3)CC(Br)CO2)c(Cl)c1	TA100	1	Negative
gmtamesQSAR_6832	O=[N+]([O-])c1ccc(C2OCC3(CO)COC(c4ccc([N+](=O)[O-])cc4)N23)cc1	TA100	1	Positive
gmtamesQSAR_6838	O=C1NC(=O)C(O)(O)C(=O)N1	TA100	1	Negative
gmtamesQSAR_6842	O=c1nc(N=C2CCCC2)cc[nH]1	TA100	1	Negative
gmtamesQSAR_6848	CC(C)CCCC(C)[C@H]1CC[C@H]2[C@@H]3C[C@@H](O)[C@@]4(O)C[C@@H](O)CC[C@]4(C)[C@H]3CC[C@]12C	TA100	1	Negative
gmtamesQSAR_6852	CC(C)=CC1C(C(=O)OCc2coc(Cc3ccccc3)c2)C1(C)C	TA100	1	Negative
gmtamesQSAR_6859	CC1COC(Cn2cncn2)(c2ccc(Oc3ccc(Cl)cc3)cc2Cl)O1	TA100	1	Negative
gmtamesQSAR_6861	c1ccc(P(c2ccccc2)c2ccccc2)cc1	TA100	1	Negative
gmtamesQSAR_6870	C1=CC2OC2C=CO1	TA100	1	Negative
gmtamesQSAR_6883	OC(Cc1ccccc1Cl)(Cn1[nH]cnc1=S)C1(Cl)CC1	TA100	1	Negative
gmtamesQSAR_6887	CC12CCC(=O)NC1=CCC1C2CCC2(C)C(OC(=O)CCCc3ccc(N(CCCl)CCCl)cc3)CCC12	TA100	1	Positive
gmtamesQSAR_6906	CCC1(c2ccccc2)C(=O)NC(=O)NC1=O	TA100	1	Negative
gmtamesQSAR_6909	C1=C2CCCC(=C[C@@H]3OC13)O2	TA100	1	Negative
gmtamesQSAR_6918	CC(C)N1C(=O)SCN(c2ccccc2)C1=O	TA100	1	Negative
gmtamesQSAR_6919	COc1ccc(C(O)(c2cncnc2)C2CC2)cc1	TA100	1	Negative
gmtamesQSAR_6920	CC[C@H]1OC(=O)C(C)[C@@H](OC2CC(C)(OC)C(O)C(C)O2)[C@H](C)[C@@H](OC2OC(C)CC(N(C)C)C2O)[C@](C)(O)C[C@@H](C)/C(=N\OCOCCOC)[C@H](C)[C@@H](O)[C@]1(C)O	TA100	1	Negative
gmtamesQSAR_6922	O=C1OCCN1/N=C/c1ccc([N+](=O)[O-])o1	TA100	1	Positive
gmtamesQSAR_6932	CC(C)(C)c1ccc(CCOc2ncnc3ccccc23)cc1	TA100	1	Negative
gmtamesQSAR_6933	CC1(C)C2CC3OC3(C)C1C2	TA100	1	Negative
gmtamesQSAR_6940	[O-][S+](c1cc(Cl)cc(Cl)c1O)c1cc(Cl)cc(Cl)c1O	TA100	1	Negative
gmtamesQSAR_6948	C1=CC2OC2c2ncccc21	TA100	1	Positive
gmtamesQSAR_6952	OC(c1ccc(Cl)cc1)(c1ccc(Cl)cc1)C1CC1	TA100	1	Negative
gmtamesQSAR_6965	N#CC(CCc1ccc(Cl)cc1)(Cn1cncn1)c1ccccc1	TA100	1	Negative
gmtamesQSAR_6969	CC(C)(COCC1CO1)COCC1CO1	TA100	1	Positive
gmtamesQSAR_6976	c1ccc(Nc2cccc3ccccc23)cc1	TA100	1	Negative
gmtamesQSAR_6984	CC(C1CC1)C(O)(Cn1cncn1)c1ccc(Cl)cc1	TA100	1	Negative
gmtamesQSAR_7015	COC1=CC2[C@@H]3Cc4ccc(OC)c(O)c4[C@@]2(CCN3C)CC1=O	TA100	1	Negative
gmtamesQSAR_7016	COc1cc2c(cc1OC)[C@@]13CCN4CC5=CCOC6CC(=O)N2C1[C@H]6[C@H]5C[C@H]43	TA100	1	Negative
gmtamesQSAR_7023	CN(C)c1ccc(C(=N)c2ccc(N(C)C)cc2)cc1	TA100	1	Negative
gmtamesQSAR_7024	O=C(CCNNC(=O)c1ccncc1)NCc1ccccc1	TA100	1	Positive
gmtamesQSAR_7028	C1=Cc2cc3c4ccccc4ccc3c3cccc1c23	TA100	1	Positive
gmtamesQSAR_7033	CCC(=O)CCCCCC1NC(=O)C2CCCCN2C(=O)C([C@H](C)CC)NC(=O)C(CC2=CN(OC)C3C=CC=CC23)NC1=O	TA100	1	Negative
gmtamesQSAR_7036	c1ccc2c(c1)ccc1c2ccc2cccnc21	TA100	1	Positive
gmtamesQSAR_7038	COC(=O)Nc1nc2cc(C(=NO)c3ccc(F)cc3)ccc2[nH]1	TA100	1	Negative
gmtamesQSAR_7044	CC1(C)CCC(=Cc2ccc(Cl)cc2)C1(O)Cn1cncn1	TA100	1	Negative
gmtamesQSAR_7047	O=c1[nH]cnn1CC(O)(Cc1ccccc1Cl)C1(Cl)CC1	TA100	1	Negative
gmtamesQSAR_7048	O[C@@H]1c2ccccc2-c2ccc3ccccc3c2[C@H]1O	TA100	1	Negative
gmtamesQSAR_7050	Nc1ccc(C(=O)OCCCOC(=O)c2ccc(N)cc2)cc1	TA100	1	Negative
gmtamesQSAR_7051	[O]S(=O)(=O)c1cc(S([O])(=O)=O)c2c(N=Nc3ccc(S([O])(=O)=O)c4ccccc34)c(O)ccc2c1	TA100	1	Negative
gmtamesQSAR_7055	COc1ccc(/C(=C/C(=O)N2CCOCC2)c2ccc(Cl)cc2)cc1OC	TA100	1	Negative
gmtamesQSAR_7058	O=C(n1ccnc1)n1ccnc1	TA100	1	Negative
gmtamesQSAR_7059	COc1ccc2c3c(cccc13)C(=O)N(C)C2=O	TA100	1	Negative
gmtamesQSAR_7065	O[C@H]1C=Cc2c(ccc3ncccc23)[C@@H]1O	TA100	1	Negative
gmtamesQSAR_7125	CC(C(=O)O)c1ccc(Oc2nccs2)cc1	TA100	1	Negative
gmtamesQSAR_7127	O=NN1CN2CN(C1)CN(N=O)C2	TA100	1	Positive
gmtamesQSAR_7137	O=c1oc2cc(O)ccc2c2oc3cc(O)ccc3c12	TA100	1	Negative
gmtamesQSAR_7139	CC(C)(C)CC(C)(C)c1ccc(OCCOCC[N+](C)(C)Cc2ccccc2)cc1	TA100	1	Negative
gmtamesQSAR_7145	CNc1oc(-c2ccccc2)c(O)c1-c1cccc(C(F)(F)F)c1	TA100	1	Negative
gmtamesQSAR_7146	O=C1c2ccccc2-c2ccc3ccccc3c21	TA100	1	Negative
gmtamesQSAR_7150	O=C(O)CCCCC1SCC2NC(=O)NC21	TA100	1	Negative
gmtamesQSAR_7156	COC(=O)CC1C2(C)C3=C(C)C(c4ccoc4)CC3OC2C2OC(=O)C3(C)C=CC(=O)C1(C)C23	TA100	1	Negative
gmtamesQSAR_7185	COC(=O)C1[C@H]2C[C@@H]3c4[nH]c5cc(OC)ccc5c4CCN3C[C@H]2C[C@@H](OC(=O)c2cc(OC)c(OC)c(OC)c2)[C@@H]1OC	TA100	1	Negative
gmtamesQSAR_7188	CCOC(=O)OC1=C(c2cc(C)ccc2C)C(=O)NC12CCC(OC)CC2	TA100	1	Negative
gmtamesQSAR_7208	c1cnc2c(c1)ccc1c2ccc2cccnc21	TA100	1	Positive
gmtamesQSAR_7210	c1ccc2cc(Nc3ccc(Nc4ccc5ccccc5c4)cc3)ccc2c1	TA100	1	Negative
gmtamesQSAR_7211	O=C1C=CC(=O)C(c2ccccc2)=C1	TA100	1	Negative
gmtamesQSAR_7216	Cn1nnc(-c2cnn(C)c2S(N)(=O)=O)n1	TA100	1	Negative
gmtamesQSAR_7221	CC1C=Cc2ccc3ccc4ccccc4c3c21	TA100	1	Negative
gmtamesQSAR_7222	O=S1(=O)CCCO1	TA100	1	Positive
gmtamesQSAR_7224	CC1=CCC2C(c3c(C)c(O)c4c(c31)C(=O)C(C)C4)C2(C)C	TA100	1	Negative
gmtamesQSAR_7229	O=C1CC(=Nc2ccccc2)C(=O)c2ccccc21	TA100	1	Negative
gmtamesQSAR_7234	Cc1cc(Cc2ccccc2)ccc1Cc1ccccc1	TA100	1	Negative
gmtamesQSAR_7242	Cc1nc2c(c3[nH]c4ccccc4c13)C(=O)C(N1CCN(C)CC1)=CC2=O	TA100	1	Negative
gmtamesQSAR_7245	CN(C)/C=N/c1nnc(/C=C/c2ccc([N+](=O)[O-])o2)o1	TA100	1	Positive
gmtamesQSAR_7256	C/C=C/c1cc2c(c(=O)o1)C(=O)C(O)C(C)O2	TA100	1	Negative
gmtamesQSAR_7268	CC1=CCC2C(C)=CCC(C(C)C)C2C1	TA100	1	Negative
gmtamesQSAR_7281	Nc1ncnc2c1ncn2[C@@H]1O[C@H](CO)C(O)C1c1ccc([N+](=O)[O-])cc1	TA100	1	Positive
gmtamesQSAR_7290	CCOC(=O)c1[nH]n(-c2ccc(S([O])(=O)=O)cc2)c(=O)c1N=Nc1ccc(S([O])(=O)=O)c2ccccc12	TA100	1	Negative
gmtamesQSAR_7295	O=C(O)c1cc(O)c(C(=O)C2CC2)c(O)c1	TA100	1	Negative
gmtamesQSAR_7299	COc1cc([C@H]2OC[C@H]3[C@@H]2CO[C@@H]3c2cc(OC)c(OC)c(OC)c2)cc(OC)c1OC	TA100	1	Negative
gmtamesQSAR_7305	O=C1c2ccccc2-c2c1ccc1ccccc21	TA100	1	Positive
gmtamesQSAR_7322	O[C@@H]1C2=c3c(cc4cccc5ccc(c3c54)[C@H]1O)-c1ccccc12	TA100	1	Negative
gmtamesQSAR_7328	O=c1c2ccccc2[se]n1-c1ccccc1	TA100	1	Negative
gmtamesQSAR_7330	O[C@@H]1C=Cc2c(ccc3c2sc2ccccc23)[C@H]1O	TA100	1	Positive
gmtamesQSAR_7336	O=C1CC(O)(CCO)C=c2oc(=C3C=CC(O)(CCO)C(O)(CCO)C3)c(=O)c(O)c21	TA100	1	Negative
gmtamesQSAR_7339	COCC1CN(c2ccc3nc(C(O)CCC#N)sc3c2)C(=O)O1	TA100	1	Negative
gmtamesQSAR_7342	c1ccc(COCc2ccccc2)cc1	TA100	1	Negative
gmtamesQSAR_7349	CC(=O)OCC(=O)NCCCOc1cccc(CN2CCCCC2)c1	TA100	1	Negative
gmtamesQSAR_7359	Cc1ccc(S(=O)(=O)Oc2ccc(/N=N/c3ccc(-c4ccc(N=Nc5c(O)ccc6cc(S([O])(=O)=O)cc(S([O])(=O)=O)c56)c(C)c4)cc3C)cc2)cc1	TA100	1	Negative
gmtamesQSAR_7363	O=C1O[C@H](c2ccc(Cl)cc2)C[C@]1(Cn1cncn1)c1ccccc1	TA100	1	Negative
gmtamesQSAR_7374	CCC(C)C(C(CC(=O)N1CCCC1C(OC)C(C)C(=O)NC(Cc1ccccc1)c1nccs1)OC)N(C)C(=O)C(NC(=O)C(C(C)C)N(C)C)C(C)C	TA100	1	Negative
gmtamesQSAR_7393	COc1cc(O)c2c(O)c3c(c4c2c1C1(C4)C(C)=CCCC1(C)C)C(O)C1(O)CC(=O)C(C(N)=O)C(=O)C1(O)C3=O	TA100	1	Negative
gmtamesQSAR_7404	O=C1NCC[n+]2ccccc21	TA100	1	Negative
gmtamesQSAR_7422	CC(=O)c1ccc(S(=O)(=O)NC(=O)NC2CCCCC2)cc1	TA100	1	Negative
gmtamesQSAR_7440	Oc1cc2c(cc1O)C1c3ccc(O)c(O)c3OC[C@@]1(O)C2	TA100	1	Negative
gmtamesQSAR_7451	O=C1NS(=O)(=O)c2ccsc21	TA100	1	Negative
gmtamesQSAR_7469	CCO[C@@H]1[C@@H](OC)[C@H](C)O[C@@H](OC2C[C@H]3CC[C@@H]4C(=CC5C(=O)C(C)[C@@H](O[C@H]6CC[C@H](N(C)C)[C@@H](C)O6)CCC[C@H](CC)OC(=O)CC54)[C@@H]3C2)[C@@H]1OC	TA100	1	Negative
gmtamesQSAR_7492	C[C@H]1CC[C@@H]2[C@@H](C)[C@H]3[C@H](C[C@H]4[C@@H]5CC=C6C[C@@H](O[C@@H]7O[C@H](CO)[C@H](O)[C@H](O[C@@H]8O[C@H](CO)[C@@H](O)[C@H](O)[C@H]8O)[C@H]7O[C@H]7O[C@@H](C)[C@H](O)[C@@H](O)[C@H]7O)CC[C@]6(C)[C@H]5CC[C@]34C)N2C1	TA100	1	Negative
gmtamesQSAR_7494	N#CC1=C(c2cccc3c2OC(F)(F)O3)C(=O)NC1=O	TA100	1	Negative
gmtamesQSAR_7506	Cn1cc(C(=O)Nc2cccc3c2[C@@H]2CC[C@H]3[C@@H]2C(C)(C)O)c(C(F)F)n1	TA100	1	Negative
gmtamesQSAR_7514	O=C1C(=O)c2c(ccc3ccccc23)-c2ccccc21	TA100	1	Negative
gmtamesQSAR_7519	c1ccc2sc(SN(C3CCCCC3)C3CCCCC3)nc2c1	TA100	1	Negative
gmtamesQSAR_7530	CC1(C)S[C@H]2C(NC(=O)C(N)c3ccccc3)C(=O)N2C1C(=O)O	TA100	1	Negative
gmtamesQSAR_7555	CC1C(=O)CC2(C(C)C)CC12	TA100	1	Negative
gmtamesQSAR_7566	CCC1NC(=O)c2cc(S(N)(=O)=O)c(Cl)cc2N1	TA100	1	Negative
gmtamesQSAR_7571	CN(C)c1ccc([C+](c2ccc(N(C)C)cc2)c2c(O)c(S(=O)(=O)[O-])cc3cc(S(=O)(=O)[O-])ccc23)cc1	TA100	1	Negative
gmtamesQSAR_7582	O=c1[nH]c(=O)n([C@@H]2C[C@H](O)[C@@H](CO)O2)cc1CCCl	TA100	1	Negative
gmtamesQSAR_7583	C=CCC1(C(C)C#CCC)C(=O)N=C([O])N(C)C1=O	TA100	1	Negative
gmtamesQSAR_7616	[N-]=[N+]=C1C=NC(=O)NC1=O	TA100	1	Positive
gmtamesQSAR_7630	CC(C)C(Nc1ccc(C(F)(F)F)cc1Cl)C(=O)OC(C#N)c1cccc(Oc2ccccc2)c1	TA100	1	Negative
gmtamesQSAR_7637	CN1[C@@H]2C[C@H](OC(=O)C(CO)c3ccccc3)C[C@H]1C1OC12	TA100	1	Negative
gmtamesQSAR_7645	C[C@]12CC(C=O)C(=O)C[C@@H]1CC[C@@H]1[C@@H]2CC[C@@]2(C)[C@H]1CC[C@]2(C)O	TA100	1	Negative
gmtamesQSAR_7649	C1=Cc2c3ccc4cccc5ccc(c6cccc1c26)c3c45	TA100	1	Positive
gmtamesQSAR_7652	Cc1ccccc1OCC(O)CNCCOc1ccc(C(N)=O)cc1	TA100	1	Negative
gmtamesQSAR_7656	CCOC(O)=c1cc(O)c(=C(O)C2CC2)c(O)c1	TA100	1	Negative
gmtamesQSAR_7658	Cc1cc(C)nc(Nc2ccccc2)n1	TA100	1	Negative
gmtamesQSAR_7669	O=c1[nH]cc2ccc3cccc4ccc1c2c34	TA100	1	Negative
gmtamesQSAR_7673	C1=CC2CCCCC2c2ccccc21	TA100	1	Positive
gmtamesQSAR_7705	O=C([O-])c1c[n+](=O)c2ccccc2n1O	TA100	1	Positive
gmtamesQSAR_7709	CC1CC2OC(=O)C3(C)C2C(OC3(C)O)C2(C)C(=O)C=CC12	TA100	1	Negative
gmtamesQSAR_7712	CCN1CCN(C(=O)NC(C(=O)NC2C(=O)N3C(C([O])=O)C(C)(C)S[C@H]23)c2ccccc2)C(=O)C1=O	TA100	1	Negative
gmtamesQSAR_7713	COC(=O)c1cc2c([nH]c3ccccc32)c(-c2ccc3c(n2)C(=O)C=CC3=O)n1	TA100	1	Positive
gmtamesQSAR_7719	OC1C=Cc2ccc3ncccc3c2C1O	TA100	1	Negative
gmtamesQSAR_7721	C1CCCC2OC2CC1	TA100	1	Negative
gmtamesQSAR_7724	CC1=NC(C)=C(P2(=O)OCC(C)(C)CO2)C(c2cccc([N+](=O)[O-])c2)C1C(=O)OCCN(Cc1ccccc1)c1ccccc1	TA100	1	Negative
gmtamesQSAR_7738	CCC(=O)N(c1ccc(Cl)c(Cl)c1)[C@@H]1CCC[C@H]1N(C)C	TA100	1	Negative
gmtamesQSAR_7746	O=[N+]([O-])c1ccc(N=NC(=NNc2ccc(I)cc2)c2ccccc2)cc1	TA100	1	Negative
gmtamesQSAR_7753	CON=C(C(=O)NC1C(=O)N2C(C([O])=O)=C(CSC(=O)c3ccco3)CS[C@H]12)c1csc(N)n1	TA100	1	Negative
gmtamesQSAR_7768	Nc1cnn(-c2ccccc2)c(=O)c1Cl	TA100	1	Negative
gmtamesQSAR_7777	[O]C(=O)CC(O)CC(O)/C=C/c1c(C2CC2)nc2ccccc2c1-c1ccc(F)cc1	TA100	1	Negative
gmtamesQSAR_7783	Nc1cc2nc3ccc(Cl)cc3oc-2cc1=O	TA100	1	Negative
gmtamesQSAR_7784	CCc1nn(C)c(C(=O)Nc2ccc(C(C)(C)C(=O)O)cc2)c1Cl	TA100	1	Negative
gmtamesQSAR_7785	O=C1NS(=O)(=O)Cc2ccccc21	TA100	1	Negative
gmtamesQSAR_7789	Cc1ccc2nc(-c3ccc(N)cc3)sc2c1	TA100	1	Positive
gmtamesQSAR_7792	Nc1ncnc2c1ncn2C(c1ccccc1)c1ccccc1	TA100	1	Negative
gmtamesQSAR_7796	CCCOCC(=Nc1ccc(Cl)cc1C(F)(F)F)n1ccnc1	TA100	1	Negative
gmtamesQSAR_7803	O=C1CCCCCCCCCCCC(=O)OCCO1	TA100	1	Negative
gmtamesQSAR_7821	Nc1ccc(N)c2c(O)c3ccccc3c(O)c12	TA100	1	Negative
gmtamesQSAR_7835	Nc1ccccc1SCCSc1ccccc1N	TA100	1	Positive
gmtamesQSAR_7836	CCC(C)(C)C(=O)OC1=C(c2cc(Cl)cc(Cl)c2)C(=O)OC12CCCCC2	TA100	1	Negative
gmtamesQSAR_7839	O=C1c2ccccc2C(=O)N1SC1CCCCC1	TA100	1	Negative
gmtamesQSAR_7846	[O-][n+]1cc2ncccc2cn1	TA100	1	Negative
gmtamesQSAR_7876	O=C1C(=O)c2cccc3cccc1c23	TA100	1	Positive
gmtamesQSAR_7880	COC(=O)C1C2CC3c4[nH]c5cc(OC)ccc5c4CCN3CC2CC(OC(=O)c2cc(OC)c(OC)c(OC)c2)C1OC	TA100	1	Negative
gmtamesQSAR_7899	c1ccc2c(c1)cc1ccc3cccc4ncc2c1c34	TA100	1	Positive
gmtamesQSAR_7903	CCOP(=O)(OCC)Oc1cc(-c2ccccc2)on1	TA100	1	Negative
gmtamesQSAR_7910	Nc1c(N=Nc2ccc([N+](=O)[O-])cc2)c(S([O])(=O)=O)cc2cc(S([O])(=O)=O)c(N=Nc3ccccc3)c(O)c12	TA100	1	Positive
gmtamesQSAR_7912	C[C@]12CC[C@@H](OC(=O)/C=C/c3cccc(N(CCCl)CCCl)c3)C[C@@H]1CC[C@@H]1[C@@H]2CC[C@]2(C)NC(=O)CC[C@@H]12	TA100	1	Negative
gmtamesQSAR_7917	Cn1c(=O)nc(NC(C)(C)C)[nH]c1=O	TA100	1	Negative
gmtamesQSAR_7937	CCC1CN2CCc3cc(OC)c(OC)cc3C2CC1CC1NCCc2cc(OC)c(OC)cc21	TA100	1	Negative
gmtamesQSAR_7941	CC(C)C(c1ccc(Cl)cc1)C(C#N)c1cccc(Oc2ccccc2)c1	TA100	1	Negative
gmtamesQSAR_7942	CCOC(=O)c1[nH]c(C)c(C(=O)C2C(=O)C(=O)N(Cc3cccnc3)C2c2ccc(Cl)cc2)c1C	TA100	1	Positive
gmtamesQSAR_7944	O=C1c2ccccc2-c2ccc3ccc4ccccc4c3c21	TA100	1	Negative
gmtamesQSAR_7962	CC1(C)S[C@@H]2C(NC(=O)COc3ccccc3)C(=O)N2C1C([O])=O	TA100	1	Negative
gmtamesQSAR_7971	CSc1nnc(C(C)(C)C)c(=O)n1N	TA100	1	Negative
gmtamesQSAR_7998	CC(=O)Nc1ccc([C@H]2O[C@H]2c2ccccc2)cc1	TA100	1	Negative
gmtamesQSAR_8026	c1ccc2c3c(ccc2c1)Cc1c(ccc2ccccc12)C3	TA100	1	Positive
gmtamesQSAR_8029	O=C1C2(Cl)C3(Cl)C4(Cl)C(Cl)(Cl)C5(Cl)C3(Cl)C1(Cl)C5(Cl)C24Cl	TA100	1	Negative
gmtamesQSAR_8030	N=c1ccn2c(n1)O[C@H]1[C@H](O)[C@@H](CO)O[C@H]12	TA100	1	Negative
gmtamesQSAR_8032	COc1ccc2c3c1O[C@H]1[C@H](O)C=C[C@H]4[C@H](C2)N(C)CC[C@]341	TA100	1	Negative
gmtamesQSAR_8036	COC[C@@H]1C=C2c3cccc4c3c(cn4C)C[C@H]2N(C)C1	TA100	1	Positive
gmtamesQSAR_8049	Nn1nnc2c([nH]c3ccccc32)c1=O	TA100	1	Positive
gmtamesQSAR_8053	Cc1cccc(Nc2ccncc2S(=O)(=O)NC(=O)NC(C)C)c1	TA100	1	Negative
gmtamesQSAR_8058	NC(=O)OCC1C(=NC(=O)C(NOCC(=O)O)c2csc(N)n2)C(=O)N1S(=O)(=O)O	TA100	1	Negative
gmtamesQSAR_8068	c1ccc2c(c1)Oc1ccccc1S2	TA100	1	Negative
gmtamesQSAR_8069	C/C=C/[C@@H]1OC(=O)C=C[C@@H]1O	TA100	1	Negative
gmtamesQSAR_8075	Cc1ccc(N=NNCc2ccc([N+](=O)[O-])cc2)cc1	TA100	1	Positive
gmtamesQSAR_8077	O=[N+]([O-])c1ccc2c(c1)CCc1cc3c(cc1-2)CCCC3	TA100	1	Positive
gmtamesQSAR_8082	CC(C)N1C(=O)N(c2ccccc2)CSC1=NC(C)(C)C	TA100	1	Negative
gmtamesQSAR_8099	C=c1nccc2c1=Nc1cc(O)ccc1-2	TA100	1	Negative
gmtamesQSAR_8111	CCC([O])=c1c(O)cc(=C(O)O)cc1O	TA100	1	Negative
gmtamesQSAR_8119	c1ccc(-c2ccccn2)nc1	TA100	1	Positive
gmtamesQSAR_8120	CC1(C)CC/C(=C\c2ccc(Cl)cc2)C1(O)Cn1cncn1	TA100	1	Negative
gmtamesQSAR_8130	COc1cc2c(cc1O)CCNC21CS[C@@H]2c3c(OC(C)=O)c(C)c4c(c3[C@H](COC1=O)N1C(O)C3Cc5cc(C)c(OC)c(O)c5C([C@H]21)N3C)OCO4	TA100	1	Negative
gmtamesQSAR_8131	Cc1cc(O)c2c(c1)C(=O)c1cc(O)cc(OC3OC(CO)C(O)C(O)C3O)c1C2=O	TA100	1	Negative
gmtamesQSAR_8134	C[C@@H]1[C@@H](c2ccc(Cl)cc2)SC(=O)N1C(=O)N[C@H]1CC[C@H](O)CC1	TA100	1	Negative
gmtamesQSAR_8139	c1cc[n+]2c(c1)-c1cccc[n+]1CC2	TA100	1	Negative
gmtamesQSAR_8144	c1ccc(OP(Oc2ccccc2)Oc2ccccc2)cc1	TA100	1	Negative
gmtamesQSAR_8159	Cc1ccc2cc3c4c(ccc3c3c2c1CC3)C=CC(O)C4O	TA100	1	Positive
gmtamesQSAR_8166	CC(/C=C\C=C(/C)C(=O)O[C@@H]1O[C@H](CO[C@@H]2O[C@H](CO)[C@@H](O)[C@H](O)[C@H]2O)[C@@H](O)[C@H](O)[C@H]1O)=C/C=C\C=C(C)/C=C\C=C(/C)C(=O)O[C@@H]1O[C@H](CO[C@@H]2O[C@H](CO)[C@@H](O)[C@H](O)[C@H]2O)[C@@H](O)[C@H](O)[C@H]1O	TA100	1	Negative
gmtamesQSAR_8169	CC(=O)Oc1cc(C=O)cc2c1C(COC(N)=O)C1(OC(C)=O)ON2CC2C1N2C(C)=O	TA100	1	Negative
gmtamesQSAR_8171	O=C1C=Cc2ccc3c4c(ccc1c24)C=CC3=O	TA100	1	Negative
gmtamesQSAR_8172	N#Cc1c(N)nc(NC2CC2)nc1N	TA100	1	Negative
gmtamesQSAR_8173	C=C(C)[C@H]1Cc2c(ccc3c2O[C@@H]2COc4cc(OC)c(OC)cc4C2C3=O)O1	TA100	1	Negative
gmtamesQSAR_8178	Clc1nc(Cl)nc(Nc2ccccc2Cl)n1	TA100	1	Negative
gmtamesQSAR_8180	CC(=O)c1c(O)c(C)c(O)c2c1OC1=CC(=O)C(C(C)=O)C(=O)C12C	TA100	1	Negative
gmtamesQSAR_8181	O=S(=O)(O)c1ccnn1CC(O)(Cc1ccccc1Cl)C1(Cl)CC1	TA100	1	Negative
gmtamesQSAR_8182	O=C(c1ccccc1)C1OC1c1ccc(Oc2ccccc2)cc1	TA100	1	Negative
gmtamesQSAR_8203	c1ccc(COc2cccc3cccnc23)cc1	TA100	1	Negative
gmtamesQSAR_8214	Fc1ccc(C2(Cn3cncn3)OC2c2ccccc2Cl)cc1	TA100	1	Negative
gmtamesQSAR_8218	COc1cc([C@H]2c3cc4c(cc3[C@@H](O[C@H]3O[C@@H]5CO[C@@H](C)O[C@@H]5[C@@H](O)[C@@H]3O)[C@@H]3COC(=O)C23)OCO4)cc(OC)c1O	TA100	1	Negative
gmtamesQSAR_8245	O=S1(=O)CC=CC1	TA100	1	Negative
gmtamesQSAR_8252	O=C(c1ccc(-c2ccccc2)cc1)C1OC1c1ccccc1	TA100	1	Negative
gmtamesQSAR_8254	CC1(C)S[C@H]2C(NC(=O)COc3ccccc3)C(=O)N2C1C([O])=O	TA100	1	Negative
