## Supplemental Data 1 for "AmesNet: A Task-Conditioned Deep Learning Model with Enhanced Sensitivity and Generalization in Ames Mutagenicity Prediction": TA102_with_S9_Test.csv

gmtamesQSAR_ID	SMILES	Strain	S9	Endpoint
gmtamesQSAR_3603	COC(=O)Nc1nc2cc(Sc3ccccc3)ccc2[nH]1	TA102	1	Negative
gmtamesQSAR_3655	O=C1CC2SCC=CN12	TA102	1	Negative
gmtamesQSAR_3720	COC1OC(C(=O)O)C(OC2OC(C(=O)O)C(OC)C(O)C2O)C(O)C1O	TA102	1	Negative
gmtamesQSAR_3793	O=C1CCCCCCCCCCCCCCO1	TA102	1	Negative
gmtamesQSAR_3829	CC1(C)CC[C@]2(C(=O)O)CC[C@]3(C)C(=CC[C@@H]4[C@@]5(C)C[C@H](O)[C@H](O[C@@H]6O[C@H](CO)[C@@H](O)[C@H](O)[C@H]6O)C(C)(C(=O)O)C5CC[C@]43C)[C@H]2C1	TA102	1	Negative
gmtamesQSAR_3996	O=C(NCCc1ncc(C(F)(F)F)cc1Cl)c1ccccc1C(F)(F)F	TA102	1	Negative
gmtamesQSAR_4019	[O]S1(=O)=NC(=O)c2ccccc21	TA102	1	Negative
gmtamesQSAR_4024	CCC(C)c1[nH]c(O)c(C(C)=O)c1O	TA102	1	Negative
gmtamesQSAR_4040	Nc1nc(N)nc(-c2ccccc2)n1	TA102	1	Negative
gmtamesQSAR_4063	CC1=c2c(C)c(O)c(C(=O)O)c(O)c2=CO[C@@H]1C	TA102	1	Negative
gmtamesQSAR_4066	Cc1nc2c(c3[nH]c4ccccc4c13)C(=O)C=C(N1CC1)C2=O	TA102	1	Positive
gmtamesQSAR_4110	CC1(C)[C@@H](O[C@H]2OC(C(=O)O)[C@@H](O)[C@H](O)[C@H]2O[C@@H]2OC(C(=O)O)[C@@H](O)[C@H](O)[C@H]2O)CC[C@]2(C)C3C(=O)C=C4C5C[C@@](C)(C(=O)O)CC[C@]5(C)CC[C@@]4(C)[C@]3(C)CC[C@@H]12	TA102	1	Negative
gmtamesQSAR_4181	C(CCC1CO1)CC1CO1	TA102	1	Positive
gmtamesQSAR_4187	O=C(O[C@@H]1Cc2c(O)cc(O)cc2O[C@@H]1c1cc(O)c(O)c(O)c1)c1cc(O)c(O)c(O)c1	TA102	1	Negative
gmtamesQSAR_4204	[O-][S+]1OCC2C(CO1)C1(Cl)C(Cl)=C(Cl)C2(Cl)C1(Cl)Cl	TA102	1	Negative
gmtamesQSAR_4216	Cc1c(O)[nH]c(CC(C)C)c(O)n(C)c(Cc2ccccc2)c(O)ncc(=O)n1C	TA102	1	Negative
gmtamesQSAR_4333	C=C1CC[C@H]2C[C@@H]1C2(C)C	TA102	1	Negative
gmtamesQSAR_4334	Oc1ccc2cc(SSc3ccc4cc(O)ccc4c3)ccc2c1	TA102	1	Negative
gmtamesQSAR_4363	C=C1C[C@@]23CC[C@H]4[C@@](C)(CCC[C@@]4(C)C(=O)O[C@@H]4O[C@H](CO)[C@@H](O)[C@H](O)[C@H]4O)[C@@H]2CC[C@]1(O[C@@H]1O[C@H](CO)[C@@H](O)[C@H](O)[C@H]1O[C@@H]1O[C@H](CO)[C@@H](O)[C@H](O)[C@H]1O)C3	TA102	1	Negative
gmtamesQSAR_4477	CC1CCC(=O)C1=O	TA102	1	Negative
gmtamesQSAR_4577	CC(C)(C)c1ccc(O[P@]2OCC3(CO[P@@](Oc4ccc(C(C)(C)C)cc4C(C)(C)C)OC3)CO2)c(C(C)(C)C)c1	TA102	1	Negative
gmtamesQSAR_4724	S=C1NCCN1	TA102	1	Negative
gmtamesQSAR_4792	COc1ccc(C(=O)N2CCN(c3ccc4c(c3)CCC(=O)N4)CC2)cc1OC	TA102	1	Negative
gmtamesQSAR_4799	C=CC1=C(C)C(Cc2[nH]c(CC3N=C(CC4=NC(=O)C(C)=C4C=C)C(C)=C3CCC(=O)NCCS([O])(=O)=O)c(CCC(=O)NCCS([O])(=O)=O)c2C)=NC1=O	TA102	1	Negative
gmtamesQSAR_4823	C=C1CC23CCC4C(C)(C(=O)O)CCCC4(C)C2CCC1(O)C3	TA102	1	Negative
gmtamesQSAR_4877	CCOC(=O)C1(CCCCCCOCc2cccs2)CO1	TA102	1	Negative
gmtamesQSAR_4948	COc1cc(=O)c2c(O)c3c(O)oc(C)cc3c(OC)c2c1	TA102	1	Positive
gmtamesQSAR_4990	CCOC(=O)c1[nH]c2ccccc2c1N=Cc1ccc(O)cc1	TA102	1	Negative
gmtamesQSAR_5046	CCOc1ccc(C(C)(C)COC(=O)c2cccc(Oc3ccccc3)c2)cc1	TA102	1	Negative
gmtamesQSAR_5178	O=c1c(O)cc2c(O)oc3c(=O)c(O)cc4c(O)oc1c2c43	TA102	1	Negative
gmtamesQSAR_5255	O=C1C(O)c2c(O)cc(O)cc2OC1c1ccc(O)c(O)c1	TA102	1	Negative
gmtamesQSAR_5276	Cc1cc(C)c(C2=C(OC(=O)CC(C)(C)C)C3(CCCC3)OC2=O)c(C)c1	TA102	1	Negative
gmtamesQSAR_5287	CCOc1ccc(C(C)(C)C)cc1NC(=O)C(=O)Nc1ccccc1CC	TA102	1	Negative
gmtamesQSAR_5299	ON=Cc1ccncc1	TA102	1	Negative
gmtamesQSAR_5484	C=c1c(N)c(O)c2c(c1O)N1C[C@@H]3N[C@@H]3[C@]1(OC)C=2COC(N)=O	TA102	1	Positive
gmtamesQSAR_5534	O=C(OCC1CCC2OC2C1)C1CCC2OC2C1	TA102	1	Negative
gmtamesQSAR_5641	CC1=C(/C=C/C(C)=C\C=C/C(C)=C\C=C/C=C(C)\C=C/C=C(C)\C=C\C2=C(C)CCCC2(C)C)C(C)(C)CCC1	TA102	1	Negative
gmtamesQSAR_5646	COc1cc(N=Nc2cc(S([O])(=O)=O)c3cccc(S(=O)(=O)O)c3c2)c(C)cc1Nc1nc(SCCCS(=O)(=O)O)nc(SCCCS(=O)(=O)O)n1	TA102	1	Negative
gmtamesQSAR_5688	CCC(C)C1OC2(C=CC1C)CC1CC(C/C=C(/C)C(OC3CC(OC)C(OC4CC(OC)C(O)C(C)O4)C(C)O3)C(C)/C=C\C=C3\COCC4C(O)C(C)=CC(C(=O)O1)C34O)O2	TA102	1	Negative
gmtamesQSAR_5826	C[C@]1(Cn2ccnn2)C(C(=O)O)N2C(=O)C[C@H]2S1(=O)=O	TA102	1	Negative
gmtamesQSAR_5867	CS(=O)(=O)c1ccc2c(=O)c3c(oc2c1COCC(F)(F)F)CCCC3=O	TA102	1	Negative
gmtamesQSAR_5878	CCC1(c2ccccc2)C(=O)[N]C(=O)NC1=O	TA102	1	Negative
gmtamesQSAR_5923	CCn1cc(C(=O)O)c(=O)c2cnc(N3CCNCC3)nc21	TA102	1	Positive
gmtamesQSAR_5940	CC1(C)OC1COc1c2occc2cc2ccc(=O)oc12	TA102	1	Negative
gmtamesQSAR_6064	CN1C(=O)[C@]23CC4=CC=C[C@H](O)[C@H]4N2C(=O)[C@@]1(CO)SS3	TA102	1	Negative
gmtamesQSAR_6141	CCc1nn(C)c(C(=O)NCc2ccc(C(C)(C)C)cc2)c1Cl	TA102	1	Negative
gmtamesQSAR_6191	CC1=CC(=C(C#N)C#N)C=C(/C=C/c2ccc(N(C)C)cc2)O1	TA102	1	Positive
gmtamesQSAR_6294	CC(C)(OOC(C)(C)c1ccccc1)c1ccccc1	TA102	1	Negative
gmtamesQSAR_6413	CC12CCC(CC1)C(C)(C)O2	TA102	1	Negative
gmtamesQSAR_6420	OCC(O)(Cc1ccccc1Cl)C1(Cl)CC1	TA102	1	Negative
gmtamesQSAR_6424	C[C@@H]1O[C@@H](O[C@H]2[C@H](O[C@H]3[C@H](O[C@H]4CC[C@@]5(C)[C@@H](CC[C@]6(C)[C@@H]5CC=C5[C@@H]7CC(C)(C)C[C@@H](O)[C@]7(C)CC[C@]56C)[C@@]4(C)CO)OC(C(=O)O)[C@@H](O)[C@@H]3O)O[C@H](CO)[C@H](O)[C@@H]2O)[C@H](O)[C@H](O)[C@H]1O	TA102	1	Negative
gmtamesQSAR_6428	C=C1CC/C=C(/C)CC[C@@H]2[C@@H]1CC2(C)C	TA102	1	Negative
gmtamesQSAR_6430	CN(C)C(=O)c1nc(CNC(=O)CN)n(-c2ccc(Cl)cc2C(=O)c2ccccc2Cl)n1	TA102	1	Negative
gmtamesQSAR_6435	CSC1=NC(C)(c2ccccc2)C(=O)N1Nc1ccccc1	TA102	1	Negative
gmtamesQSAR_6436	C[C@]12CC[C@H](OC(=O)Cc3ccc(N(CCCl)CCCl)cc3)C[C@@H]1CC[C@@H]1[C@@H]2CC[C@]2(C)NC(=O)CC[C@@H]12	TA102	1	Positive
gmtamesQSAR_6454	CC(C)(C)S(=O)(=O)CC(Cc1ccccc1)C(=O)NC(Cc1c[nH]cn1)C(=O)N[C@H](CC1CCCCC1)C(O)C(O)C1CC1	TA102	1	Negative
gmtamesQSAR_6537	COc1cc([C@@H]2c3cc4c(cc3[C@@H](O[C@@H]3O[C@@H]5CO[C@@H](C)O[C@H]5[C@H](O)[C@H]3O)[C@H]3COC(=O)C23)OCO4)cc(OC)c1O	TA102	1	Negative
gmtamesQSAR_6581	C1CC2OC2CC1COCC1CCC2OC2C1	TA102	1	Negative
gmtamesQSAR_6599	O=c1[nH]c2c(c(=O)n1C1CCCCC1)CCC2	TA102	1	Negative
gmtamesQSAR_6608	Clc1ccccc1-c1nnc(-c2ccccc2Cl)nn1	TA102	1	Negative
gmtamesQSAR_6642	ClC1=C(Cl)C2(Cl)C3C4C=CC(C4)C3C1(Cl)C2(Cl)Cl	TA102	1	Negative
gmtamesQSAR_6698	Cc1ncc(C[n+]2csc(CCO)c2C)c(N)n1	TA102	1	Negative
gmtamesQSAR_6707	Clc1cnc(Oc2ccc(Oc3ncc(Cl)cc3Cl)cc2)c(Cl)c1	TA102	1	Negative
gmtamesQSAR_6708	Clc1ccc(CSc2ccc(Cl)cc2)cc1	TA102	1	Negative
gmtamesQSAR_6723	O=C(O[C@H]1Cc2c(O)cc(O)cc2O[C@H]1c1ccc(O)c(O)c1)c1cc(O)c(O)c(O)c1	TA102	1	Negative
gmtamesQSAR_6739	C=CC1=C(C)C(Cc2[nH]c(Cc3[nH]c(C=c4[nH]c(O)c(C)c4=CC)c(C)c3C=CC(=O)O)c(CCC(=O)O)c2C)=NC1=O	TA102	1	Negative
gmtamesQSAR_6802	N#CC1(C(=O)O)OC1(C(N)=O)c1cccc2c1OC(F)(F)O2	TA102	1	Negative
gmtamesQSAR_6806	O=C1c2ccccc2CN2C(=O)c3ccccc3CN12	TA102	1	Negative
gmtamesQSAR_6832	O=[N+]([O-])c1ccc(C2OCC3(CO)COC(c4ccc([N+](=O)[O-])cc4)N23)cc1	TA102	1	Positive
gmtamesQSAR_6848	CC(C)CCCC(C)[C@H]1CC[C@H]2[C@@H]3C[C@@H](O)[C@@]4(O)C[C@@H](O)CC[C@]4(C)[C@H]3CC[C@]12C	TA102	1	Negative
gmtamesQSAR_6883	OC(Cc1ccccc1Cl)(Cn1[nH]cnc1=S)C1(Cl)CC1	TA102	1	Negative
gmtamesQSAR_6887	CC12CCC(=O)NC1=CCC1C2CCC2(C)C(OC(=O)CCCc3ccc(N(CCCl)CCCl)cc3)CCC12	TA102	1	Negative
gmtamesQSAR_6906	CCC1(c2ccccc2)C(=O)NC(=O)NC1=O	TA102	1	Negative
gmtamesQSAR_6940	[O-][S+](c1cc(Cl)cc(Cl)c1O)c1cc(Cl)cc(Cl)c1O	TA102	1	Negative
gmtamesQSAR_7033	CCC(=O)CCCCCC1NC(=O)C2CCCCN2C(=O)C([C@H](C)CC)NC(=O)C(CC2=CN(OC)C3C=CC=CC23)NC1=O	TA102	1	Negative
gmtamesQSAR_7039	ON=Cc1ccccn1	TA102	1	Negative
gmtamesQSAR_7047	O=c1[nH]cnn1CC(O)(Cc1ccccc1Cl)C1(Cl)CC1	TA102	1	Negative
gmtamesQSAR_7137	O=c1oc2cc(O)ccc2c2oc3cc(O)ccc3c12	TA102	1	Negative
gmtamesQSAR_7156	COC(=O)CC1C2(C)C3=C(C)C(c4ccoc4)CC3OC2C2OC(=O)C3(C)C=CC(=O)C1(C)C23	TA102	1	Negative
gmtamesQSAR_7188	CCOC(=O)OC1=C(c2cc(C)ccc2C)C(=O)NC12CCC(OC)CC2	TA102	1	Negative
gmtamesQSAR_7211	O=C1C=CC(=O)C(c2ccccc2)=C1	TA102	1	Negative
gmtamesQSAR_7229	O=C1CC(=Nc2ccccc2)C(=O)c2ccccc21	TA102	1	Negative
gmtamesQSAR_7242	Cc1nc2c(c3[nH]c4ccccc4c13)C(=O)C(N1CCN(C)CC1)=CC2=O	TA102	1	Negative
gmtamesQSAR_7256	C/C=C/c1cc2c(c(=O)o1)C(=O)C(O)C(C)O2	TA102	1	Negative
gmtamesQSAR_7295	O=C(O)c1cc(O)c(C(=O)C2CC2)c(O)c1	TA102	1	Negative
gmtamesQSAR_7299	COc1cc([C@H]2OC[C@H]3[C@@H]2CO[C@@H]3c2cc(OC)c(OC)c(OC)c2)cc(OC)c1OC	TA102	1	Negative
gmtamesQSAR_7656	CCOC(O)=c1cc(O)c(=C(O)C2CC2)c(O)c1	TA102	1	Negative
gmtamesQSAR_7679	C[C@]12CC[C@H](O)CC1=CC[C@@H]1[C@@H]2CC[C@]2(C)C(=O)CC[C@@H]12	TA102	1	Negative
gmtamesQSAR_7746	O=[N+]([O-])c1ccc(N=NC(=NNc2ccc(I)cc2)c2ccccc2)cc1	TA102	1	Negative
gmtamesQSAR_7783	Nc1cc2nc3ccc(Cl)cc3oc-2cc1=O	TA102	1	Negative
gmtamesQSAR_7803	O=C1CCCCCCCCCCCC(=O)OCCO1	TA102	1	Negative
gmtamesQSAR_7836	CCC(C)(C)C(=O)OC1=C(c2cc(Cl)cc(Cl)c2)C(=O)OC12CCCCC2	TA102	1	Negative
gmtamesQSAR_7839	O=C1c2ccccc2C(=O)N1SC1CCCCC1	TA102	1	Negative
gmtamesQSAR_8049	Nn1nnc2c([nH]c3ccccc32)c1=O	TA102	1	Positive
gmtamesQSAR_8099	C=c1nccc2c1=Nc1cc(O)ccc1-2	TA102	1	Negative
gmtamesQSAR_8169	CC(=O)Oc1cc(C=O)cc2c1C(COC(N)=O)C1(OC(C)=O)ON2CC2C1N2C(C)=O	TA102	1	Positive
gmtamesQSAR_8181	O=S(=O)(O)c1ccnn1CC(O)(Cc1ccccc1Cl)C1(Cl)CC1	TA102	1	Negative
gmtamesQSAR_8218	COc1cc([C@H]2c3cc4c(cc3[C@@H](O[C@H]3O[C@@H]5CO[C@@H](C)O[C@@H]5[C@@H](O)[C@@H]3O)[C@@H]3COC(=O)C23)OCO4)cc(OC)c1O	TA102	1	Negative
