## Supplemental Data 1 for "AmesNet: A Task-Conditioned Deep Learning Model with Enhanced Sensitivity and Generalization in Ames Mutagenicity Prediction": TA104_without_S9_Test.csv

gmtamesQSAR_ID	SMILES	Strain	S9	Endpoint
gmtamesQSAR_3793	O=C1CCCCCCCCCCCCCCO1	TA104	0	Negative
gmtamesQSAR_4024	CCC(C)c1[nH]c(O)c(C(C)=O)c1O	TA104	0	Negative
gmtamesQSAR_4040	Nc1nc(N)nc(-c2ccccc2)n1	TA104	0	Negative
gmtamesQSAR_4216	Cc1c(O)[nH]c(CC(C)C)c(O)n(C)c(Cc2ccccc2)c(O)ncc(=O)n1C	TA104	0	Negative
gmtamesQSAR_4229	O[C@@H]1[C@H]2O[C@H]2c2c(cc3ccc4cccc5c6ccccc6c2c3c45)[C@H]1O	TA104	0	Positive
gmtamesQSAR_4363	C=C1C[C@@]23CC[C@H]4[C@@](C)(CCC[C@@]4(C)C(=O)O[C@@H]4O[C@H](CO)[C@@H](O)[C@H](O)[C@H]4O)[C@@H]2CC[C@]1(O[C@@H]1O[C@H](CO)[C@@H](O)[C@H](O)[C@H]1O[C@@H]1O[C@H](CO)[C@@H](O)[C@H](O)[C@H]1O)C3	TA104	0	Negative
gmtamesQSAR_4600	c1ccc2[nH]c(-c3cscn3)nc2c1	TA104	0	Positive
gmtamesQSAR_4724	S=C1NCCN1	TA104	0	Negative
gmtamesQSAR_4823	C=C1CC23CCC4C(C)(C(=O)O)CCCC4(C)C2CCC1(O)C3	TA104	0	Negative
gmtamesQSAR_5318	Nc1ncn([C@@H]2O[C@H](CO)[C@@H](O)[C@H]2O)c(=O)n1	TA104	0	Positive
gmtamesQSAR_5609	O[C@H]1[C@H]2O[C@H]2c2c(cc3ccc4cccc5ccc2c3c45)[C@@H]1O	TA104	0	Positive
gmtamesQSAR_5923	CCn1cc(C(=O)O)c(=O)c2cnc(N3CCNCC3)nc21	TA104	0	Negative
gmtamesQSAR_6294	CC(C)(OOC(C)(C)c1ccccc1)c1ccccc1	TA104	0	Negative
gmtamesQSAR_6365	c1ccc2c(CC3CO3)cccc2c1	TA104	0	Positive
gmtamesQSAR_6436	C[C@]12CC[C@H](OC(=O)Cc3ccc(N(CCCl)CCCl)cc3)C[C@@H]1CC[C@@H]1[C@@H]2CC[C@]2(C)NC(=O)CC[C@@H]12	TA104	0	Negative
gmtamesQSAR_6627	CC1(C)C=C(C([O])=O)C(C)(C)N1O	TA104	0	Negative
gmtamesQSAR_6659	CC[C@@]1(O)C[C@H](OC2CC(N(C)C)C(OC3CC(O)C(OC4CC(O)C(O)C(C)O4)C(C)O3)C(C)O2)c2c(cc3c(O)c4c(c(O)c3c2O)C(=O)C=CC4=O)C1C(=O)OC	TA104	0	Positive
gmtamesQSAR_6852	CC(C)=CC1C(C(=O)OCc2coc(Cc3ccccc3)c2)C1(C)C	TA104	0	Negative
gmtamesQSAR_7211	O=C1C=CC(=O)C(c2ccccc2)=C1	TA104	0	Negative
gmtamesQSAR_7229	O=C1CC(=Nc2ccccc2)C(=O)c2ccccc21	TA104	0	Negative
gmtamesQSAR_7256	C/C=C/c1cc2c(c(=O)o1)C(=O)C(O)C(C)O2	TA104	0	Negative
gmtamesQSAR_7517	COc1cccc2c(O)c3c(c(O)c12)C(=O)C1=C(C[C@@](O)(/C(C)=N/NC(=O)c2ccccc2)C[C@@H]1OC1CC(N)C(O)C(C)O1)C3=O	TA104	0	Negative
gmtamesQSAR_7560	CCN(CCCl)c1ccc(CCCNc2c3ccccc3nc3ccccc23)cc1	TA104	0	Positive
gmtamesQSAR_7582	O=c1[nH]c(=O)n([C@@H]2C[C@H](O)[C@@H](CO)O2)cc1CCCl	TA104	0	Negative
gmtamesQSAR_7803	O=C1CCCCCCCCCCCC(=O)OCCO1	TA104	0	Negative
gmtamesQSAR_7867	CC[C@@]1(O)C[C@H](OC2CC(N(C)C)C(OC3CC(O)C(OC4CCC(=O)C(C)O4)C(C)O3)C(C)O2)c2c(cc3c(c2O)C(=O)c2c(O)cccc2C3=O)C1C(=O)OC	TA104	0	Positive
gmtamesQSAR_8077	O=[N+]([O-])c1ccc2c(c1)CCc1cc3c(cc1-2)CCCC3	TA104	0	Positive
gmtamesQSAR_8210	CCn1cc(C(=O)O)c(=O)c2cc(F)c(N3CCNCC3)nc21	TA104	0	Negative
