## Supplemental Data 1 for "AmesNet: A Task-Conditioned Deep Learning Model with Enhanced Sensitivity and Generalization in Ames Mutagenicity Prediction": TA1535_with_S9_Test.csv

gmtamesQSAR_ID	SMILES	Strain	S9	Endpoint
gmtamesQSAR_3589	BrC1CC(Br)CC(Br)CC(Br)CC(Br)CC(Br)C1	TA1535	1	Negative
gmtamesQSAR_3600	O=c1c2cc(F)ccc2nc(-n2cncn2)n1-c1ccc(Cl)cc1Cl	TA1535	1	Negative
gmtamesQSAR_3633	COc1cc2c(cc1OC)CN(N=O)CC2	TA1535	1	Positive
gmtamesQSAR_3655	O=C1CC2SCC=CN12	TA1535	1	Negative
gmtamesQSAR_3660	CCc1nc2c(o1)CC(CC(C)S(=O)(=O)CC)CC2=O	TA1535	1	Negative
gmtamesQSAR_3663	Nc1ncn(C2OC(CO)C(O)C2O)c(=O)n1	TA1535	1	Negative
gmtamesQSAR_3664	CCOC(=O)C(CCc1ccccc1)NC(C)C(=O)N(CC(=O)O)C1Cc2ccccc2C1	TA1535	1	Negative
gmtamesQSAR_3668	O=[N+]([O-])c1cc(S(=O)(=O)Nc2ccccc2)ccc1Nc1ccccc1	TA1535	1	Negative
gmtamesQSAR_3694	c1cc(-c2ccncc2)ccn1	TA1535	1	Negative
gmtamesQSAR_3701	Cc1cc(C(=O)NNCc2ccccc2)no1	TA1535	1	Negative
gmtamesQSAR_3703	CC1C(c2ccc(Cl)cc2)SC(=O)N1C(=O)NC1CCCC(O)C1	TA1535	1	Negative
gmtamesQSAR_3714	CCOC(=O)C(CCc1ccccc1)NC(C)C(=O)N1C(C(=O)O)C[C@H]2CCCC[C@@H]21	TA1535	1	Negative
gmtamesQSAR_3715	CC(=O)c1c(O)cc(C)oc1=O	TA1535	1	Negative
gmtamesQSAR_3727	CC1=C(C(N)=O)[S+]([O-])CCO1	TA1535	1	Negative
gmtamesQSAR_3734	COC(=O)C1=C(C)N=C(C)C(C(=O)OC/C=C/c2ccccc2)C1c1cccc([N+](=O)[O-])c1	TA1535	1	Negative
gmtamesQSAR_3740	c1ccc(CSCc2ccccc2)cc1	TA1535	1	Negative
gmtamesQSAR_3793	O=C1CCCCCCCCCCCCCCO1	TA1535	1	Negative
gmtamesQSAR_3798	CCCC(=NOCC)C1C(=O)CC(C2CCCSC2)CC1=O	TA1535	1	Negative
gmtamesQSAR_3819	Cc1nnc(-c2ccccc2)c(=O)n1N	TA1535	1	Negative
gmtamesQSAR_3848	CN(C)CCN(Cc1ccsc1)c1ccccn1	TA1535	1	Negative
gmtamesQSAR_3879	CCON=C(CC)C1C(=O)CC(c2c(C)cc(C)cc2C)CC1=O	TA1535	1	Negative
gmtamesQSAR_3888	CC1(C(=O)Nc2ccc(O)c(Cl)c2Cl)CCCCC1	TA1535	1	Negative
gmtamesQSAR_3892	CC1=NC(=N)C(C(=O)OC2CN(C(c3ccccc3)c3ccccc3)C2)C(c2cccc([N+](=O)[O-])c2)C1C(=O)OC(C)C	TA1535	1	Negative
gmtamesQSAR_3911	CC1(C)Nc2nc(=O)[nH]c(=O)n2C1O	TA1535	1	Negative
gmtamesQSAR_3921	C=C1CC23CC1(O)CCC2C12C=CC(O)C(C)(C(=O)O1)C2C3C(=O)O	TA1535	1	Negative
gmtamesQSAR_3923	C1CSCCS1	TA1535	1	Negative
gmtamesQSAR_3928	ClC1=C(Cl)C2(Cl)C3C4OC4C(Cl)C3C1(Cl)C2(Cl)Cl	TA1535	1	Negative
gmtamesQSAR_3944	CCCCc1c(C)[nH]c(NCC)nc1=O	TA1535	1	Negative
gmtamesQSAR_3996	O=C(NCCc1ncc(C(F)(F)F)cc1Cl)c1ccccc1C(F)(F)F	TA1535	1	Negative
gmtamesQSAR_4015	C=C1CC[C@H]2O[C@@]2(C)CC[C@@H]2[C@@H]1CC2(C)C	TA1535	1	Negative
gmtamesQSAR_4018	C[C@]12CC[C@H](OC(=O)/C=C/c3cccc(N(CCCl)CCCl)c3)CC1=CC[C@@H]1[C@@H]2CC[C@]2(C)NC(=O)CC[C@@H]12	TA1535	1	Positive
gmtamesQSAR_4039	C[C@]12CC[C@H](O)C[C@@H]1CC[C@@H]1[C@@H]2CC[C@]2(C)NC(=O)CC[C@@H]12	TA1535	1	Negative
gmtamesQSAR_4040	Nc1nc(N)nc(-c2ccccc2)n1	TA1535	1	Negative
gmtamesQSAR_4058	CCO[C@@H]1[C@@H](OC)[C@H](C)O[C@@H](O[C@@H]2C[C@H]3CC[C@@H]4C(=CC5C(=O)C(C)[C@@H](OC6CC[C@H](NC)[C@@H](C)O6)CCC[C@H](CC)OC(=O)C[C@H]54)[C@@H]3C2)[C@@H]1OC	TA1535	1	Negative
gmtamesQSAR_4063	CC1=c2c(C)c(O)c(C(=O)O)c(O)c2=CO[C@@H]1C	TA1535	1	Negative
gmtamesQSAR_4070	NC(=O)c1cc[n+](COCN2C=CC=CC2=C=[NH+]O)cc1	TA1535	1	Negative
gmtamesQSAR_4076	O=c1n(CC2CO2)c(=O)n(CC2CO2)c(=O)n1CC1CO1	TA1535	1	Positive
gmtamesQSAR_4089	COC1=CC=CC=CC1	TA1535	1	Negative
gmtamesQSAR_4109	CCCCCCC(O)C1C2=C(CC(C(O)C3CC=CC(=O)O3)CC3=C(C(=O)OC3=O)C1O)C(=O)OC2=O	TA1535	1	Negative
gmtamesQSAR_4110	CC1(C)[C@@H](O[C@H]2OC(C(=O)O)[C@@H](O)[C@H](O)[C@H]2O[C@@H]2OC(C(=O)O)[C@@H](O)[C@H](O)[C@H]2O)CC[C@]2(C)C3C(=O)C=C4C5C[C@@](C)(C(=O)O)CC[C@]5(C)CC[C@@]4(C)[C@]3(C)CC[C@@H]12	TA1535	1	Negative
gmtamesQSAR_4133	Brc1cc(Br)c(OCCOc2c(Br)cc(Br)cc2Br)c(Br)c1	TA1535	1	Negative
gmtamesQSAR_4139	COc1ccc(C(=O)Nc2ccccc2)cc1N=Nc1c(O)c(C(=O)Nc2ccc3[nH]c(=O)[nH]c3c2)cc2ccccc12	TA1535	1	Negative
gmtamesQSAR_4203	C=C(C)C12OC3(c4ccccc4)OC1C1C4OC4(CO)C(O)C4(O)C(=O)C(C)=CC4C1(O3)C(C)C2OC(=O)C=CC=Cc1ccccc1	TA1535	1	Negative
gmtamesQSAR_4204	[O-][S+]1OCC2C(CO1)C1(Cl)C(Cl)=C(Cl)C2(Cl)C1(Cl)Cl	TA1535	1	Negative
gmtamesQSAR_4232	Cc1c(C(=O)O)ccc(S(C)(=O)=O)c1C1=NOCC1	TA1535	1	Negative
gmtamesQSAR_4239	COc1ccc2c(c1)c(CC(=O)O)c(C)n2C(=O)c1ccc(Cl)cc1	TA1535	1	Negative
gmtamesQSAR_4269	CCN(CC)CCCN(c1ccccc1)C1Cc2ccccc2C1	TA1535	1	Negative
gmtamesQSAR_4271	C1C2CC3CC1CC(C2)C3	TA1535	1	Negative
gmtamesQSAR_4272	CC1(C)C[C@@H](O)/C(=C\c2ccc(Cl)cc2)C1[C@H](O)Cn1cncn1	TA1535	1	Negative
gmtamesQSAR_4273	Cn1cc(C(=O)Nc2cccc3c2[C@H]2CC[C@@H]3[C@H]2C(C)(C)O)c(C(F)F)n1	TA1535	1	Negative
gmtamesQSAR_4306	Nc1nc(N)nc(NC2CC2)n1	TA1535	1	Negative
gmtamesQSAR_4309	CC(=O)O[C@H]1C[C@@H]2C(COC(=O)CC(C)C)=CO[C@@H](OC(=O)CC(C)C)[C@@H]2[C@@]12CO2	TA1535	1	Negative
gmtamesQSAR_4311	C1CCCCCC2OC2CCCC1	TA1535	1	Negative
gmtamesQSAR_4333	C=C1CC[C@H]2C[C@@H]1C2(C)C	TA1535	1	Negative
gmtamesQSAR_4334	Oc1ccc2cc(SSc3ccc4cc(O)ccc4c3)ccc2c1	TA1535	1	Negative
gmtamesQSAR_4360	Cc1oc(=O)oc1CN1CCN(c2cc3c(cc2F)c(=O)c(C(=O)O)c2n3C(C)S2)CC1	TA1535	1	Negative
gmtamesQSAR_4362	C[C@]12CC[C@H](OC(=O)/C=C/c3cccc(N(CCCl)CCCl)c3)C[C@@H]1CC[C@@H]1[C@@H]2CC[C@]2(C)NC(=O)CC[C@@H]12	TA1535	1	Negative
gmtamesQSAR_4371	Cc1c(-c2cnccn2)ssc1=S	TA1535	1	Negative
gmtamesQSAR_4383	CC(=O)NCCc1ccc(O)c(C2C(=O)C(=O)c3c(c(O)c4c(C(=O)O)c(C(=O)O)c(O)cc4c3O)C2=O)c1	TA1535	1	Negative
gmtamesQSAR_4396	COc1cc(C=CC(=O)O[C@H]2CC[C@]34C[C@]35CC[C@]3(C)[C@@H]([C@H](C)CCC=C(C)C)CC[C@@]3(C)[C@@H]5CC[C@H]4C2(C)C)ccc1O	TA1535	1	Negative
gmtamesQSAR_4419	c1ccc(N(c2ccccc2)c2ccccc2)cc1	TA1535	1	Negative
gmtamesQSAR_4432	O=[N+]([O-])c1ccc(/C=N/C2SNc3ccccc32)o1	TA1535	1	Negative
gmtamesQSAR_4478	NS(=O)(=O)c1cc(C(=O)O)c(NCc2ccco2)cc1Cl	TA1535	1	Negative
gmtamesQSAR_4480	ClC1=CC(c2cc(Cl)ccc2Cl)=C(Cl)C2OC12	TA1535	1	Negative
gmtamesQSAR_4484	O=C1c2ccccc2-c2ccc3c4c(ccc1c24)-c1ccccc1C3=O	TA1535	1	Negative
gmtamesQSAR_4527	C[C@H](O)C1C(=O)N2C(C([O])=O)=C([C@@H]3CCCO3)C[C@@H]12	TA1535	1	Negative
gmtamesQSAR_4536	C1N2CN3CN1CN(C2)C3	TA1535	1	Negative
gmtamesQSAR_4552	N#Cc1c(O)[nH]c(O)c1-c1cccc2c1OC(F)(F)O2	TA1535	1	Negative
gmtamesQSAR_4564	Nc1ccc(S(=O)(=O)Nc2cnc3c(Cl)cccc3n2)cc1	TA1535	1	Negative
gmtamesQSAR_4579	CC(C)CNC(=O)CSc1nc(Cl)cc(N2CCN(C(=O)C3CC3)C(C)C2)n1	TA1535	1	Negative
gmtamesQSAR_4600	c1ccc2[nH]c(-c3cscn3)nc2c1	TA1535	1	Negative
gmtamesQSAR_4602	Clc1ccc(COC(Cn2ccnc2)c2ccc(Cl)cc2Cl)cc1	TA1535	1	Negative
gmtamesQSAR_4605	C=C1/C(=C/C=C2/CCC[C@@]3(C)C2CC[C@@H]3[C@H](C)/C=C/C(O)C2CC2)C[C@@H](O)C[C@@H]1O	TA1535	1	Negative
gmtamesQSAR_4608	O=c1c2ccccc2sn1CC1CO1	TA1535	1	Negative
gmtamesQSAR_4613	C1CCC(NC2CCCCC2)CC1	TA1535	1	Negative
gmtamesQSAR_4618	Cc1ccc(S(=O)(=O)NC(=O)NN2CCCCCC2)cc1	TA1535	1	Negative
gmtamesQSAR_4628	CCO[C@@H]1[C@@H](OC)[C@H](C)OC(O[C@@H]2C[C@H]3CC[C@@H]4C(=CC5C(=O)C(C)C(O[C@H]6CC[C@H](NC=O)[C@@H](C)O6)CCC[C@H](CC)OC(=O)C[C@H]54)[C@@H]3C2)[C@@H]1OC	TA1535	1	Negative
gmtamesQSAR_4630	CC1CCCCC1NC(=O)Nc1ccccc1	TA1535	1	Negative
gmtamesQSAR_4644	CN1C(=O)CC(=O)N(c2ccccc2)c2cc(Cl)ccc21	TA1535	1	Negative
gmtamesQSAR_4647	CCN(CC)c1ccc2c(-c3ccccc3C(=O)O)c3ccc(=[N+](CC)CC)cc-3oc2c1	TA1535	1	Negative
gmtamesQSAR_4653	CC(C)(C)C(O)C(Oc1ccc(-c2ccccc2)cc1)n1cncn1	TA1535	1	Negative
gmtamesQSAR_4671	ClC1C2(Cl)C3C4C5OC5C5C4C1(Cl)C(Cl)(C53)C2(Cl)Cl	TA1535	1	Negative
gmtamesQSAR_4682	CC(=O)O[C@@H]1[C@@H](O)[C@H](O[C@H]2[C@H](OC(=O)C3CC[C@@H]4[C@H](C3)O[C@@]3(C[C@H](OC(=O)/C=C/c5ccccc5)[C@H](C)CO3)[C@]43CO3)O[C@H](C)[C@@H](O)[C@@H]2OC(C)=O)O[C@H](C)[C@H]1O	TA1535	1	Negative
gmtamesQSAR_4699	C[n+]1ccc(-c2ccccn2)cc1	TA1535	1	Negative
gmtamesQSAR_4724	S=C1NCCN1	TA1535	1	Positive
gmtamesQSAR_4768	c1ccc2sc(SSc3nc4ccccc4s3)nc2c1	TA1535	1	Negative
gmtamesQSAR_4769	O=C1CCC(C(=O)N2CSCC2C(=O)O)N1	TA1535	1	Negative
gmtamesQSAR_4782	Oc1cc2c(cc1O)C1c3ccc(O)c(O)c3OCC1(O)C2	TA1535	1	Negative
gmtamesQSAR_4792	COc1ccc(C(=O)N2CCN(c3ccc4c(c3)CCC(=O)N4)CC2)cc1OC	TA1535	1	Negative
gmtamesQSAR_4796	CCN1CCNC(=O)C1=O	TA1535	1	Negative
gmtamesQSAR_4802	CC(C)[C@@]1(NC(=O)C2C[C@@H]3c4cccc5[nH]cc(c45)C[C@H]3N(C)C2)O[C@@]2(O)[C@@H]3CCCN3C(=O)C(Cc3ccccc3)N2C1=O	TA1535	1	Negative
gmtamesQSAR_4807	COc1cc(OC)c2c(c1Cl)O[C@]1(C2=O)C(OC)CC(=O)C[C@H]1C	TA1535	1	Negative
gmtamesQSAR_4822	CC(C)Oc1cc(-n2nc(C(C)(C)C)oc2=O)c(Cl)cc1Cl	TA1535	1	Negative
gmtamesQSAR_4866	O=C(OC1CCCCC1)c1ccccc1C(=O)OC1CCCCC1	TA1535	1	Negative
gmtamesQSAR_4877	CCOC(=O)C1(CCCCCCOCc2cccs2)CO1	TA1535	1	Negative
gmtamesQSAR_4901	S=c1[nH]cnc2[nH]cnc12	TA1535	1	Positive
gmtamesQSAR_4905	CC1(C)CON(Cc2ccccc2Cl)C1=O	TA1535	1	Negative
gmtamesQSAR_4929	N#Cc1ccc(CC(=NNC(=O)Nc2ccc(OC(F)(F)F)cc2)c2cccc(C(F)(F)F)c2)cc1	TA1535	1	Negative
gmtamesQSAR_4931	CC=C1CC(C)C(O)(CO)C(=O)OCC2=CCN3CCC(OC1=O)C23	TA1535	1	Positive
gmtamesQSAR_4932	CCN(Cc1ccccc1)c1ccccc1	TA1535	1	Negative
gmtamesQSAR_4959	CC1CCc2c(N3CCC(O)CC3)c(F)cc3c(=O)c(C(=O)O)cn1c23	TA1535	1	Negative
gmtamesQSAR_4996	CC(C)(C)C(=O)C(Oc1ccc(Cl)cc1)n1ccnc1	TA1535	1	Negative
gmtamesQSAR_5020	O=C(Cn1c(=O)sc2ccccc21)OCc1ccccc1	TA1535	1	Negative
gmtamesQSAR_5046	CCOc1ccc(C(C)(C)COC(=O)c2cccc(Oc3ccccc3)c2)cc1	TA1535	1	Negative
gmtamesQSAR_5058	Cc1c(-c2ccccc2)oc2c(C(=O)OCCN3CCCCC3)cccc2c1=O	TA1535	1	Negative
gmtamesQSAR_5099	CNCc1ccc(CSCCN=C(NCC(O)c2ccc(O)cc2)NS(C)(=O)=O)o1	TA1535	1	Negative
gmtamesQSAR_5110	CC(COc1ccc(Oc2ccccc2)cc1)Oc1ccccn1	TA1535	1	Negative
gmtamesQSAR_5114	NC1CCC(CC2CCC(N)CC2)CC1	TA1535	1	Negative
gmtamesQSAR_5118	CCC(=O)OCC(=O)C1(OC(=O)CC)C(C)CC2C3C(Cl)C=C4CC(=O)C=CC4(C)C3C(O)CC21C	TA1535	1	Negative
gmtamesQSAR_5145	[O]S(=O)(=O)c1ccc2c(N=Nc3ccc(S([O])(=O)=O)c4ccccc34)c(O)c(S([O])(=O)=O)cc2c1	TA1535	1	Negative
gmtamesQSAR_5158	c1ccc2sc(SN3CCOCC3)nc2c1	TA1535	1	Negative
gmtamesQSAR_5169	C[C@H]1CCCC(=O)CCCCCc2cc(O)cc(O)c2C(=O)O1	TA1535	1	Negative
gmtamesQSAR_5173	CCN1CCN(C(=O)NC(C(=O)NC2C(=O)N3C(C([O])=O)C(C)(C)S[C@@H]23)c2ccccc2)C(=O)C1=O	TA1535	1	Negative
gmtamesQSAR_5178	O=c1c(O)cc2c(O)oc3c(=O)c(O)cc4c(O)oc1c2c43	TA1535	1	Negative
gmtamesQSAR_5180	O=C(Nc1ccccc1-c1cc(F)c(F)c(F)c1)c1cn(O[C@@H]2O[C@H](CO)[C@@H](O)[C@H](O)[C@H]2O)nc1C(F)F	TA1535	1	Negative
gmtamesQSAR_5204	O=C(O)CC(CC(=O)O)C1CCCS(=O)(=O)C1	TA1535	1	Negative
gmtamesQSAR_5210	CN(C(=O)CN(CCO)CC(=O)N(C)C(C)(C)Cc1ccccc1)C(C)(C)Cc1ccccc1	TA1535	1	Negative
gmtamesQSAR_5213	C1=Cc2c3ccccc3cc3cccc1c23	TA1535	1	Negative
gmtamesQSAR_5236	O=c1[nH]ncc2ccccc12	TA1535	1	Negative
gmtamesQSAR_5249	CC1=CC2=C(C=O)C(=O)C(C)(O)C(O)C2=CO1	TA1535	1	Negative
gmtamesQSAR_5265	CC(C)C1(C)N=C(c2nc3ccccc3cc2C(=O)O)NC1=O	TA1535	1	Negative
gmtamesQSAR_5276	Cc1cc(C)c(C2=C(OC(=O)CC(C)(C)C)C3(CCCC3)OC2=O)c(C)c1	TA1535	1	Negative
gmtamesQSAR_5281	Nc1ccccc1C(=O)OC/C=C/c1ccccc1	TA1535	1	Negative
gmtamesQSAR_5312	C1=CCC2CC=CC2C1	TA1535	1	Negative
gmtamesQSAR_5318	Nc1ncn([C@@H]2O[C@H](CO)[C@@H](O)[C@H]2O)c(=O)n1	TA1535	1	Positive
gmtamesQSAR_5320	O=C1C=CC(=O)N1c1ccccc1	TA1535	1	Negative
gmtamesQSAR_5348	CC(CNC(=O)c1cccnc1)NC(=O)c1cccnc1	TA1535	1	Negative
gmtamesQSAR_5357	[O]S(=O)(=O)c1cc(-n2nc3ccc4ccccc4c3n2)ccc1C=Cc1ccccc1	TA1535	1	Negative
gmtamesQSAR_5359	CC1(S(=O)(=O)O)CC(=O)c2ccccc2C1=O	TA1535	1	Negative
gmtamesQSAR_5412	CN1C(=O)CCC1c1ccc[n+]([O-])c1	TA1535	1	Negative
gmtamesQSAR_5418	O=C(NCc1ncc(C(F)(F)F)cc1Cl)c1c(Cl)cccc1Cl	TA1535	1	Negative
gmtamesQSAR_5441	C[C@@H]1[C@H](O)[C@@H](C)/C=C\C=C/C=CC=CC=CC=CC=C[C@H](O[C@@H]2O[C@H](C)[C@@H](O)[C@H](N)[C@@H]2O)C[C@@H]2O[C@](O)(C[C@@H](O)C[C@@H](O)[C@H](O)CC[C@@H](O)C[C@@H](O)CC(=O)O[C@H]1C)C[C@H](O)C2C(=O)O	TA1535	1	Negative
gmtamesQSAR_5481	[O]S(=O)(=O)c1cc(Nc2nc(Nc3ccccc3)nc(N3CCOCC3)n2)ccc1C=Cc1ccc(Nc2nc(Nc3ccccc3)nc(N3CCOCC3)n2)cc1S([O])(=O)=O	TA1535	1	Negative
gmtamesQSAR_5484	C=c1c(N)c(O)c2c(c1O)N1C[C@@H]3N[C@@H]3[C@]1(OC)C=2COC(N)=O	TA1535	1	Negative
gmtamesQSAR_5486	C[N+]1([O-])CCC[C@H]1c1cccnc1	TA1535	1	Negative
gmtamesQSAR_5498	COC(=O)C1C2CC3c4[nH]c5cc(OC)ccc5c4CCN3CC2CC(OC(=O)C=Cc2cc(OC)c(OC)c(OC)c2)C1OC	TA1535	1	Negative
gmtamesQSAR_5507	Cc1cc(NS(=O)(=O)c2ccc(N)cc2)no1	TA1535	1	Negative
gmtamesQSAR_5511	CC1(c2ccc(Oc3ccccc3)cc2)OC(=O)N(Nc2ccccc2)C1=O	TA1535	1	Negative
gmtamesQSAR_5538	C[C@@H]1CC[C@@]2(OC1)O[C@H]1C[C@H]3[C@@H]4CC=C5C[C@@H](O)CC[C@]5(C)[C@H]4CC[C@]3(C)[C@H]1[C@@H]2C	TA1535	1	Negative
gmtamesQSAR_5553	CC12CCNC(=O)C=C1CCC1C2CCC2(C)C(OC(=O)/C=C/c3cccc(N(CCCl)CCCl)c3)CCC12	TA1535	1	Negative
gmtamesQSAR_5560	Cc1ccc(S(=O)(=O)NC2CCCCC2)cc1	TA1535	1	Negative
gmtamesQSAR_5619	CC(O)CN1CC(C)OC1=O	TA1535	1	Negative
gmtamesQSAR_5632	CCO[C@@H]1[C@@H](OC)[C@H](C)OC(O[C@@H]2C[C@H]3C(C)=C[C@@H]4C(=CC5C(=O)C(C)C(O[C@H]6CC[C@H](NC=O)[C@@H](C)O6)CCC[C@H](CC)OC(=O)C[C@H]54)[C@@H]3C2)[C@@H]1OC	TA1535	1	Negative
gmtamesQSAR_5636	COc1cc(NC(=O)C(=NNc2cc(OC)c(S(=O)(=O)Nc3ccccc3)cc2OC)C(C)=O)c(OC)cc1Cl	TA1535	1	Negative
gmtamesQSAR_5646	COc1cc(N=Nc2cc(S([O])(=O)=O)c3cccc(S(=O)(=O)O)c3c2)c(C)cc1Nc1nc(SCCCS(=O)(=O)O)nc(SCCCS(=O)(=O)O)n1	TA1535	1	Negative
gmtamesQSAR_5651	CC(=O)O[C@]1(C(C)=O)CC[C@H]2C3=CC(Cl)=C4CC(=O)OC[C@]4(C)[C@H]3CC[C@@]21C	TA1535	1	Negative
gmtamesQSAR_5652	N=C(N)c1ccc(OCCCCCOc2ccc(C(=N)N)cc2)cc1	TA1535	1	Negative
gmtamesQSAR_5655	COc1ccc(CCC(=O)c2c(O)cc(OC3OC(CO)C(O)C(O)C3OC3OC(C)C(O)C(O)C3O)cc2O)cc1O	TA1535	1	Negative
gmtamesQSAR_5657	CNC(=O)c1cccc(NCC(=O)NCCc2ccc(OC)c(OC)c2)c1	TA1535	1	Negative
gmtamesQSAR_5673	Oc1cc(O)c2cc(O)c(-c3cc(O)c(O)c(O)c3)[o+]c2c1	TA1535	1	Negative
gmtamesQSAR_5675	CO[C@@]1(NC(=O)CSCC(N)C(=O)O)C(=O)N2C(C(=O)O)=C(CSc3nnnn3C)CS[C@@H]21	TA1535	1	Negative
gmtamesQSAR_5678	CC[C@H]1OC(=O)C(C)[C@@H](O[C@H]2C[C@@](C)(OC)[C@@H](O)[C@H](C)O2)C(C)[C@@H](O[C@@H]2O[C@H](C)C[C@H](N(C)C)[C@H]2O)[C@](C)(O)C[C@@H](C)CN(C)[C@H](C)[C@@H](O)[C@]1(C)O	TA1535	1	Negative
gmtamesQSAR_5683	C[C@@]1(c2ccccc2)NC(=O)N(Nc2ccccc2)C1=O	TA1535	1	Negative
gmtamesQSAR_5688	CCC(C)C1OC2(C=CC1C)CC1CC(C/C=C(/C)C(OC3CC(OC)C(OC4CC(OC)C(O)C(C)O4)C(C)O3)C(C)/C=C\C=C3\COCC4C(O)C(C)=CC(C(=O)O1)C34O)O2	TA1535	1	Negative
gmtamesQSAR_5689	C[n+]1c2n(c(=O)c3ccccc31)CCc1c-2[nH]c2ccccc12	TA1535	1	Negative
gmtamesQSAR_5697	C=C(C)C1Cc2c(ccc3c2OC2COc4cc(OC)c(OC)cc4C2C3=O)O1	TA1535	1	Negative
gmtamesQSAR_5711	CN1CC(C(=O)NC2(C)OC3(O)C4CCCN4C(=O)C(Cc4ccccc4)N3C2=O)C=C2c3cccc4[nH]cc(c34)CC21	TA1535	1	Negative
gmtamesQSAR_5719	CC(=O)C(=NNc1ccc(C(=O)Nc2ccc(C(N)=O)cc2)cc1)C(=O)Nc1ccc2[nH]c(=O)[nH]c2c1	TA1535	1	Negative
gmtamesQSAR_5727	COC(=O)c1c(Cl)nn(C)c1S(=O)(=O)NC(=O)Nc1nc(OC)cc(OC)n1	TA1535	1	Negative
gmtamesQSAR_5730	O=NN1CCCN(N=O)CC1	TA1535	1	Positive
gmtamesQSAR_5731	Nc1c(N=Nc2ccc(S(=O)(=O)CCOS([O])(=O)=O)cc2)c(S([O])(=O)=O)cc2cc(S([O])(=O)=O)c(N=Nc3ccc(S(=O)(=O)CCOS([O])(=O)=O)cc3)c(O)c12	TA1535	1	Negative
gmtamesQSAR_5732	C1=C\CC/C=C\CC/C=C\CC/1	TA1535	1	Negative
gmtamesQSAR_5734	O=C(O)c1nn(Cc2ccc(Cl)cc2Cl)c2ccccc12	TA1535	1	Negative
gmtamesQSAR_5754	OCCN1CN(CCO)CN(CCO)C1	TA1535	1	Negative
gmtamesQSAR_5764	O=C1C=CC(=O)N1c1ccc(Cc2ccc(N3C(=O)C=CC3=O)cc2)cc1	TA1535	1	Negative
gmtamesQSAR_5773	CC(Cc1ccc(C(C)(C)C)cc1)CN1CCCCC1	TA1535	1	Negative
gmtamesQSAR_5774	C1CC2OC2C1OC1CCC2OC12	TA1535	1	Negative
gmtamesQSAR_5794	O=c1c2ccc3c4c(ccc(c24)c2nc4ccccc4n12)c(=O)n1c2ccccc2nc31	TA1535	1	Negative
gmtamesQSAR_5815	S=c1scc(-c2ccccc2)s1	TA1535	1	Negative
gmtamesQSAR_5826	C[C@]1(Cn2ccnn2)C(C(=O)O)N2C(=O)C[C@H]2S1(=O)=O	TA1535	1	Negative
gmtamesQSAR_5846	Cc1nn(C)c(Oc2ccccc2)c1/C=N/OCc1ccc(C(=O)OC(C)(C)C)cc1	TA1535	1	Negative
gmtamesQSAR_5856	Cc1cc(Cl)cc2c1C(=O)C(=C1Sc3cc(Cl)cc(C)c3C1=O)S2	TA1535	1	Negative
gmtamesQSAR_5860	COC(=O)C(c1ccccc1)C1CCCCN1	TA1535	1	Negative
gmtamesQSAR_5867	CS(=O)(=O)c1ccc2c(=O)c3c(oc2c1COCC(F)(F)F)CCCC3=O	TA1535	1	Negative
gmtamesQSAR_5887	O=C1C(Cl)C(CCl)CN1c1cccc(C(F)(F)F)c1	TA1535	1	Negative
gmtamesQSAR_5916	[O]S(=O)(=O)c1ccccc1C=Cc1ccc(-c2ccc(C=Cc3ccccc3S([O])(=O)=O)cc2)cc1	TA1535	1	Negative
gmtamesQSAR_5966	CC(=O)OCCN(CCOC(C)=O)c1ccc(N=Nc2nc3ccc(Cl)cc3s2)c(NC(=O)c2ccccc2)c1	TA1535	1	Negative
gmtamesQSAR_5975	CCCC(=O)O[C@H]1[C@H](C)O[C@@H](O[C@H]2[C@H](N(C)C)[C@@H](O)[C@H](O[C@H]3[C@@H](CC=O)C[C@@H](C)[C@@H](O)/C=C\C=C/C[C@@H](C)OC(=O)C[C@@H](O)[C@@H]3OC)O[C@@H]2C)C[C@@]1(C)OC(=O)CC	TA1535	1	Negative
gmtamesQSAR_6037	OC[C@H]1O[C@@H](n2cnc3c(NCC(O)COc4cccc5ccccc45)ncnc32)[C@H](O)[C@@H]1O	TA1535	1	Negative
gmtamesQSAR_6080	COC(=O)c1cc(OC)c2c(c1-c1c(C(=O)OC)cc(OC)c3c1OCO3)OCO2	TA1535	1	Negative
gmtamesQSAR_6091	NCC1CCC(C(=O)c2ccc(CCC(=O)O)cc2)CC1	TA1535	1	Negative
gmtamesQSAR_6134	O=c1[nH][nH]c2ccccc12	TA1535	1	Negative
gmtamesQSAR_6141	CCc1nn(C)c(C(=O)NCc2ccc(C(C)(C)C)cc2)c1Cl	TA1535	1	Negative
gmtamesQSAR_6151	C[C@@H]1[C@@H](c2ccc(Cl)cc2)SC(=O)N1C(=O)NC1CCC(=O)CC1	TA1535	1	Negative
gmtamesQSAR_6165	CN(c1nc(=O)cc[nH]1)C1CCN(c2nc3ccccc3n2Cc2ccc(F)cc2)CC1	TA1535	1	Negative
gmtamesQSAR_6170	C[n+]1cccc(-c2ccc[n+](C)c2)c1	TA1535	1	Negative
gmtamesQSAR_6193	CC1OC(C)OC(C)OC(C)O1	TA1535	1	Negative
gmtamesQSAR_6224	CC(=O)OC1C(=O)O[C@H]2C(OC(C)=O)C(=O)O[C@H]12	TA1535	1	Negative
gmtamesQSAR_6229	c1cncc(-c2cccnc2)c1	TA1535	1	Negative
gmtamesQSAR_6294	CC(C)(OOC(C)(C)c1ccccc1)c1ccccc1	TA1535	1	Negative
gmtamesQSAR_6321	S=C(NC1CCCCC1)NC1CCCCC1	TA1535	1	Negative
gmtamesQSAR_6340	O=NN(CC1(O)CCC(O)C(O)C1O)C(Cc1ccccc1)C(=O)O	TA1535	1	Negative
gmtamesQSAR_6357	COc1ccc(-c2noc(CC(=O)O)c2-c2ccc(OC)cc2)cc1	TA1535	1	Negative
gmtamesQSAR_6364	CC1=C(C(=O)Nc2ccccc2)SCCO1	TA1535	1	Negative
gmtamesQSAR_6367	COC(=O)C1=C(C)N=C(C)C(C(=O)OCCN2CCN(C(c3ccccc3)c3ccccc3)CC2)C1c1cccc([N+](=O)[O-])c1	TA1535	1	Negative
gmtamesQSAR_6395	C1CSCCO1	TA1535	1	Negative
gmtamesQSAR_6409	Cc1ccc(NS(=O)(=O)N(C)C)c(OC2OC(CO)C(O)C(O)C2O)c1	TA1535	1	Negative
gmtamesQSAR_6411	CCC1(c2ccccc2)C(=O)N=C([O])NC1=O	TA1535	1	Negative
gmtamesQSAR_6413	CC12CCC(CC1)C(C)(C)O2	TA1535	1	Negative
gmtamesQSAR_6420	OCC(O)(Cc1ccccc1Cl)C1(Cl)CC1	TA1535	1	Negative
gmtamesQSAR_6428	C=C1CC/C=C(/C)CC[C@@H]2[C@@H]1CC2(C)C	TA1535	1	Negative
gmtamesQSAR_6430	CN(C)C(=O)c1nc(CNC(=O)CN)n(-c2ccc(Cl)cc2C(=O)c2ccccc2Cl)n1	TA1535	1	Negative
gmtamesQSAR_6435	CSC1=NC(C)(c2ccccc2)C(=O)N1Nc1ccccc1	TA1535	1	Negative
gmtamesQSAR_6436	C[C@]12CC[C@H](OC(=O)Cc3ccc(N(CCCl)CCCl)cc3)C[C@@H]1CC[C@@H]1[C@@H]2CC[C@]2(C)NC(=O)CC[C@@H]12	TA1535	1	Positive
gmtamesQSAR_6438	CN(C)S(=O)(=O)Nc1ccc(CO[C@H]2C[C@H](O)[C@H](O)[C@H](O)[C@@H](CO)O2)cc1	TA1535	1	Negative
gmtamesQSAR_6454	CC(C)(C)S(=O)(=O)CC(Cc1ccccc1)C(=O)NC(Cc1c[nH]cn1)C(=O)N[C@H](CC1CCCCC1)C(O)C(O)C1CC1	TA1535	1	Negative
gmtamesQSAR_6469	CC(C)=C1CC[C@@H](C)CC1=O	TA1535	1	Negative
gmtamesQSAR_6504	CC[C@H]1CN2CCc3cc(OC)c(OC)cc3[C@@H]2C[C@@H]1C[C@H]1NCCc2cc(OC)c(OC)cc21	TA1535	1	Negative
gmtamesQSAR_6516	CCn1cc(C(=O)O)c(=O)c2ccc(C)nc21	TA1535	1	Negative
gmtamesQSAR_6519	OC[C@H]1OC(O[C@H]2[C@H](O)[C@@H](O)C(O[C@H]3[C@H](O)[C@@H](O)[C@@H](O)O[C@@H]3CO)O[C@@H]2CO)[C@H](O)[C@@H](O)[C@@H]1O	TA1535	1	Negative
gmtamesQSAR_6539	O=C1CN(CCCN2CC(=O)NC(=O)C2)CC(=O)N1	TA1535	1	Negative
gmtamesQSAR_6555	O=c1[nH]c2ccc(F)cc2c(=O)n1-c1ccc(Cl)cc1Cl	TA1535	1	Negative
gmtamesQSAR_6561	Cc1cc(/C=C/c2ccc3cc(N(C)C)ccc3[n+]2C)c(C)n1-c1ccccc1	TA1535	1	Negative
gmtamesQSAR_6590	CC(C)CC1NC(=O)CNC1=O	TA1535	1	Negative
gmtamesQSAR_6599	O=c1[nH]c2c(c(=O)n1C1CCCCC1)CCC2	TA1535	1	Negative
gmtamesQSAR_6600	O=C1CCc2ccccc2O1	TA1535	1	Negative
gmtamesQSAR_6608	Clc1ccccc1-c1nnc(-c2ccccc2Cl)nn1	TA1535	1	Negative
gmtamesQSAR_6614	COc1cc(-c2ccc(N=Nc3cc(S([O])(=O)=O)c4ccccc4c3O)c(OC)c2)ccc1N=Nc1cc(S([O])(=O)=O)c2ccccc2c1N	TA1535	1	Negative
gmtamesQSAR_6623	O=C1O[C@@H](c2ccc(Cl)cc2)C[C@]1(Cn1cncn1)c1ccccc1	TA1535	1	Negative
gmtamesQSAR_6628	CC=C(C)C(=O)OC1CCN2CC=C(COC(=O)C(O)(C(C)OC)C(C)(C)O)C12	TA1535	1	Negative
gmtamesQSAR_6642	ClC1=C(Cl)C2(Cl)C3C4C=CC(C4)C3C1(Cl)C2(Cl)Cl	TA1535	1	Negative
gmtamesQSAR_6682	O=C1OCCN1P(=O)(Cl)N1CCOC1=O	TA1535	1	Positive
gmtamesQSAR_6738	O=C(O)CC(CC(=O)O)C1CCC[S+]([O-])C1	TA1535	1	Negative
gmtamesQSAR_6755	CCOc1ccc(C(C)(C)COCc2cccc(Oc3ccccc3)c2)cc1	TA1535	1	Negative
gmtamesQSAR_6776	CC(COc1ccccc1)N(CCCl)Cc1ccccc1	TA1535	1	Positive
gmtamesQSAR_6802	N#CC1(C(=O)O)OC1(C(N)=O)c1cccc2c1OC(F)(F)O2	TA1535	1	Negative
gmtamesQSAR_6811	Clc1ccc(C2(Cn3cncn3)CC(Br)CO2)c(Cl)c1	TA1535	1	Negative
gmtamesQSAR_6829	NC(=O)N1c2ccccc2C=Cc2ccccc21	TA1535	1	Negative
gmtamesQSAR_6838	O=C1NC(=O)C(O)(O)C(=O)N1	TA1535	1	Negative
gmtamesQSAR_6848	CC(C)CCCC(C)[C@H]1CC[C@H]2[C@@H]3C[C@@H](O)[C@@]4(O)C[C@@H](O)CC[C@]4(C)[C@H]3CC[C@]12C	TA1535	1	Positive
gmtamesQSAR_6852	CC(C)=CC1C(C(=O)OCc2coc(Cc3ccccc3)c2)C1(C)C	TA1535	1	Negative
gmtamesQSAR_6859	CC1COC(Cn2cncn2)(c2ccc(Oc3ccc(Cl)cc3)cc2Cl)O1	TA1535	1	Negative
gmtamesQSAR_6861	c1ccc(P(c2ccccc2)c2ccccc2)cc1	TA1535	1	Negative
gmtamesQSAR_6883	OC(Cc1ccccc1Cl)(Cn1[nH]cnc1=S)C1(Cl)CC1	TA1535	1	Negative
gmtamesQSAR_6887	CC12CCC(=O)NC1=CCC1C2CCC2(C)C(OC(=O)CCCc3ccc(N(CCCl)CCCl)cc3)CCC12	TA1535	1	Positive
gmtamesQSAR_6906	CCC1(c2ccccc2)C(=O)NC(=O)NC1=O	TA1535	1	Negative
gmtamesQSAR_6918	CC(C)N1C(=O)SCN(c2ccccc2)C1=O	TA1535	1	Negative
gmtamesQSAR_6919	COc1ccc(C(O)(c2cncnc2)C2CC2)cc1	TA1535	1	Negative
gmtamesQSAR_6920	CC[C@H]1OC(=O)C(C)[C@@H](OC2CC(C)(OC)C(O)C(C)O2)[C@H](C)[C@@H](OC2OC(C)CC(N(C)C)C2O)[C@](C)(O)C[C@@H](C)/C(=N\OCOCCOC)[C@H](C)[C@@H](O)[C@]1(C)O	TA1535	1	Negative
gmtamesQSAR_6932	CC(C)(C)c1ccc(CCOc2ncnc3ccccc23)cc1	TA1535	1	Negative
gmtamesQSAR_6933	CC1(C)C2CC3OC3(C)C1C2	TA1535	1	Negative
gmtamesQSAR_6965	N#CC(CCc1ccc(Cl)cc1)(Cn1cncn1)c1ccccc1	TA1535	1	Negative
gmtamesQSAR_6969	CC(C)(COCC1CO1)COCC1CO1	TA1535	1	Positive
gmtamesQSAR_6976	c1ccc(Nc2cccc3ccccc23)cc1	TA1535	1	Negative
gmtamesQSAR_6984	CC(C1CC1)C(O)(Cn1cncn1)c1ccc(Cl)cc1	TA1535	1	Negative
gmtamesQSAR_7016	COc1cc2c(cc1OC)[C@@]13CCN4CC5=CCOC6CC(=O)N2C1[C@H]6[C@H]5C[C@H]43	TA1535	1	Negative
gmtamesQSAR_7024	O=C(CCNNC(=O)c1ccncc1)NCc1ccccc1	TA1535	1	Positive
gmtamesQSAR_7028	C1=Cc2cc3c4ccccc4ccc3c3cccc1c23	TA1535	1	Negative
gmtamesQSAR_7033	CCC(=O)CCCCCC1NC(=O)C2CCCCN2C(=O)C([C@H](C)CC)NC(=O)C(CC2=CN(OC)C3C=CC=CC23)NC1=O	TA1535	1	Negative
gmtamesQSAR_7044	CC1(C)CCC(=Cc2ccc(Cl)cc2)C1(O)Cn1cncn1	TA1535	1	Negative
gmtamesQSAR_7047	O=c1[nH]cnn1CC(O)(Cc1ccccc1Cl)C1(Cl)CC1	TA1535	1	Negative
gmtamesQSAR_7055	COc1ccc(/C(=C/C(=O)N2CCOCC2)c2ccc(Cl)cc2)cc1OC	TA1535	1	Negative
gmtamesQSAR_7058	O=C(n1ccnc1)n1ccnc1	TA1535	1	Negative
gmtamesQSAR_7125	CC(C(=O)O)c1ccc(Oc2nccs2)cc1	TA1535	1	Negative
gmtamesQSAR_7127	O=NN1CN2CN(C1)CN(N=O)C2	TA1535	1	Negative
gmtamesQSAR_7137	O=c1oc2cc(O)ccc2c2oc3cc(O)ccc3c12	TA1535	1	Negative
gmtamesQSAR_7139	CC(C)(C)CC(C)(C)c1ccc(OCCOCC[N+](C)(C)Cc2ccccc2)cc1	TA1535	1	Negative
gmtamesQSAR_7145	CNc1oc(-c2ccccc2)c(O)c1-c1cccc(C(F)(F)F)c1	TA1535	1	Negative
gmtamesQSAR_7150	O=C(O)CCCCC1SCC2NC(=O)NC21	TA1535	1	Negative
gmtamesQSAR_7185	COC(=O)C1[C@H]2C[C@@H]3c4[nH]c5cc(OC)ccc5c4CCN3C[C@H]2C[C@@H](OC(=O)c2cc(OC)c(OC)c(OC)c2)[C@@H]1OC	TA1535	1	Negative
gmtamesQSAR_7188	CCOC(=O)OC1=C(c2cc(C)ccc2C)C(=O)NC12CCC(OC)CC2	TA1535	1	Negative
gmtamesQSAR_7210	c1ccc2cc(Nc3ccc(Nc4ccc5ccccc5c4)cc3)ccc2c1	TA1535	1	Negative
gmtamesQSAR_7216	Cn1nnc(-c2cnn(C)c2S(N)(=O)=O)n1	TA1535	1	Negative
gmtamesQSAR_7229	O=C1CC(=Nc2ccccc2)C(=O)c2ccccc21	TA1535	1	Negative
gmtamesQSAR_7234	Cc1cc(Cc2ccccc2)ccc1Cc1ccccc1	TA1535	1	Negative
gmtamesQSAR_7268	CC1=CCC2C(C)=CCC(C(C)C)C2C1	TA1535	1	Negative
gmtamesQSAR_7290	CCOC(=O)c1[nH]n(-c2ccc(S([O])(=O)=O)cc2)c(=O)c1N=Nc1ccc(S([O])(=O)=O)c2ccccc12	TA1535	1	Negative
gmtamesQSAR_7295	O=C(O)c1cc(O)c(C(=O)C2CC2)c(O)c1	TA1535	1	Negative
gmtamesQSAR_7299	COc1cc([C@H]2OC[C@H]3[C@@H]2CO[C@@H]3c2cc(OC)c(OC)c(OC)c2)cc(OC)c1OC	TA1535	1	Negative
gmtamesQSAR_7328	O=c1c2ccccc2[se]n1-c1ccccc1	TA1535	1	Negative
gmtamesQSAR_7336	O=C1CC(O)(CCO)C=c2oc(=C3C=CC(O)(CCO)C(O)(CCO)C3)c(=O)c(O)c21	TA1535	1	Negative
gmtamesQSAR_7342	c1ccc(COCc2ccccc2)cc1	TA1535	1	Negative
gmtamesQSAR_7349	CC(=O)OCC(=O)NCCCOc1cccc(CN2CCCCC2)c1	TA1535	1	Negative
gmtamesQSAR_7359	Cc1ccc(S(=O)(=O)Oc2ccc(/N=N/c3ccc(-c4ccc(N=Nc5c(O)ccc6cc(S([O])(=O)=O)cc(S([O])(=O)=O)c56)c(C)c4)cc3C)cc2)cc1	TA1535	1	Negative
gmtamesQSAR_7363	O=C1O[C@H](c2ccc(Cl)cc2)C[C@]1(Cn1cncn1)c1ccccc1	TA1535	1	Negative
gmtamesQSAR_7374	CCC(C)C(C(CC(=O)N1CCCC1C(OC)C(C)C(=O)NC(Cc1ccccc1)c1nccs1)OC)N(C)C(=O)C(NC(=O)C(C(C)C)N(C)C)C(C)C	TA1535	1	Negative
gmtamesQSAR_7387	CC1CN(N=O)CC(C)N1C(=O)c1ccccc1	TA1535	1	Negative
gmtamesQSAR_7393	COc1cc(O)c2c(O)c3c(c4c2c1C1(C4)C(C)=CCCC1(C)C)C(O)C1(O)CC(=O)C(C(N)=O)C(=O)C1(O)C3=O	TA1535	1	Negative
gmtamesQSAR_7404	O=C1NCC[n+]2ccccc21	TA1535	1	Negative
gmtamesQSAR_7422	CC(=O)c1ccc(S(=O)(=O)NC(=O)NC2CCCCC2)cc1	TA1535	1	Negative
gmtamesQSAR_7440	Oc1cc2c(cc1O)C1c3ccc(O)c(O)c3OC[C@@]1(O)C2	TA1535	1	Negative
gmtamesQSAR_7451	O=C1NS(=O)(=O)c2ccsc21	TA1535	1	Negative
gmtamesQSAR_7469	CCO[C@@H]1[C@@H](OC)[C@H](C)O[C@@H](OC2C[C@H]3CC[C@@H]4C(=CC5C(=O)C(C)[C@@H](O[C@H]6CC[C@H](N(C)C)[C@@H](C)O6)CCC[C@H](CC)OC(=O)CC54)[C@@H]3C2)[C@@H]1OC	TA1535	1	Negative
gmtamesQSAR_7494	N#CC1=C(c2cccc3c2OC(F)(F)O3)C(=O)NC1=O	TA1535	1	Negative
gmtamesQSAR_7506	Cn1cc(C(=O)Nc2cccc3c2[C@@H]2CC[C@H]3[C@@H]2C(C)(C)O)c(C(F)F)n1	TA1535	1	Negative
gmtamesQSAR_7519	c1ccc2sc(SN(C3CCCCC3)C3CCCCC3)nc2c1	TA1535	1	Negative
gmtamesQSAR_7530	CC1(C)S[C@H]2C(NC(=O)C(N)c3ccccc3)C(=O)N2C1C(=O)O	TA1535	1	Negative
gmtamesQSAR_7565	O=NN1CCC(=O)CC1	TA1535	1	Positive
gmtamesQSAR_7566	CCC1NC(=O)c2cc(S(N)(=O)=O)c(Cl)cc2N1	TA1535	1	Negative
gmtamesQSAR_7571	CN(C)c1ccc([C+](c2ccc(N(C)C)cc2)c2c(O)c(S(=O)(=O)[O-])cc3cc(S(=O)(=O)[O-])ccc23)cc1	TA1535	1	Negative
gmtamesQSAR_7583	C=CCC1(C(C)C#CCC)C(=O)N=C([O])N(C)C1=O	TA1535	1	Negative
gmtamesQSAR_7590	c1ccc(-c2cccnc2)nc1	TA1535	1	Negative
gmtamesQSAR_7630	CC(C)C(Nc1ccc(C(F)(F)F)cc1Cl)C(=O)OC(C#N)c1cccc(Oc2ccccc2)c1	TA1535	1	Negative
gmtamesQSAR_7637	CN1[C@@H]2C[C@H](OC(=O)C(CO)c3ccccc3)C[C@H]1C1OC12	TA1535	1	Negative
gmtamesQSAR_7645	C[C@]12CC(C=O)C(=O)C[C@@H]1CC[C@@H]1[C@@H]2CC[C@@]2(C)[C@H]1CC[C@]2(C)O	TA1535	1	Negative
gmtamesQSAR_7649	C1=Cc2c3ccc4cccc5ccc(c6cccc1c26)c3c45	TA1535	1	Negative
gmtamesQSAR_7656	CCOC(O)=c1cc(O)c(=C(O)C2CC2)c(O)c1	TA1535	1	Negative
gmtamesQSAR_7658	Cc1cc(C)nc(Nc2ccccc2)n1	TA1535	1	Negative
gmtamesQSAR_7709	CC1CC2OC(=O)C3(C)C2C(OC3(C)O)C2(C)C(=O)C=CC12	TA1535	1	Negative
gmtamesQSAR_7712	CCN1CCN(C(=O)NC(C(=O)NC2C(=O)N3C(C([O])=O)C(C)(C)S[C@H]23)c2ccccc2)C(=O)C1=O	TA1535	1	Negative
gmtamesQSAR_7721	C1CCCC2OC2CC1	TA1535	1	Negative
gmtamesQSAR_7724	CC1=NC(C)=C(P2(=O)OCC(C)(C)CO2)C(c2cccc([N+](=O)[O-])c2)C1C(=O)OCCN(Cc1ccccc1)c1ccccc1	TA1535	1	Negative
gmtamesQSAR_7738	CCC(=O)N(c1ccc(Cl)c(Cl)c1)[C@@H]1CCC[C@H]1N(C)C	TA1535	1	Negative
gmtamesQSAR_7753	CON=C(C(=O)NC1C(=O)N2C(C([O])=O)=C(CSC(=O)c3ccco3)CS[C@H]12)c1csc(N)n1	TA1535	1	Negative
gmtamesQSAR_7768	Nc1cnn(-c2ccccc2)c(=O)c1Cl	TA1535	1	Negative
gmtamesQSAR_7777	[O]C(=O)CC(O)CC(O)/C=C/c1c(C2CC2)nc2ccccc2c1-c1ccc(F)cc1	TA1535	1	Negative
gmtamesQSAR_7783	Nc1cc2nc3ccc(Cl)cc3oc-2cc1=O	TA1535	1	Negative
gmtamesQSAR_7784	CCc1nn(C)c(C(=O)Nc2ccc(C(C)(C)C(=O)O)cc2)c1Cl	TA1535	1	Negative
gmtamesQSAR_7785	O=C1NS(=O)(=O)Cc2ccccc21	TA1535	1	Negative
gmtamesQSAR_7789	Cc1ccc2nc(-c3ccc(N)cc3)sc2c1	TA1535	1	Negative
gmtamesQSAR_7796	CCCOCC(=Nc1ccc(Cl)cc1C(F)(F)F)n1ccnc1	TA1535	1	Negative
gmtamesQSAR_7803	O=C1CCCCCCCCCCCC(=O)OCCO1	TA1535	1	Negative
gmtamesQSAR_7821	Nc1ccc(N)c2c(O)c3ccccc3c(O)c12	TA1535	1	Negative
gmtamesQSAR_7836	CCC(C)(C)C(=O)OC1=C(c2cc(Cl)cc(Cl)c2)C(=O)OC12CCCCC2	TA1535	1	Negative
gmtamesQSAR_7880	COC(=O)C1C2CC3c4[nH]c5cc(OC)ccc5c4CCN3CC2CC(OC(=O)c2cc(OC)c(OC)c(OC)c2)C1OC	TA1535	1	Negative
gmtamesQSAR_7912	C[C@]12CC[C@@H](OC(=O)/C=C/c3cccc(N(CCCl)CCCl)c3)C[C@@H]1CC[C@@H]1[C@@H]2CC[C@]2(C)NC(=O)CC[C@@H]12	TA1535	1	Positive
gmtamesQSAR_7917	Cn1c(=O)nc(NC(C)(C)C)[nH]c1=O	TA1535	1	Negative
gmtamesQSAR_7937	CCC1CN2CCc3cc(OC)c(OC)cc3C2CC1CC1NCCc2cc(OC)c(OC)cc21	TA1535	1	Negative
gmtamesQSAR_7941	CC(C)C(c1ccc(Cl)cc1)C(C#N)c1cccc(Oc2ccccc2)c1	TA1535	1	Negative
gmtamesQSAR_7962	CC1(C)S[C@@H]2C(NC(=O)COc3ccccc3)C(=O)N2C1C([O])=O	TA1535	1	Negative
gmtamesQSAR_7971	CSc1nnc(C(C)(C)C)c(=O)n1N	TA1535	1	Negative
gmtamesQSAR_8029	O=C1C2(Cl)C3(Cl)C4(Cl)C(Cl)(Cl)C5(Cl)C3(Cl)C1(Cl)C5(Cl)C24Cl	TA1535	1	Negative
gmtamesQSAR_8032	COc1ccc2c3c1O[C@H]1[C@H](O)C=C[C@H]4[C@H](C2)N(C)CC[C@]341	TA1535	1	Negative
gmtamesQSAR_8053	Cc1cccc(Nc2ccncc2S(=O)(=O)NC(=O)NC(C)C)c1	TA1535	1	Negative
gmtamesQSAR_8068	c1ccc2c(c1)Oc1ccccc1S2	TA1535	1	Negative
gmtamesQSAR_8082	CC(C)N1C(=O)N(c2ccccc2)CSC1=NC(C)(C)C	TA1535	1	Negative
gmtamesQSAR_8111	CCC([O])=c1c(O)cc(=C(O)O)cc1O	TA1535	1	Negative
gmtamesQSAR_8119	c1ccc(-c2ccccn2)nc1	TA1535	1	Negative
gmtamesQSAR_8120	CC1(C)CC/C(=C\c2ccc(Cl)cc2)C1(O)Cn1cncn1	TA1535	1	Negative
gmtamesQSAR_8131	Cc1cc(O)c2c(c1)C(=O)c1cc(O)cc(OC3OC(CO)C(O)C(O)C3O)c1C2=O	TA1535	1	Negative
gmtamesQSAR_8134	C[C@@H]1[C@@H](c2ccc(Cl)cc2)SC(=O)N1C(=O)N[C@H]1CC[C@H](O)CC1	TA1535	1	Negative
gmtamesQSAR_8139	c1cc[n+]2c(c1)-c1cccc[n+]1CC2	TA1535	1	Negative
gmtamesQSAR_8144	c1ccc(OP(Oc2ccccc2)Oc2ccccc2)cc1	TA1535	1	Negative
gmtamesQSAR_8166	CC(/C=C\C=C(/C)C(=O)O[C@@H]1O[C@H](CO[C@@H]2O[C@H](CO)[C@@H](O)[C@H](O)[C@H]2O)[C@@H](O)[C@H](O)[C@H]1O)=C/C=C\C=C(C)/C=C\C=C(/C)C(=O)O[C@@H]1O[C@H](CO[C@@H]2O[C@H](CO)[C@@H](O)[C@H](O)[C@H]2O)[C@@H](O)[C@H](O)[C@H]1O	TA1535	1	Negative
gmtamesQSAR_8169	CC(=O)Oc1cc(C=O)cc2c1C(COC(N)=O)C1(OC(C)=O)ON2CC2C1N2C(C)=O	TA1535	1	Negative
gmtamesQSAR_8172	N#Cc1c(N)nc(NC2CC2)nc1N	TA1535	1	Negative
gmtamesQSAR_8173	C=C(C)[C@H]1Cc2c(ccc3c2O[C@@H]2COc4cc(OC)c(OC)cc4C2C3=O)O1	TA1535	1	Negative
gmtamesQSAR_8178	Clc1nc(Cl)nc(Nc2ccccc2Cl)n1	TA1535	1	Negative
gmtamesQSAR_8181	O=S(=O)(O)c1ccnn1CC(O)(Cc1ccccc1Cl)C1(Cl)CC1	TA1535	1	Negative
gmtamesQSAR_8214	Fc1ccc(C2(Cn3cncn3)OC2c2ccccc2Cl)cc1	TA1535	1	Negative
gmtamesQSAR_8245	O=S1(=O)CC=CC1	TA1535	1	Negative
gmtamesQSAR_8254	CC1(C)S[C@H]2C(NC(=O)COc3ccccc3)C(=O)N2C1C([O])=O	TA1535	1	Negative
