## Supplemental Data 1 for "AmesNet: A Task-Conditioned Deep Learning Model with Enhanced Sensitivity and Generalization in Ames Mutagenicity Prediction": TA102_with_S9_Train_Val.csv

gmtamesQSAR_ID	SMILES	Strain	S9	Endpoint
gmtamesQSAR_0045	CCOC(=O)Cc1c(C(=O)O)c2ccccc2n1C	TA102	1	Negative
gmtamesQSAR_0052	Nc1ccc(S(=O)(=O)O)cc1	TA102	1	Negative
gmtamesQSAR_0065	O=c1[nH]c(=O)n(C2CC(O)C(CO)O2)cc1I	TA102	1	Negative
gmtamesQSAR_0107	Cn1c([N+](=O)[O-])cnc1-c1nnc(N)s1	TA102	1	Positive
gmtamesQSAR_0118	N=C1CC(=O)C(=O)c2ccccc21	TA102	1	Negative
gmtamesQSAR_0127	CCC(CCC(C)O)COC(=O)c1ccccc1C(=O)O	TA102	1	Negative
gmtamesQSAR_0166	CCc1cc(C(C)(C)C)c(O)c(C(C)(C)C)c1	TA102	1	Negative
gmtamesQSAR_0179	ClC(Cl)=C(Cl)Cl	TA102	1	Negative
gmtamesQSAR_0219	COc1ccc(CN(CC[N+](C)(C)[O-])c2ccccn2)cc1	TA102	1	Negative
gmtamesQSAR_0226	Cc1cccc(Nc2cc(Cl)nc(SCC(=O)O)n2)c1C	TA102	1	Negative
gmtamesQSAR_0231	O=C(O)CCCOc1ccc(Cl)cc1Cl	TA102	1	Negative
gmtamesQSAR_0237	Oc1ccccc1-c1ccccc1	TA102	1	Negative
gmtamesQSAR_0239	CCc1cc(NC(=O)c2c(OC)cccc2OC)on1	TA102	1	Negative
gmtamesQSAR_0240	Cc1occc(=O)c1O	TA102	1	Negative
gmtamesQSAR_0246	Oc1cccc(O)c1	TA102	1	Negative
gmtamesQSAR_0249	CC(=O)Nc1ccc(-c2ccc(N)cc2)cc1	TA102	1	Positive
gmtamesQSAR_0254	CN=C(NCc1cnc(Cl)s1)N[N+](=O)[O-]	TA102	1	Negative
gmtamesQSAR_0267	OC/C=C\c1ccccc1	TA102	1	Negative
gmtamesQSAR_0275	COc1ccc2c(c1)[nH]c1c(C)nccc12	TA102	1	Negative
gmtamesQSAR_0303	COc1ccc2cc(CCC(C)=O)ccc2c1	TA102	1	Negative
gmtamesQSAR_0312	CC(=O)c1cc2c(cc1C)C(C)(C)C(C)CC2(C)C	TA102	1	Negative
gmtamesQSAR_0313	COc1cc(Cl)nnc1-c1ccccc1	TA102	1	Negative
gmtamesQSAR_0357	Cc1cnc(C)c(C)n1	TA102	1	Negative
gmtamesQSAR_0381	O=c1[nH]c(=O)n([C@H]2C[C@H](O)[C@@H](CO)O2)cc1CCCCl	TA102	1	Negative
gmtamesQSAR_0391	O=C(Nc1ccccc1)N(Cc1ccc(Cl)cc1)C1CCCC1	TA102	1	Negative
gmtamesQSAR_0417	[O]C(=O)CC(O)(CC([O])=O)C(=O)O	TA102	1	Negative
gmtamesQSAR_0429	O=C(O)c1ccc(O)cc1	TA102	1	Negative
gmtamesQSAR_0439	COCC(=O)N(c1c(C)cccc1C(=O)O)C(C)C(=O)O	TA102	1	Negative
gmtamesQSAR_0444	COc1cc(N)c2c(c1N)C(=O)c1ccccc1C2=O	TA102	1	Negative
gmtamesQSAR_0445	CCC(CC)[N+](=O)[O-]	TA102	1	Negative
gmtamesQSAR_0449	O=c1c(C2CCCc3ccccc32)c(O)oc2ccccc12	TA102	1	Negative
gmtamesQSAR_0451	COc1cc(NC(C)CCCN)c2ncccc2c1	TA102	1	Negative
gmtamesQSAR_0452	O=C(O)/C=C/Cl	TA102	1	Positive
gmtamesQSAR_0454	Cc1cc(=O)n(-c2ccccc2)n1C	TA102	1	Negative
gmtamesQSAR_0465	O=C1C=Cc2ccccc2C1=O	TA102	1	Negative
gmtamesQSAR_0477	Cc1ccc(S(=O)(=O)NN)cc1	TA102	1	Negative
gmtamesQSAR_0485	O=C(O)/C=C/C(=O)O	TA102	1	Negative
gmtamesQSAR_0486	O=C1C=C(S(=O)(=O)O)c2ccccc2C1=O	TA102	1	Negative
gmtamesQSAR_0488	Cc1cc(O)c2c(c1)C(=O)c1cc(O)cc(O)c1C2=O	TA102	1	Positive
gmtamesQSAR_0499	O=[N+]([O-])C([N+](=O)[O-])([N+](=O)[O-])[N+](=O)[O-]	TA102	1	Positive
gmtamesQSAR_0506	Oc1cccc(O)c1O	TA102	1	Negative
gmtamesQSAR_0513	Cc1cc2nc3c(=O)[nH]c(=O)nc-3n(CC(O)C(O)C(O)CO)c2cc1C	TA102	1	Negative
gmtamesQSAR_0522	CCN(CC)c1ccccc1	TA102	1	Negative
gmtamesQSAR_0524	Cc1cccc(O)c1	TA102	1	Negative
gmtamesQSAR_0536	CCCCOC(=O)CCC	TA102	1	Negative
gmtamesQSAR_0565	ON=C(O)c1ccc(O)c(O)c1	TA102	1	Negative
gmtamesQSAR_0568	Cc1ncc([N+](=O)[O-])n1C	TA102	1	Positive
gmtamesQSAR_0573	O=C(O[C@@H]1Cc2c(O)cc(O)cc2O[C@H]1c1cc(O)c(O)c(O)c1)c1cc(O)c(O)c(O)c1	TA102	1	Negative
gmtamesQSAR_0587	O=C1c2ccccc2C(=O)c2c1cc(O)c(CO)c2O	TA102	1	Positive
gmtamesQSAR_0592	CS(=O)(=O)c1ccc(C(=O)O)c(Cl)c1COCC(F)(F)F	TA102	1	Negative
gmtamesQSAR_0607	CCCCOC(=O)/C=C\C(=O)OCCCC	TA102	1	Negative
gmtamesQSAR_0608	Cn1cnc2c1c(=O)[nH]c(=O)n2C	TA102	1	Negative
gmtamesQSAR_0627	CCCBr	TA102	1	Negative
gmtamesQSAR_0636	Clc1ccc(CNC2CCCC2)cc1	TA102	1	Negative
gmtamesQSAR_0640	NC(=O)c1cccnc1	TA102	1	Negative
gmtamesQSAR_0649	O=C(OOC(=O)c1ccccc1)c1ccccc1	TA102	1	Negative
gmtamesQSAR_0654	O=[N+]([O-])c1ccccc1	TA102	1	Negative
gmtamesQSAR_0658	CC(=O)Nc1ccc(C=Nn2nnc3c([nH]c4ccccc43)c2=O)cc1	TA102	1	Negative
gmtamesQSAR_0665	C=c1cc(O)c2[nH]c(C)c3c4ccccc4nc3c2c1=O	TA102	1	Negative
gmtamesQSAR_0667	O=[N+]([O-])c1cc2c3ccccc3ccc2c2ccccc12	TA102	1	Positive
gmtamesQSAR_0685	Nc1nc(=O)c2ncn([C@@H]3O[C@H](COP([O])([O])=O)[C@@H](O)[C@H]3O)c2[nH]1	TA102	1	Negative
gmtamesQSAR_0739	Cc1ccc2ccc3c(ccc4c5cccc(C)c5ccc43)c2c1	TA102	1	Negative
gmtamesQSAR_0756	Cc1c(N)cc([N+](=O)[O-])cc1[N+](=O)[O-]	TA102	1	Negative
gmtamesQSAR_0775	CNCCCC(=O)O	TA102	1	Negative
gmtamesQSAR_0779	CNC(=O)Nc1ccc(Br)cc1	TA102	1	Negative
gmtamesQSAR_0784	[O]C(=O)CCC([O])=O	TA102	1	Negative
gmtamesQSAR_0798	Nc1ccccc1[N+](=O)[O-]	TA102	1	Negative
gmtamesQSAR_0803	[O]CC(=O)Oc1ccc(Cl)cc1Cl	TA102	1	Negative
gmtamesQSAR_0804	O=c1ccc2cc(O[C@H]3O[C@H](CO)[C@H](O)[C@@H](O)[C@@H]3O)c(O)cc2o1	TA102	1	Negative
gmtamesQSAR_0830	O=[N+]([O-])OCC(CO[N+](=O)[O-])O[N+](=O)[O-]	TA102	1	Negative
gmtamesQSAR_0840	CC1OC(OC2CC(O)(CO)C=C3C(=O)c4c(c(O)c5ccccc5c4O)C(=O)C32)C(I)C(O)C1O	TA102	1	Negative
gmtamesQSAR_0856	COc1ccc(O)cc1	TA102	1	Negative
gmtamesQSAR_0862	Cc1ccc(C)c(C2(O)C(=O)NC3(CCC(O)CC3)C2=O)c1	TA102	1	Negative
gmtamesQSAR_0872	COC(=O)c1sccc1S(=O)(=O)NC(=O)Nc1nc(C)nc(OC)n1	TA102	1	Negative
gmtamesQSAR_0884	CC(Oc1ccc(Cl)cc1Cl)C(=O)O	TA102	1	Negative
gmtamesQSAR_0885	O=c1ccc2cc(O[C@@H]3O[C@H](CO)[C@@H](O)[C@H](O)[C@H]3O)c(O)cc2o1	TA102	1	Negative
gmtamesQSAR_0888	Cn1nc(Cl)c(C(=O)O)c1S(N)(=O)=O	TA102	1	Negative
gmtamesQSAR_0890	O=C(O)C(=O)C(=O)O	TA102	1	Negative
gmtamesQSAR_0893	Cc1ccc(S(N)(=O)=O)cc1	TA102	1	Negative
gmtamesQSAR_0907	ClCc1ccncc1	TA102	1	Negative
gmtamesQSAR_0924	CCCCOCC=O	TA102	1	Negative
gmtamesQSAR_0932	CC(O)C(C)[N+](=O)[O-]	TA102	1	Negative
gmtamesQSAR_0934	O=C(O[C@@H]1Cc2c(O)cc(O)cc2O[C@H]1c1ccc(O)c(O)c1)c1cc(O)c(O)c(O)c1	TA102	1	Negative
gmtamesQSAR_0937	C[C@]1(O)CC[C@H]2[C@@H]3CC=C4CC(=O)CC[C@]4(C)[C@@]3(F)[C@@H](O)C[C@@]21C	TA102	1	Negative
gmtamesQSAR_0974	Cc1cccc(C)c1C	TA102	1	Negative
gmtamesQSAR_0999	CNc1ccccc1	TA102	1	Negative
gmtamesQSAR_1011	CC1=CC(=O)c2ccccc2C1=O	TA102	1	Negative
gmtamesQSAR_1031	COCCN(C(=O)CS([O])(=O)=O)c1c(C)cccc1C	TA102	1	Negative
gmtamesQSAR_1049	Oc1cc(O)cc(C=Cc2ccc(O)c(O)c2)c1	TA102	1	Negative
gmtamesQSAR_1052	CO/N=C(/C1=NOCCO1)c1ccccc1Oc1[nH]cnc(=O)c1F	TA102	1	Negative
gmtamesQSAR_1054	[O]P([O])(=O)OC[C@H]1O[C@@H](n2ccc(=O)[nH]c2=O)[C@@H](O)[C@@H]1O	TA102	1	Negative
gmtamesQSAR_1064	CCCCN(N)CCCC	TA102	1	Negative
gmtamesQSAR_1069	Cc1cc(O)c2c(c1)C(=O)c1cccc(O)c1C2=O	TA102	1	Positive
gmtamesQSAR_1077	CCCC(=O)OC1CCCCC1	TA102	1	Negative
gmtamesQSAR_1092	COc1cc(/C=C/C(=O)O)cc(OC)c1OC	TA102	1	Negative
gmtamesQSAR_1093	COC(=O)Nc1nc2ccccc2[nH]1	TA102	1	Negative
gmtamesQSAR_1116	COC(=O)c1cc(Oc2ccc(Cl)cc2Cl)ccc1[N+](=O)[O-]	TA102	1	Negative
gmtamesQSAR_1127	O=Cc1ccc(CO)o1	TA102	1	Negative
gmtamesQSAR_1134	Cc1ccc([N+](=O)[O-])cc1	TA102	1	Negative
gmtamesQSAR_1141	Cc1c(N=O)c(=O)n(-c2ccccc2)n1C	TA102	1	Positive
gmtamesQSAR_1168	OCc1ccccc1	TA102	1	Negative
gmtamesQSAR_1177	[O]C(=O)CN(CCN(CC([O])=O)CC(=O)O)CC(=O)O	TA102	1	Negative
gmtamesQSAR_1181	CCOC(=O)c1[nH]c2ccccc2c1/N=C/c1ccc([N+](=O)[O-])cc1	TA102	1	Negative
gmtamesQSAR_1188	CC(Cl)CCl	TA102	1	Negative
gmtamesQSAR_1191	CC(C)(C)NC(=O)C1CC[C@H]2[C@@H]3C=CC4=CC(C(=O)O)CC[C@]4(C)[C@H]3CC[C@]12C	TA102	1	Negative
gmtamesQSAR_1222	C(=N/N1Cc2[nH]c3ccccc3c2N=N1)\c1ccc(Oc2ccccc2)cc1	TA102	1	Negative
gmtamesQSAR_1225	CCN(CC)c1ccc(/N=N/c2c(Cl)cc([N+](=O)[O-])cc2[N+](=O)[O-])cc1	TA102	1	Positive
gmtamesQSAR_1230	CN(C)C(=O)c1nc2n(n1)-c1ccc(Cl)cc1C(c1ccccc1Cl)=NC2	TA102	1	Negative
gmtamesQSAR_1268	O=C1C=CC(=O)c2c(O)ccc(O)c21	TA102	1	Positive
gmtamesQSAR_1289	O=C1OC(C(O)CO)C(=O)[C]1O	TA102	1	Negative
gmtamesQSAR_1317	CC(C)(N=O)[N+](=O)[O-]	TA102	1	Negative
gmtamesQSAR_1324	CCCCC(C)C(OC(=O)CC(CC(=O)O)C(=O)O)[C@H](CC(C)CC(O)CCCCCCC(O)C(C)N)OC(=O)CC(CC(=O)O)C(=O)O	TA102	1	Negative
gmtamesQSAR_1367	COC(=O)C(C)N(C(=O)Cc1ccccc1)c1c(C)cccc1C	TA102	1	Negative
gmtamesQSAR_1369	CS(=O)(=O)c1cc(C(F)(F)F)ccc1C(=O)C(C#N)C(=O)C1CC1	TA102	1	Negative
gmtamesQSAR_1370	CC(=O)c1ccccc1NC(=O)c1c(C)nn(C)c1F	TA102	1	Negative
gmtamesQSAR_1379	Nc1ccc(-c2ccc(N)cc2)cc1	TA102	1	Positive
gmtamesQSAR_1405	O=C(O)CN(CC(=O)O)CC(=O)O	TA102	1	Negative
gmtamesQSAR_1407	COc1ccccc1N	TA102	1	Negative
gmtamesQSAR_1437	CC1=CC(=O)c2c(O)cccc2C1=O	TA102	1	Negative
gmtamesQSAR_1444	[O]C(=O)C(Cl)(Cl)Cl	TA102	1	Negative
gmtamesQSAR_1474	CC(=O)OC(C)=O	TA102	1	Negative
gmtamesQSAR_1507	CN(C)c1ccc(N)cc1	TA102	1	Positive
gmtamesQSAR_1513	CCc1cn([C@H]2C[C@H](O)[C@@H](CO)O2)c(=O)[nH]c1=O	TA102	1	Negative
gmtamesQSAR_1514	CC1(C)C2CCC1(C)[C@@H](O)C2	TA102	1	Negative
gmtamesQSAR_1517	CC(C)Nc1nc(Cl)nc(NC(C)C)n1	TA102	1	Negative
gmtamesQSAR_1564	CCSCCSP(=O)(OC)OC	TA102	1	Negative
gmtamesQSAR_1593	CC(=O)OC(c1ccccc1Cl)C(O)(Cn1cncn1)C1(Cl)CC1	TA102	1	Negative
gmtamesQSAR_1608	CNC(=O)CSP(=S)(OC)OC	TA102	1	Negative
gmtamesQSAR_1630	Cc1cccc(C(=O)O)c1N(Cn1cccn1)C(=O)C(=O)O	TA102	1	Negative
gmtamesQSAR_1637	COC(=O)C(Cl)Cl	TA102	1	Positive
gmtamesQSAR_1639	O=C(O)c1ccc(O)c2nnsc12	TA102	1	Negative
gmtamesQSAR_1652	CCCC[N+](=O)[O-]	TA102	1	Negative
gmtamesQSAR_1671	Nc1c(C(=O)N/N=C/c2ccccc2)[nH]c2ccccc12	TA102	1	Negative
gmtamesQSAR_1675	O=C(Nc1ccc(F)cc1F)c1cccnc1Oc1cccc(C(F)(F)F)c1	TA102	1	Negative
gmtamesQSAR_1679	CNC(=O)Oc1cccc2c1OC(C)(C)C2O	TA102	1	Negative
gmtamesQSAR_1703	O=C(O)COc1ccc(Cl)cc1Cl	TA102	1	Negative
gmtamesQSAR_1733	O=C(O)c1cc(O)cc2nnsc12	TA102	1	Negative
gmtamesQSAR_1734	CCCCCCCCBr	TA102	1	Negative
gmtamesQSAR_1747	O=C(C=Cc1ccc(O)cc1)c1ccc(O)cc1O	TA102	1	Positive
gmtamesQSAR_1767	CCNC(=O)CCC(N)C(=O)O	TA102	1	Negative
gmtamesQSAR_1775	CCCCOCCOCCOCc1cc2c(cc1CCC)OCO2	TA102	1	Negative
gmtamesQSAR_1838	CN1COCN(Cc2cnc(Cl)s2)/C1=N/[N+](=O)[O-]	TA102	1	Negative
gmtamesQSAR_1856	C=C(C)C(=O)OCCN(C)C	TA102	1	Negative
gmtamesQSAR_1862	CCNc1nc(Cl)nc(NC(C)C)n1	TA102	1	Negative
gmtamesQSAR_1865	O=C1C(Cl)=C(Cl)C(=O)c2c(O)ccc(O)c21	TA102	1	Positive
gmtamesQSAR_1872	Cc1nccc2c1[nH]c1ccccc12	TA102	1	Negative
gmtamesQSAR_1876	O=c1c2[nH]c3ccccc3c2nnn1/N=C/c1ccc(Cl)cc1	TA102	1	Negative
gmtamesQSAR_1892	NC(=NO)c1cc(O)c(O)c(O)c1	TA102	1	Negative
gmtamesQSAR_1899	Cc1ccc(C=O)cc1	TA102	1	Negative
gmtamesQSAR_1929	O=c1[nH]c(=O)n([C@H]2C[C@H](O)[C@@H](CO)O2)cc1/C=C/Br	TA102	1	Negative
gmtamesQSAR_1940	CSCNc1ccccc1	TA102	1	Positive
gmtamesQSAR_1952	OCc1cccc(Oc2ccccc2)c1	TA102	1	Negative
gmtamesQSAR_1956	[O]C(=O)C(Cl)Cl	TA102	1	Negative
gmtamesQSAR_1997	CCC(CO)[N+](=O)[O-]	TA102	1	Negative
gmtamesQSAR_2005	CC(C)c1ccc(NC(=O)N(C)C)cc1	TA102	1	Negative
gmtamesQSAR_2006	NNC(=O)c1ccncc1	TA102	1	Negative
gmtamesQSAR_2008	COc1cc(O)c2c(c1)C1=C[C@H](O)[C@@H](O)C[C@]1(C)OC2=O	TA102	1	Negative
gmtamesQSAR_2013	O=c1c2[nH]c3ccccc3c2nnn1N=Cc1ccc(O)cc1	TA102	1	Positive
gmtamesQSAR_2017	COc1c(Cl)cc(O)c(Cl)c1C(=O)O	TA102	1	Negative
gmtamesQSAR_2039	c1ccc(CSSCc2ccccc2)cc1	TA102	1	Positive
gmtamesQSAR_2043	CCCCC[N+](=O)[O-]	TA102	1	Negative
gmtamesQSAR_2045	O=C(O)c1ccc2c(c1)C(=O)OC2=O	TA102	1	Negative
gmtamesQSAR_2050	CC1(C)O[C@H]1COc1c2ccoc2cc2oc(=O)ccc12	TA102	1	Negative
gmtamesQSAR_2057	CC1(C)C(C(=O)O[C@H](C#N)c2cccc(Oc3ccccc3)c2)[C@@H]1/C=C\C(=O)OC(C(F)(F)F)C(F)(F)F	TA102	1	Negative
gmtamesQSAR_2115	C[N+](C)(C)CCO	TA102	1	Negative
gmtamesQSAR_2132	NC(Cc1ccc(O)c([N+](=O)[O-])c1)C(=O)O	TA102	1	Negative
gmtamesQSAR_2171	Nc1ccc(-c2ccccc2)cc1	TA102	1	Positive
gmtamesQSAR_2177	COc1cc(Cc2cnc(N)nc2N)cc(OC)c1OC	TA102	1	Negative
gmtamesQSAR_2183	NC(=O)N/N=C/c1ccc([N+](=O)[O-])o1	TA102	1	Positive
gmtamesQSAR_2189	CCOP(=S)(OCC)Oc1cc(C)nc(C(C)C)n1	TA102	1	Negative
gmtamesQSAR_2193	C=c1c(C)c(O)c(=C)c(C)c1O	TA102	1	Negative
gmtamesQSAR_2199	NCc1ccc(CN)cc1	TA102	1	Negative
gmtamesQSAR_2204	Cc1ccc(C)c2ccccc12	TA102	1	Negative
gmtamesQSAR_2211	NNC(=O)c1[nH]c2ccccc2c1N	TA102	1	Negative
gmtamesQSAR_2255	c1ccc2nccnc2c1	TA102	1	Negative
gmtamesQSAR_2256	COc1cc(OC)nc(NC(N)=O)n1	TA102	1	Negative
gmtamesQSAR_2286	O=Cc1ccc2c(c1)OCO2	TA102	1	Negative
gmtamesQSAR_2303	Cc1c([N+](=O)[O-])cc([N+](=O)[O-])cc1[N+](=O)[O-]	TA102	1	Positive
gmtamesQSAR_2312	Fc1cccc(F)n1	TA102	1	Negative
gmtamesQSAR_2326	COc1cc(=O)n2[nH]c(S(=O)(=O)Nc3c(Cl)ccc(C)c3Cl)nc2n1	TA102	1	Negative
gmtamesQSAR_2336	NCCNC(=O)c1ccc(Cl)cn1	TA102	1	Negative
gmtamesQSAR_2338	Cc1c(N(C)C)c(=O)n(-c2ccccc2)n1C	TA102	1	Negative
gmtamesQSAR_2343	CC1OC(OCC2OC(Oc3c(-c4ccc(O)c(O)c4)oc4cc(O)cc(O)c4c3=O)C(O)C(O)C2O)C(O)C(O)C1O	TA102	1	Negative
gmtamesQSAR_2348	O=C1c2cccc(O)c2C(=O)c2c(O)cccc21	TA102	1	Positive
gmtamesQSAR_2357	CC(=O)CC(=O)Nc1ccc(C)cc1	TA102	1	Negative
gmtamesQSAR_2380	COc1cc(C(C)=O)ccc1O	TA102	1	Negative
gmtamesQSAR_2418	CC(=O)c1ccc2ccccc2c1	TA102	1	Negative
gmtamesQSAR_2429	Cc1c(N)cc(N)cc1[N+](=O)[O-]	TA102	1	Positive
gmtamesQSAR_2437	NNc1ccccc1	TA102	1	Positive
gmtamesQSAR_2454	CC(Oc1cc(Cl)c(Cl)cc1Cl)C(=O)O	TA102	1	Negative
gmtamesQSAR_2459	CC(C)(O)[C@@H]1Cc2cc3ccc(=O)oc3cc2O1	TA102	1	Negative
gmtamesQSAR_2489	Nc1ccc(-c2ccc(N)c(Cl)c2)cc1Cl	TA102	1	Positive
gmtamesQSAR_2494	CC1=CC(=O)C=C(C)C1=O	TA102	1	Negative
gmtamesQSAR_2497	CC(=O)[C]1C(=O)C=C(C)OC1=O	TA102	1	Negative
gmtamesQSAR_2499	CC1C(C)(C)C2=C(C(=O)CCC2)C1(C)C	TA102	1	Negative
gmtamesQSAR_2519	Cc1cnc(C)cn1	TA102	1	Negative
gmtamesQSAR_2560	NC(=S)c1c(Cl)cccc1Cl	TA102	1	Negative
gmtamesQSAR_2578	CCCCc1c(O)n(-c2ccccc2)n(-c2ccccc2)c1=O	TA102	1	Negative
gmtamesQSAR_2598	CCCCCC(=O)OCC	TA102	1	Negative
gmtamesQSAR_2599	CCCCCCCCCc1ccc(O)cc1	TA102	1	Negative
gmtamesQSAR_2602	Cc1cnc2ccccc2n1	TA102	1	Negative
gmtamesQSAR_2615	CC(=O)c1cc2c(cc1C)C(C)(C)C(C)C2(C)C	TA102	1	Negative
gmtamesQSAR_2619	CCOc1cc(C=O)ccc1O	TA102	1	Negative
gmtamesQSAR_2621	CC(C)(C)[N+](=O)[O-]	TA102	1	Negative
gmtamesQSAR_2630	COC1CCC2(CC1)NC(=O)C(c1cc(C)ccc1C)C2O	TA102	1	Negative
gmtamesQSAR_2637	O=C(C=Cc1ccccc1O)c1ccc(O)cc1O	TA102	1	Negative
gmtamesQSAR_2647	CC(O)CN(CCN(CC(C)O)CC(C)O)CC(C)O	TA102	1	Negative
gmtamesQSAR_2650	CCNc1nc(Cl)nc(NCC)n1	TA102	1	Negative
gmtamesQSAR_2654	NC(CCCCNCC(N)C(=O)O)C(=O)O	TA102	1	Negative
gmtamesQSAR_2699	COc1cc(-c2ccc(N)c(OC)c2)ccc1N	TA102	1	Positive
gmtamesQSAR_2707	CC(=O)Nc1ccc(S(=O)(=O)Cl)cc1	TA102	1	Negative
gmtamesQSAR_2710	CCCCOC(C)=O	TA102	1	Negative
gmtamesQSAR_2728	CCCC(=O)OCCC(C)C	TA102	1	Negative
gmtamesQSAR_2741	C=CC(=C)CCC=C(C)C	TA102	1	Negative
gmtamesQSAR_2767	CC(=O)Nc1ccc(-c2ccc(NC(C)=O)cc2)cc1	TA102	1	Negative
gmtamesQSAR_2789	O=c1ccc(=O)c2c(=O)c(Cl)c(Cl)c(=O)c1=2	TA102	1	Positive
gmtamesQSAR_2792	ClC1=C(Cl)C2(Cl)C3C(Cl)C=CC3C1(Cl)C2(Cl)Cl	TA102	1	Negative
gmtamesQSAR_2804	CC1(C)C(=O)[C@]2(C)CC[C@H]1C2	TA102	1	Negative
gmtamesQSAR_2818	[O]C(=O)c1ccccc1	TA102	1	Negative
gmtamesQSAR_2833	O=C(/C=C/C=C/c1ccc2c(c1)OCO2)N1CCCCC1	TA102	1	Negative
gmtamesQSAR_2837	CC(CO)[N+](=O)[O-]	TA102	1	Negative
gmtamesQSAR_2845	CNC(=O)Oc1cccc2ccccc12	TA102	1	Negative
gmtamesQSAR_2858	CC1=CCC(O)(C(C)C)CC1	TA102	1	Negative
gmtamesQSAR_2867	CCCCOC(=O)CCCCCCCCC(=O)OCCCC	TA102	1	Negative
gmtamesQSAR_2871	O=C1c2cccc(O)c2C(=O)c2c(O)cc(CO)cc21	TA102	1	Positive
gmtamesQSAR_2892	CCN(N=O)C(N)=O	TA102	1	Positive
gmtamesQSAR_2901	Oc1ccc(-c2ccc(O)cc2)cc1	TA102	1	Negative
gmtamesQSAR_2909	Cc1c([N+](=O)[O-])cc(NO)cc1[N+](=O)[O-]	TA102	1	Negative
gmtamesQSAR_2917	ClC1=C(Cl)C2(Cl)C3C4CC(C5OC45)C3C1(Cl)C2(Cl)Cl	TA102	1	Negative
gmtamesQSAR_2928	Cc1cccc(O)c1N	TA102	1	Negative
gmtamesQSAR_2938	CN(C)C1Cc2cccc3cccc(c23)C1	TA102	1	Negative
gmtamesQSAR_2941	O=C/C=C/c1ccccc1	TA102	1	Negative
gmtamesQSAR_2951	Cc1cccc(N)c1	TA102	1	Negative
gmtamesQSAR_2970	COc1ccc(C=O)cc1	TA102	1	Negative
gmtamesQSAR_3008	Cc1ccc2c(c1)c(C)c1c3ccccc3nc-1n2C	TA102	1	Positive
gmtamesQSAR_3010	O=c1c(O)c(-c2ccc(O)c(O)c2)oc2cc(O)ccc12	TA102	1	Negative
gmtamesQSAR_3014	CCC(CCCC(=O)O)COC(=O)c1ccccc1C(=O)O	TA102	1	Negative
gmtamesQSAR_3016	CCC(C)[N+](=O)[O-]	TA102	1	Negative
gmtamesQSAR_3018	CC(C)(C(=O)O)c1cc(OS(C)(=O)=O)ccc1O	TA102	1	Negative
gmtamesQSAR_3019	O=C(O)COc1cc(Cl)c(Cl)cc1Cl	TA102	1	Negative
gmtamesQSAR_3022	COC(=O)c1ccccc1S(=O)(=O)NC(=O)Nc1nc(C)nc(OC)n1	TA102	1	Negative
gmtamesQSAR_3042	CCCCNNCCCC	TA102	1	Positive
gmtamesQSAR_3044	COCCN(C(=O)C(=O)O)c1c(C)cccc1C	TA102	1	Negative
gmtamesQSAR_3082	O=[N+]([O-])c1cc[n+]([O-])c2ccccc12	TA102	1	Positive
gmtamesQSAR_3122	Nc1ccc(O)c2c1C(=O)CC(=O)C2=O	TA102	1	Positive
gmtamesQSAR_3138	O=S(=O)(c1cc(Cl)cc(Cl)c1O)c1cc(Cl)cc(Cl)c1O	TA102	1	Negative
gmtamesQSAR_3143	CC(C(=O)O)c1cccc(C(=O)c2ccccc2)c1	TA102	1	Negative
gmtamesQSAR_3147	Cc1ccc(N)c(S(=O)(=O)O)c1	TA102	1	Negative
gmtamesQSAR_3173	C=CC(=O)NCO	TA102	1	Negative
gmtamesQSAR_3178	Cc1cccc(C)c1N(Cn1cccn1)C(=O)C(N)=O	TA102	1	Negative
gmtamesQSAR_3185	NNc1nncc2ccccc12	TA102	1	Positive
gmtamesQSAR_3217	CNc1ccc(NCCO)c2c1C(=O)c1ccccc1C2=O	TA102	1	Positive
gmtamesQSAR_3218	Cc1ccc(C)c(C)c1C	TA102	1	Negative
gmtamesQSAR_3230	NC(CCC(=O)O)C(=O)O	TA102	1	Negative
gmtamesQSAR_3242	Cc1cccc([N+](=O)[O-])c1	TA102	1	Negative
gmtamesQSAR_3246	Cc1cccc(C)c1N(Cn1cccn1)C(=O)C[S+](C)[O-]	TA102	1	Negative
gmtamesQSAR_3262	CSCC(N)C(=O)O	TA102	1	Negative
gmtamesQSAR_3267	Cc1ccc(C)c(C2(O)C(=O)NC3(CCC(O)CC3)C2O)c1	TA102	1	Negative
gmtamesQSAR_3268	COC(=O)CC(NC(=O)C(NC(=O)OC(C)C)C(C)C)c1ccc(Cl)cc1	TA102	1	Negative
gmtamesQSAR_3291	O=c1c(O)c(-c2ccc(O)c(O)c2)oc2cc(O)cc(O)c12	TA102	1	Positive
gmtamesQSAR_3309	CCN(CC)CCCC(C)Nc1ccnc2cc(Cl)ccc12	TA102	1	Negative
gmtamesQSAR_3358	Cc1nc2c(c3[nH]c4ccccc4c13)C(=O)C(N1CC1)=CC2=O	TA102	1	Positive
gmtamesQSAR_3381	Clc1ccc(Cl)nc1	TA102	1	Negative
gmtamesQSAR_3392	COc1cc(=O)c2c([nH]c(C)c3c4c(nc32)CCCC=4)c1O	TA102	1	Negative
gmtamesQSAR_3405	Cc1nn(C)c(F)c1C(=O)Nc1ccccc1C(C)CC(C)C	TA102	1	Negative
gmtamesQSAR_3416	COC(=O)c1ccccc1N	TA102	1	Negative
gmtamesQSAR_3426	C=C(C)C(=O)OCC1CO1	TA102	1	Positive
gmtamesQSAR_3440	COc1cc(OC)c(OC)cc1C=O	TA102	1	Negative
gmtamesQSAR_3455	CC(C)(C)C1=CC(=O)C=CC1=O	TA102	1	Negative
gmtamesQSAR_3476	Cc1ccccc1N	TA102	1	Negative
gmtamesQSAR_3486	CC(C)(C)c1cc(Cc2cc(C(C)(C)C)c(O)c(C(C)(C)C)c2)cc(C(C)(C)C)c1O	TA102	1	Negative
gmtamesQSAR_3519	Nc1ccc(O)c2c1C(=O)C=CC2=O	TA102	1	Positive
gmtamesQSAR_3539	Cc1nn(C)c(F)c1C(=O)Nc1ccccc1C(C)CC(C)(C)O	TA102	1	Negative
gmtamesQSAR_3565	Clc1cncc(Cl)c1	TA102	1	Negative
gmtamesQSAR_3570	Cc1[nH]c(=O)c(C#N)cc1-c1ccncc1	TA102	1	Negative
gmtamesQSAR_3573	CN(C)c1ccc(N=Nc2ccc(S([O])(=O)=O)cc2)cc1	TA102	1	Positive
gmtamesQSAR_3584	CCOC(=O)CC(SP(=S)(OC)OC)C(=O)O	TA102	1	Negative
gmtamesQSAR_3585	CCOC(=O)CC(C)=O	TA102	1	Negative
gmtamesQSAR_3588	Cc1nccnc1C	TA102	1	Negative
gmtamesQSAR_3598	O=C(O)COc1ccc(Cl)cc1	TA102	1	Negative
gmtamesQSAR_3609	NC(=NO)c1ccc(O)c(O)c1	TA102	1	Negative
gmtamesQSAR_3654	CCOCCCl	TA102	1	Negative
gmtamesQSAR_3659	Nc1ccn([C@@H]2O[C@H](COP([O])([O])=O)[C@@H](O)[C@H]2O)c(=O)n1	TA102	1	Negative
gmtamesQSAR_3700	Cc1nc2ccccc2s1	TA102	1	Negative
gmtamesQSAR_3711	O=C(O)c1cccnc1Oc1cccc(C(F)(F)F)c1	TA102	1	Negative
gmtamesQSAR_3724	CC(=O)O[C@@H]1CCC2(C)C(=CCC3C2CCC2(C)C3CC[C@H]2[C@H](C)CCCC(C)C)C1	TA102	1	Negative
gmtamesQSAR_3738	O=C(O)CC(O)C(=O)O	TA102	1	Negative
gmtamesQSAR_3810	COc1ccc(O)c(C(C)(C)C)c1	TA102	1	Negative
gmtamesQSAR_3820	O=c1c2[nH]c3ccccc3c2nnn1/N=C/c1ccccc1	TA102	1	Positive
gmtamesQSAR_3824	O=[N+]([O-])c1cc[n+]([O-])cc1	TA102	1	Positive
gmtamesQSAR_3830	Cc1ccccc1-c1ccccc1	TA102	1	Negative
gmtamesQSAR_3865	NC(CC([O])=O)C([O])=O	TA102	1	Negative
gmtamesQSAR_3878	CC=Cc1ccc(O)c(O)c1	TA102	1	Negative
gmtamesQSAR_3880	CCCCOCC([O])=O	TA102	1	Negative
gmtamesQSAR_3881	O=C1c2ccccc2C(=O)c2c(O)cccc21	TA102	1	Negative
gmtamesQSAR_3887	Cc1cc(Cl)ccc1OCCCC(=O)O	TA102	1	Negative
gmtamesQSAR_3913	O=C1NCCN1c1ncc([N+](=O)[O-])s1	TA102	1	Positive
gmtamesQSAR_3947	CC(C)(C#N)C(C)(C)C#N	TA102	1	Negative
gmtamesQSAR_3951	CC(C)(C)c1cc(O)ccc1O	TA102	1	Negative
gmtamesQSAR_3954	CCOC(=O)CC(SP(=S)(OC)OC)C(=O)OCC	TA102	1	Negative
gmtamesQSAR_3957	Cc1cccc(C)c1N(Cn1cccn1)C(=O)CCl	TA102	1	Negative
gmtamesQSAR_3964	CCOC(=O)c1[nH]c2ccccc2c1N=Cc1ccc(C)cc1	TA102	1	Negative
gmtamesQSAR_3982	Cc1ccc(N)cc1	TA102	1	Negative
gmtamesQSAR_4027	O=CCCCC=O	TA102	1	Positive
gmtamesQSAR_4069	CN(N=O)C(=O)c1c(N(C)N=O)ncn1C	TA102	1	Positive
gmtamesQSAR_4095	CCCCC(CC)COC(=O)CCCCC(=O)O	TA102	1	Negative
gmtamesQSAR_4104	COc1cc(NS(C)(=O)=O)ccc1Nc1c2ccccc2nc2ccccc12	TA102	1	Positive
gmtamesQSAR_4115	Cc1cccc(C)c1N(Cn1cccn1)C(=O)CS(=O)(=O)O	TA102	1	Negative
gmtamesQSAR_4126	O=C(O)c1ccc(C(F)(F)F)cc1S(=O)(=O)O	TA102	1	Negative
gmtamesQSAR_4127	CCCCCCCCCCCCCCCCCCCCCCCCCCCC(=O)OCCC(C)O	TA102	1	Negative
gmtamesQSAR_4151	COc1nccc(C(F)(F)F)c1S(=O)(=O)Nc1nc2[nH]c(OC)c(Cl)c(=O)n2n1	TA102	1	Negative
gmtamesQSAR_4183	CC(=O)Nc1ccc(O)cc1	TA102	1	Negative
gmtamesQSAR_4210	O=C(O)/C=C\C=C\C(=O)O	TA102	1	Negative
gmtamesQSAR_4225	CCOC(=O)C(SP(=S)(OC)OC)c1ccccc1	TA102	1	Negative
gmtamesQSAR_4240	COCC(=O)N(c1c(C)cccc1C)C(C)C(=O)O	TA102	1	Negative
gmtamesQSAR_4243	CC(C)COC(=O)Cc1ccccc1	TA102	1	Negative
gmtamesQSAR_4250	COCC(=O)N(c1c(C)cccc1C)C(C)C(=O)OC	TA102	1	Negative
gmtamesQSAR_4258	Cc1cc(-c2ccc(N)c(C)c2)ccc1N	TA102	1	Negative
gmtamesQSAR_4263	CCC(CCC(C)O)COC(=O)CCCCC(=O)O	TA102	1	Negative
gmtamesQSAR_4264	CC=CC=CC([O])=O	TA102	1	Negative
gmtamesQSAR_4289	NC(CCC(=O)O)C([O])=O	TA102	1	Negative
gmtamesQSAR_4291	Cc1c(N(C)CS([O])(=O)=O)c(=O)n(-c2ccccc2)n1C	TA102	1	Negative
gmtamesQSAR_4319	COP(=S)(OC)Oc1nc(Cl)c(Cl)cc1Cl	TA102	1	Negative
gmtamesQSAR_4344	CC(C)=CCC/C(C)=C/C=O	TA102	1	Negative
gmtamesQSAR_4366	Cc1ccc(C=O)o1	TA102	1	Negative
gmtamesQSAR_4385	[O]C(=O)CC(O)C([O])=O	TA102	1	Negative
gmtamesQSAR_4403	NC(=O)NCC(=O)O	TA102	1	Negative
gmtamesQSAR_4408	O=C1c2ccccc2C(=O)c2ccccc21	TA102	1	Negative
gmtamesQSAR_4412	C=C(C)C(=O)OCC(O)COc1ccc(C(C)(C)c2ccc(OCC(O)COC(=O)C(=C)C)cc2)cc1	TA102	1	Negative
gmtamesQSAR_4417	NN(Cc1ccccc1)Cc1ccccc1	TA102	1	Negative
gmtamesQSAR_4425	O=C1C(Cl)=C(Cl)C(=O)c2ccccc21	TA102	1	Positive
gmtamesQSAR_4431	CCC(CCC(C)=O)COC(=O)c1ccccc1C(=O)O	TA102	1	Negative
gmtamesQSAR_4450	Cc1cc(Cl)ccc1OCC(=O)O	TA102	1	Negative
gmtamesQSAR_4452	CN(C)c1ccc(/N=N/c2ccc(S([O])(=O)=O)cc2)cc1	TA102	1	Positive
gmtamesQSAR_4456	C=C(C)C1CC=C(C=O)CC1	TA102	1	Negative
gmtamesQSAR_4511	NC(=O)c1c(Cl)ccc(O)c1Cl	TA102	1	Negative
gmtamesQSAR_4540	CC(C)(Oc1ccc(C2CC2(Cl)Cl)cc1)C(=O)O	TA102	1	Negative
gmtamesQSAR_4555	Cc1cc2nc3ccc(N(C)C)cc3[s+]c2cc1N	TA102	1	Positive
gmtamesQSAR_4575	Oc1cc(O)c2c(c1)O[C@H](c1ccc(O)c(O)c1)[C@@H](O)C2	TA102	1	Negative
gmtamesQSAR_4593	COP(=O)(OC)O/C(=C/Cl)c1cc(Cl)c(Cl)cc1Cl	TA102	1	Negative
gmtamesQSAR_4598	CC(=O)OC1CCC2(C)C(=CCC3C2CCC2(C)C(C(C)CCCC(C)C)CCC32)C1	TA102	1	Negative
gmtamesQSAR_4624	Oc1c(Cl)cc(Cl)cc1Sc1cc(Cl)cc(Cl)c1O	TA102	1	Negative
gmtamesQSAR_4627	COc1cccc2c(O)c3c(c(O)c12)C(=O)C1=C(C[C@@](O)(C(=O)CO)C[C@@H]1O[C@H]1C[C@H](N)[C@H](O)[C@H](C)O1)C3=O	TA102	1	Positive
gmtamesQSAR_4646	CCC(C(C)O)[N+](=O)[O-]	TA102	1	Negative
gmtamesQSAR_4657	CCCCCCC(=O)OCC	TA102	1	Negative
gmtamesQSAR_4690	ClCc1cccnc1	TA102	1	Negative
gmtamesQSAR_4694	CCC(=O)C(C)=O	TA102	1	Negative
gmtamesQSAR_4759	Clc1cccnc1	TA102	1	Negative
gmtamesQSAR_4767	CCCCOCCO	TA102	1	Negative
gmtamesQSAR_4772	O=c1[nH]cc(O)[nH]1	TA102	1	Negative
gmtamesQSAR_4808	CC(=O)c1ccccc1	TA102	1	Negative
gmtamesQSAR_4821	Cc1cc(C)c(C)cc1C	TA102	1	Negative
gmtamesQSAR_4824	O=C(O)/C=C/c1ccccc1	TA102	1	Negative
gmtamesQSAR_4831	C=CCOC(=O)CCCCC	TA102	1	Negative
gmtamesQSAR_4836	[O]C(=O)C(O)C(O)C(O)C(O)CO	TA102	1	Negative
gmtamesQSAR_4851	O=[N+]([O-])c1ccc(O)c([N+](=O)[O-])c1	TA102	1	Negative
gmtamesQSAR_4858	CN(C)c1ccccc1	TA102	1	Negative
gmtamesQSAR_4874	CC(=O)c1cc2c(cc1C)C(C)(C)C(C)C2C(C)C	TA102	1	Negative
gmtamesQSAR_4879	Cc1cc(C)c(C)c(C)c1	TA102	1	Negative
gmtamesQSAR_4889	CC(C)(O)CC(O)C(=O)NCCC([O])=O	TA102	1	Negative
gmtamesQSAR_4894	COc1cc(C(C)=O)cc(OC)c1O	TA102	1	Negative
gmtamesQSAR_4917	CC(=O)CCC(C)=O	TA102	1	Negative
gmtamesQSAR_4928	ClCC1C(CCl)C2(Cl)C(Cl)=C(Cl)C1(Cl)C2(Cl)Cl	TA102	1	Negative
gmtamesQSAR_4950	O=C(O)c1ccccc1C(=O)O	TA102	1	Negative
gmtamesQSAR_4954	CCCCCCCCCc1ccccc1Oc1ccccc1CCCCCCCCC	TA102	1	Negative
gmtamesQSAR_5004	CCOC(=O)NCCOc1ccc(Oc2ccccc2)cc1	TA102	1	Negative
gmtamesQSAR_5009	Cn1c2ccccc2c2nn[n+]([O-])c(C(=O)OCCCl)c21	TA102	1	Negative
gmtamesQSAR_5055	CCN(N)c1ccccc1	TA102	1	Positive
gmtamesQSAR_5071	CC(C)(C)Nc1nc(=O)nc(N)[nH]1	TA102	1	Negative
gmtamesQSAR_5072	CC(C(O)CC(=O)O)C(O)(Cn1cncn1)c1ccc(Cl)cc1	TA102	1	Negative
gmtamesQSAR_5075	N#CCc1ccc(Cl)cc1	TA102	1	Negative
gmtamesQSAR_5084	COC(=O)c1ccc(C(F)(F)F)nc1S(N)(=O)=O	TA102	1	Negative
gmtamesQSAR_5088	NC(=O)c1c(Cl)cccc1Cl	TA102	1	Negative
gmtamesQSAR_5100	O=C(O)CCCc1ccc(N(CCCl)CCCl)cc1	TA102	1	Positive
gmtamesQSAR_5126	Oc1ccccc1O	TA102	1	Negative
gmtamesQSAR_5128	CCCCC(CC)COC(=O)c1ccccc1C(=O)O	TA102	1	Negative
gmtamesQSAR_5162	COc1ccc(C=O)cc1OC	TA102	1	Negative
gmtamesQSAR_5192	C/C=C/C=C/CCCCCCCOC(C)=O	TA102	1	Negative
gmtamesQSAR_5194	CCOCCOC(C)=O	TA102	1	Negative
gmtamesQSAR_5203	Oc1ccccc1-c1ccccc1O	TA102	1	Negative
gmtamesQSAR_5233	C=CC(=O)OCCO	TA102	1	Negative
gmtamesQSAR_5256	CCc1ccc(C)cc1	TA102	1	Negative
gmtamesQSAR_5285	CC(C)=CCOc1c2occc2cc2ccc(=O)oc12	TA102	1	Negative
gmtamesQSAR_5345	O=C1C=CC(=O)c2c1c(O)c1ccccc1c2O	TA102	1	Positive
gmtamesQSAR_5350	COc1cc(-c2cc(OC)cc(C(C)(C)C)c2O)c(O)c(C(C)(C)C)c1	TA102	1	Negative
gmtamesQSAR_5351	O=C(O)c1cc(O)c(O)c(O)c1	TA102	1	Negative
gmtamesQSAR_5368	C=C(C)C(=O)OCCOCCOCCOC(=O)C(=C)C	TA102	1	Negative
gmtamesQSAR_5385	COc1c(Cl)ccc(Cl)c1C(=O)O	TA102	1	Negative
gmtamesQSAR_5390	CCOC(=O)CBr	TA102	1	Negative
gmtamesQSAR_5403	COC(=O)C(C)N(C(=O)CC(=O)O)c1c(C)cccc1C	TA102	1	Negative
gmtamesQSAR_5406	O=C(O)/C=C\Cl	TA102	1	Positive
gmtamesQSAR_5432	CCCC(Cn1cncn1)c1ccc(Cl)cc1Cl	TA102	1	Negative
gmtamesQSAR_5442	Cc1cccc(C)c1N(C(=O)CC(=O)O)C(C)C(=O)O	TA102	1	Negative
gmtamesQSAR_5448	CNC(=O)Oc1cccc2c1OC(C)(C)C2	TA102	1	Negative
gmtamesQSAR_5453	[O]C(=O)C(O)C(O)C([O])=O	TA102	1	Negative
gmtamesQSAR_5458	Oc1cc(O)c2c(c1)O[C@H](c1ccc(O)c(O)c1)[C@H](O)C2	TA102	1	Negative
gmtamesQSAR_5489	O=C1C(Cl)=C(Cl)C(=O)C(Cl)=C1Cl	TA102	1	Negative
gmtamesQSAR_5522	CN(C)c1ccc([C+](c2ccccc2)c2ccc(N(C)C)cc2)cc1	TA102	1	Negative
gmtamesQSAR_5543	COC(=O)c1csc(C)c1S(=O)(=O)NC(=O)n1[nH]c(OC)nc1=O	TA102	1	Negative
gmtamesQSAR_5547	CC(C)(C)NCC(O)COc1ccccc1C1CCCC1	TA102	1	Negative
gmtamesQSAR_5549	Cc1cccc(C)c1N(Cn1cccn1)C(=O)C[S+]([O-])CC(=O)O	TA102	1	Negative
gmtamesQSAR_5562	CC(=O)CC(O)(CC(=O)O)C(=O)O	TA102	1	Negative
gmtamesQSAR_5565	CC(/C=C\C=C(C)/C=C/C(=O)O)=C/C=C\C=C(C)/C=C/C=C(C)/C=C/C(=O)O	TA102	1	Negative
gmtamesQSAR_5571	COCCOc1cccc2c1c(=O)c(C(=O)O)nn2-c1ccc(Cl)cc1	TA102	1	Negative
gmtamesQSAR_5580	CC/C=C\C=C/CCCCCCOC(C)=O	TA102	1	Negative
gmtamesQSAR_5585	CC(C)(c1ccc(O)cc1)c1ccc(O)cc1	TA102	1	Negative
gmtamesQSAR_5595	Cc1ccccc1Br	TA102	1	Negative
gmtamesQSAR_5602	O=Cc1ccc(Cl)cc1	TA102	1	Negative
gmtamesQSAR_5613	O=C1C=CC(=O)C(Cl)=C1	TA102	1	Negative
gmtamesQSAR_5667	CC(C)(CO)CO	TA102	1	Negative
gmtamesQSAR_5685	COc1cc(O)c2c(=O)oc3cc(O)cc(C)c3c2c1	TA102	1	Negative
gmtamesQSAR_5695	Nc1cccc([N+](=O)[O-])c1	TA102	1	Negative
gmtamesQSAR_5696	O=C(O)/C=C/C=C/C(=O)O	TA102	1	Negative
gmtamesQSAR_5716	COP(=S)(OC)Oc1ccc(Sc2ccc(OP(=S)(OC)OC)cc2)cc1	TA102	1	Negative
gmtamesQSAR_5737	Clc1ccc2c(c1)C(c1ccccc1)=NCc1nncn1-2	TA102	1	Negative
gmtamesQSAR_5745	Cc1ccc(C(C)N)cc1	TA102	1	Negative
gmtamesQSAR_5753	CCOC(=O)c1c2c(nn[n+]1[O-])c1ccccc1n2C	TA102	1	Negative
gmtamesQSAR_5760	CCNc1nc(=O)nc(NC(C)(C)C)[nH]1	TA102	1	Negative
gmtamesQSAR_5768	CN(C)C(=O)c1ccccc1NS(=O)(=O)O	TA102	1	Negative
gmtamesQSAR_5788	CCCCCC(=O)O	TA102	1	Negative
gmtamesQSAR_5805	COC1=CC(=O)C=CC1=O	TA102	1	Negative
gmtamesQSAR_5822	Clc1cccnc1Cl	TA102	1	Negative
gmtamesQSAR_5824	O=Cc1ccccc1	TA102	1	Negative
gmtamesQSAR_5836	CC(C)(C)CC(C)(C)c1ccc(O)cc1	TA102	1	Negative
gmtamesQSAR_5839	CN(C)c1ccc(C(c2ccccc2)c2ccc(N(C)C)cc2)cc1	TA102	1	Negative
gmtamesQSAR_5854	CCCCCCCCO	TA102	1	Negative
gmtamesQSAR_5858	CCCCc1c(O)n(-c2ccc(O)cc2)n(-c2ccccc2)c1=O	TA102	1	Negative
gmtamesQSAR_5873	ClCc1ccccn1	TA102	1	Negative
gmtamesQSAR_5875	COc1cc(=O)[nH]c(NC(N)=O)n1	TA102	1	Negative
gmtamesQSAR_5908	CC(=O)O[C@H]1CC[C@]2(C)[C@H]3CC[C@]4(C)[C@@H](C(C)CCCC(C)C)CC[C@H]4[C@@H]3C[C@@H]3N(N4C(=O)c5ccccc5C4=O)[C@@]32C1	TA102	1	Positive
gmtamesQSAR_5912	CCOCc1c(O)cc2c(c1O)C(=O)c1ccccc1C2=O	TA102	1	Positive
gmtamesQSAR_5915	COC1=CC(=O)c2c(nc(C)c3c2[nH]c2ccccc23)C1=O	TA102	1	Negative
gmtamesQSAR_5921	CCOc1cc(Oc2ccc(C(F)(F)F)cc2Cl)ccc1[N+](=O)[O-]	TA102	1	Negative
gmtamesQSAR_5926	CCOC(=O)CC(C)C	TA102	1	Negative
gmtamesQSAR_5934	CCCCCCC(O)CCCCCCCCCCC([O])=O	TA102	1	Negative
gmtamesQSAR_5944	O=C1CN=C(c2ccccc2)c2cc([N+](=O)[O-])ccc2N1	TA102	1	Negative
gmtamesQSAR_5947	O=C(O)c1cccc(C(F)(F)F)c1	TA102	1	Negative
gmtamesQSAR_5960	COc1ccc(/C=N/n2nnc3c([nH]c4ccccc43)c2=O)cc1	TA102	1	Negative
gmtamesQSAR_5987	CNCCN(Cc1ccc(OC)cc1)c1ccccn1	TA102	1	Negative
gmtamesQSAR_5995	CCCCCCCCCCO	TA102	1	Negative
gmtamesQSAR_6024	Cc1cc(C2CC2)nc(Nc2cccc(O)c2)n1	TA102	1	Negative
gmtamesQSAR_6093	CNC(=O)c1cccc2c(Nc3ccc(NS(C)(=O)=O)cc3OC)c3cccc(C)c3nc12	TA102	1	Positive
gmtamesQSAR_6114	O=C(O)CC(Cl)C(=O)O	TA102	1	Negative
gmtamesQSAR_6145	CC=Cc1ccc(O)c(OC)c1	TA102	1	Negative
gmtamesQSAR_6157	CC(C)(C)c1ccc(O)c(O)c1	TA102	1	Negative
gmtamesQSAR_6179	OCCOCCO	TA102	1	Negative
gmtamesQSAR_6197	Cc1nc2c(c3[nH]c4ccccc4c13)C(=O)C=CC2=O	TA102	1	Negative
gmtamesQSAR_6203	COc1ccc(N)cc1	TA102	1	Negative
gmtamesQSAR_6207	C=C(CN(C)C)C(=O)c1ccccc1	TA102	1	Negative
gmtamesQSAR_6210	COP(=S)(OC)Oc1ccc([N+](=O)[O-])c(C)c1	TA102	1	Negative
gmtamesQSAR_6219	O=c1cc(-c2ccc(O)cc2)oc2cc(O)cc(O)c12	TA102	1	Negative
gmtamesQSAR_6232	CC(OC(=O)Nc1ccccc1)C(=O)NC(=O)O	TA102	1	Negative
gmtamesQSAR_6247	O=C(O)C(O)c1cccc(Oc2ccccc2)c1	TA102	1	Negative
gmtamesQSAR_6253	COc1ccc(CN(CCN(C)C)c2ccccn2)cc1	TA102	1	Negative
gmtamesQSAR_6274	CCCCCCCCCCCC(=O)OCC(C)OC(=O)CCCCC(=O)O	TA102	1	Negative
gmtamesQSAR_6305	O=C(O)COc1ccccc1	TA102	1	Negative
gmtamesQSAR_6331	O=C=NCCCCCCN=C=O	TA102	1	Negative
gmtamesQSAR_6345	O=C(O)C(Cl)Cl	TA102	1	Negative
gmtamesQSAR_6351	CCCCC(CC)COC(=O)c1ccccc1C(=O)OCC(CC)CCCC	TA102	1	Negative
gmtamesQSAR_6355	CCOCC(=O)O	TA102	1	Negative
gmtamesQSAR_6356	CCCCCCCCCCCCCCCCCC([O])=O	TA102	1	Negative
gmtamesQSAR_6360	Cc1ccc(Cl)cc1	TA102	1	Negative
gmtamesQSAR_6362	CCCCCCC(C/C=C\CCCCCCCC(=O)OC)OC(C)=O	TA102	1	Negative
gmtamesQSAR_6363	COC(=O)c1ccc(C(=O)OC)cc1	TA102	1	Negative
gmtamesQSAR_6380	Oc1ccc(O)c(O)c1	TA102	1	Negative
gmtamesQSAR_6402	CN(N=O)C(N)=O	TA102	1	Positive
gmtamesQSAR_6429	COP(=S)(OC)SC(CC(=O)O)C(=O)O	TA102	1	Negative
gmtamesQSAR_6520	CCCC(=O)OCC	TA102	1	Negative
gmtamesQSAR_6522	COc1cc(-c2oc3cc(O)cc(O)c3c(=O)c2O)ccc1O	TA102	1	Negative
gmtamesQSAR_6542	Clc1ccncc1	TA102	1	Negative
gmtamesQSAR_6550	CCCCc1c(C)nc(NCC)nc1OS(=O)(=O)N(C)C	TA102	1	Negative
gmtamesQSAR_6554	Nc1nc(=O)n([C@H]2C[C@H](O)[C@@H](CO)O2)cc1CCCl	TA102	1	Negative
gmtamesQSAR_6579	Nc1c([N+](=O)[O-])ccc(Oc2ccccc2)c1Cl	TA102	1	Negative
gmtamesQSAR_6601	COc1cccc(N)c1	TA102	1	Negative
gmtamesQSAR_6618	NC(CSC(F)(F)C(F)Cl)C(=O)O	TA102	1	Negative
gmtamesQSAR_6640	Cc1ccccc1[N+](=O)[O-]	TA102	1	Negative
gmtamesQSAR_6665	CS(=O)(=O)c1cc(C(F)(F)F)c[nH]c1=O	TA102	1	Negative
gmtamesQSAR_6677	[O]C(=O)CN(CCN(CC([O])=O)CC([O])=O)CC([O])=O	TA102	1	Negative
gmtamesQSAR_6684	CCOC(=O)CC(SP(O)(=S)OC)C(=O)OCC	TA102	1	Negative
gmtamesQSAR_6722	COC(=O)COc1ccc(Cl)cc1Cl	TA102	1	Negative
gmtamesQSAR_6733	COc1ccccc1O	TA102	1	Negative
gmtamesQSAR_6736	NC(Cc1nc[nH]n1)C(=O)O	TA102	1	Negative
gmtamesQSAR_6774	CC1(C)C(C=C(Cl)Cl)C1C(=O)OC(C#N)c1cccc(Oc2ccccc2)c1	TA102	1	Negative
gmtamesQSAR_6778	CC(=O)NCC(O)COc1cccc2ccccc12	TA102	1	Negative
gmtamesQSAR_6788	O=c1c(O)c(-c2ccc(O)cc2)oc2cc(O)cc(O)c12	TA102	1	Positive
gmtamesQSAR_6794	Nc1ccc(NC(=O)c2ccc(C(=O)O)cc2)cc1	TA102	1	Negative
gmtamesQSAR_6837	Cc1cc(-c2cc(C)c(N)c(C)c2)cc(C)c1N	TA102	1	Negative
gmtamesQSAR_6863	CNC1Cc2cccc3cccc(c23)C1	TA102	1	Negative
gmtamesQSAR_6873	COc1cc(O)c2c(=O)c(O)c(-c3ccc(O)c(O)c3)oc2c1	TA102	1	Negative
gmtamesQSAR_6875	CSCNc1ccccc1C(C)=O	TA102	1	Negative
gmtamesQSAR_6880	N#Cc1c(Cl)cccc1Cl	TA102	1	Negative
gmtamesQSAR_6881	CCCCC/C(C=O)=C/c1ccccc1	TA102	1	Negative
gmtamesQSAR_6917	Cc1ccc(Cl)c(NS(=O)(=O)c2nc3[nH]c(=O)cc(O)n3n2)c1Cl	TA102	1	Negative
gmtamesQSAR_6941	C=c1cc(O)c(=C)cc1O	TA102	1	Negative
gmtamesQSAR_6972	CC1(C)C(C(=O)O)[C@@H]1/C=C(\Cl)C(F)(F)F	TA102	1	Negative
gmtamesQSAR_6977	O=C1C=CC(=O)C=C1	TA102	1	Negative
gmtamesQSAR_6981	Cc1cc(C2CC2)[nH]c(=O)n1	TA102	1	Negative
gmtamesQSAR_7007	Cc1cc(Cl)ccc1OC(C)C(=O)O	TA102	1	Negative
gmtamesQSAR_7029	O=C(O)c1ccc(C(=O)O)cc1	TA102	1	Negative
gmtamesQSAR_7034	CON(C)C(=O)Nc1ccc(Br)cc1	TA102	1	Negative
gmtamesQSAR_7049	O=C(C(O)CO)C(O)C(O)CO	TA102	1	Negative
gmtamesQSAR_7054	CCC(C)(OO)OOC(C)(CC)OO	TA102	1	Negative
gmtamesQSAR_7069	NN1C(=O)c2ccccc2C1=O	TA102	1	Negative
gmtamesQSAR_7070	CCCCCCCC/C=C\CCCCCCCCCCCC(=O)NCCCCCCCCCCCCCCCCCC	TA102	1	Negative
gmtamesQSAR_7071	CC(C)=CCCC(C)CC=O	TA102	1	Negative
gmtamesQSAR_7072	O=C(O)c1ccc(/C=N/n2nnc3c([nH]c4ccccc43)c2=O)cc1	TA102	1	Positive
gmtamesQSAR_7091	C[S+]([O-])c1cc(C(F)(F)F)cnc1C(=O)O	TA102	1	Negative
gmtamesQSAR_7106	CC(C)OC(=O)NC(C(=O)NC(CC(=O)O)c1ccc(Cl)cc1)C(C)C	TA102	1	Negative
gmtamesQSAR_7115	Nc1nc(CO)cc(C2CC2)n1	TA102	1	Negative
gmtamesQSAR_7116	CC(C)COC(=O)CCCCC(=O)OCC(C)C	TA102	1	Negative
gmtamesQSAR_7122	Oc1cccc2cccnc12	TA102	1	Negative
gmtamesQSAR_7126	CCOC(=O)C(C)(C)Oc1ccc(Cl)cc1	TA102	1	Negative
gmtamesQSAR_7140	CCC(CCC(C)=O)COC(=O)CCCCC(=O)O	TA102	1	Negative
gmtamesQSAR_7143	O=C(O)c1cccnc1	TA102	1	Negative
gmtamesQSAR_7159	Cc1cc([N+](=O)[O-])cc([N+](=O)[O-])c1O	TA102	1	Negative
gmtamesQSAR_7161	COc1ccccc1/C=C/C=O	TA102	1	Negative
gmtamesQSAR_7176	CCCNNCCC	TA102	1	Positive
gmtamesQSAR_7228	[O]C(=O)CCC(=O)O	TA102	1	Negative
gmtamesQSAR_7233	CC(C)Cc1ccc(C(C)C(=O)O)cc1	TA102	1	Negative
gmtamesQSAR_7252	N#CC(O)c1cccc(Oc2ccccc2)c1	TA102	1	Negative
gmtamesQSAR_7253	CC(=O)N1CCCC1C(=O)N(CC(=O)O)N=O	TA102	1	Positive
gmtamesQSAR_7291	Nc1nc(=O)n([C@H]2C[C@H](O)[C@@H](CO)O2)cc1I	TA102	1	Negative
gmtamesQSAR_7307	CC1(C)C(/C=C(\Cl)C(F)(F)F)C1C(=O)OC(C(N)=O)c1cccc(Oc2ccccc2)c1	TA102	1	Negative
gmtamesQSAR_7312	COC1=CC(=O)c2nc(C)c3c([nH]c4ccccc43)c2C1=O	TA102	1	Negative
gmtamesQSAR_7433	CCCN(N)CCC	TA102	1	Negative
gmtamesQSAR_7439	CS(=O)(=O)c1ccc(C(=O)O)c(Cl)c1CO	TA102	1	Negative
gmtamesQSAR_7445	Cc1ccc2[nH]nnc2c1	TA102	1	Negative
gmtamesQSAR_7447	O=C(O)c1ccccc1	TA102	1	Negative
gmtamesQSAR_7456	O=S(=O)(c1ccc(Cl)cc1)c1cc(Cl)c(Cl)cc1Cl	TA102	1	Negative
gmtamesQSAR_7459	Cc1c2c3ccccc3nc-2n(C)c2ccccc12	TA102	1	Positive
gmtamesQSAR_7479	C=CC(=O)OCCCO	TA102	1	Negative
gmtamesQSAR_7500	Oc1[nH]c(O)c2c1CC=CC2	TA102	1	Negative
gmtamesQSAR_7532	Oc1cc(Cl)c(O)cc1Cl	TA102	1	Negative
gmtamesQSAR_7541	SCc1ccccc1	TA102	1	Negative
gmtamesQSAR_7544	O=C(O)CC(CC(=O)O)C(=O)O	TA102	1	Negative
gmtamesQSAR_7564	O=C(S)c1ccccc1	TA102	1	Negative
gmtamesQSAR_7570	CCOP(=S)(OCC)Oc1nc(Cl)c(Cl)cc1Cl	TA102	1	Negative
gmtamesQSAR_7598	[O-][S+]1OC[C@@H]2[C@H](CO1)C1(Cl)C(Cl)=C(Cl)[C@@]2(Cl)C1(Cl)Cl	TA102	1	Negative
gmtamesQSAR_7635	O=P(O)(O)CCO	TA102	1	Negative
gmtamesQSAR_7685	CNc1ncn(C)c1C(=O)N(C)N=O	TA102	1	Positive
gmtamesQSAR_7686	C[C@@H]1Cc2ccc(C(=O)NC(Cc3ccccc3)C(=O)O)c(O)c2C(=O)O1	TA102	1	Negative
gmtamesQSAR_7696	Cc1ccc(C)c(C)c1	TA102	1	Negative
gmtamesQSAR_7702	CCc1cnccn1	TA102	1	Negative
gmtamesQSAR_7715	O=C(O)CC(CC(=O)CC(=O)C1CC1)C(=O)O	TA102	1	Negative
gmtamesQSAR_7732	CCCCC(C)C(OC(=O)CC(CC(=O)O)C(=O)O)C(CC(C)CCCCCCC(O)CC(O)C(C)N)OC(=O)CC(CC(=O)O)C(=O)O	TA102	1	Negative
gmtamesQSAR_7781	[O]P([O])(=O)OC(CO)CO	TA102	1	Negative
gmtamesQSAR_7806	CC(C)=NOCCOC(=O)C(C)Oc1ccc(Oc2cnc3cc(Cl)ccc3n2)cc1	TA102	1	Negative
gmtamesQSAR_7809	CCCCCCC[C@H]1CCC(=O)O1	TA102	1	Negative
gmtamesQSAR_7810	CC(/C=C/C(=O)O)C(O)(Cn1cncn1)c1ccc(Cl)cc1	TA102	1	Negative
gmtamesQSAR_7823	C=c1[nH]c2c(O)c(OC)cc(=O)c2c2nc3ccncc3c12	TA102	1	Positive
gmtamesQSAR_7827	Cc1cc(C)cc(C)c1	TA102	1	Negative
gmtamesQSAR_7831	O=C(Nc1cc(Cl)c(NC(=O)c2cc3ccccc3c(N=Nc3cc(C(F)(F)F)ccc3Cl)c2O)cc1Cl)c1cc2ccccc2c(N=Nc2cc(C(F)(F)F)ccc2Cl)c1O	TA102	1	Negative
gmtamesQSAR_7844	COc1nn(C(=O)NS(=O)(=O)c2c(C(=O)O)csc2C)c(=O)n1C	TA102	1	Negative
gmtamesQSAR_7851	CC(C)CN(N)CC(C)C	TA102	1	Negative
gmtamesQSAR_7855	Cc1ccc(N)cc1O	TA102	1	Negative
gmtamesQSAR_7858	C=C(Cl)CCl	TA102	1	Negative
gmtamesQSAR_7879	C=CC(=O)OCC(C)O	TA102	1	Negative
gmtamesQSAR_7882	Nc1cc([N+](=O)[O-])ccc1-c1ccc([N+](=O)[O-])cc1	TA102	1	Negative
gmtamesQSAR_7885	Nc1ncnc2c1ncn2C1CCC(CO)O1	TA102	1	Negative
gmtamesQSAR_7892	C=C(C)c1cc(O)c(C)cc1O	TA102	1	Negative
gmtamesQSAR_7900	CCCCCC/C=C\CCCCCCOC(C)=O	TA102	1	Negative
gmtamesQSAR_7921	C/C(C=O)=C/c1ccccc1	TA102	1	Negative
gmtamesQSAR_7928	COC(=O)c1csc(C)c1S(N)(=O)=O	TA102	1	Negative
gmtamesQSAR_7968	O=C(Cl)c1ccc(Cl)cc1	TA102	1	Negative
gmtamesQSAR_7976	Cc1ncc([N+](=O)[O-])n1CCO	TA102	1	Positive
gmtamesQSAR_7995	COC1=C(OC)C(=O)C(C)=CC1=O	TA102	1	Negative
gmtamesQSAR_8003	CCN(CC)C(=O)Cc1ccccc1	TA102	1	Negative
gmtamesQSAR_8012	O=C1CC(=O)c2ccccc2C1=O	TA102	1	Negative
gmtamesQSAR_8033	CNc1ccccc1C(=O)OC	TA102	1	Negative
gmtamesQSAR_8043	[O]C(=O)CC(O)(CC([O])=O)C([O])=O	TA102	1	Negative
gmtamesQSAR_8045	COC1=CC(=O)c2c(ncc3c2[nH]c2ccccc23)C1=O	TA102	1	Positive
gmtamesQSAR_8056	O=C1N=C(c2ccccc2)c2cc(Cl)ccc2NC1O	TA102	1	Negative
gmtamesQSAR_8060	c1ccc2c(c1)-c1cccc3cccc-2c13	TA102	1	Negative
gmtamesQSAR_8066	Clc1cccc(Cl)n1	TA102	1	Negative
gmtamesQSAR_8070	CCOP(=S)(Cl)OCC	TA102	1	Negative
gmtamesQSAR_8073	CONC(=O)Nc1ccc(Br)cc1	TA102	1	Negative
gmtamesQSAR_8085	C=C(C)CC(C)(C)C	TA102	1	Negative
gmtamesQSAR_8103	NC(CSCc1ccccc1)C(=O)O	TA102	1	Negative
gmtamesQSAR_8123	CC(=O)CCOOCCC(C)=O	TA102	1	Negative
gmtamesQSAR_8149	O=C(O)C(F)(F)F	TA102	1	Negative
gmtamesQSAR_8179	Cc1ccc(C(=O)c2cc(O)c(O)c([N+](=O)[O-])c2)cc1	TA102	1	Negative
gmtamesQSAR_8209	CC(C)CCOC(=O)CC(C)C	TA102	1	Negative
gmtamesQSAR_8212	Cc1ccccc1Cl	TA102	1	Negative
gmtamesQSAR_8225	COC1=CC(=O)c2c(ncc3c2[nH]c2ccncc23)C1=O	TA102	1	Positive
gmtamesQSAR_8227	COc1ccc2cc(C(C)C(=O)O)ccc2c1	TA102	1	Negative
gmtamesQSAR_8237	CCOC(=O)c1[nH]c2ccccc2c1N=Cc1ccc(NC(C)=O)cc1	TA102	1	Negative
gmtamesQSAR_8242	CC=C(c1ccc(O)cc1)C(CC)c1ccc(O)cc1	TA102	1	Negative
gmtamesQSAR_8248	Cc1cc(C(C)(C)C)c(O)c(C(C)(C)C)c1	TA102	1	Negative
gmtamesQSAR_8255	O=C(O)CN(CCN(CC(=O)O)CC(=O)O)CC(=O)O	TA102	1	Negative
gmtamesQSAR_8262	C=CC(C)(O)CCC=C(C)C	TA102	1	Negative
gmtamesQSAR_0056	O=C(O)c1cn(-c2ccc(F)cc2)c2cc(N3CCNCC3)c(F)cc2c1=O	TA102	1	Negative
gmtamesQSAR_0079	Nc1cc(-c2ccncc2)c[nH]c1=O	TA102	1	Negative
gmtamesQSAR_0095	CCC1C(C)=NN=C(c2ccc(OC)c(OC)c2)c2cc(OC)c(OC)cc21	TA102	1	Negative
gmtamesQSAR_0105	CC1(C)O[C@H]1COc1c2occc2cc2ccc(=O)oc12	TA102	1	Negative
gmtamesQSAR_0177	O=C1C[C@H](O)C2c3c(ccc(O)c31)-c1ccc(O)c3c1[C@@]2(O)CCC3=O	TA102	1	Positive
gmtamesQSAR_0182	CC(=O)OC(C)(C)C	TA102	1	Negative
gmtamesQSAR_0208	CCCCCCCCCC[N+](C)(C)CCCCCCCCCC	TA102	1	Negative
gmtamesQSAR_0256	Nc1ccc2ccccc2c1N=Nc1ccccc1	TA102	1	Negative
gmtamesQSAR_0274	C[C@@H]1Cc2c(Cl)cc(C(=O)NC(Cc3ccccc3)C(=O)O)c(O)c2C(=O)O1	TA102	1	Negative
gmtamesQSAR_0329	OCC1CCCO1	TA102	1	Negative
gmtamesQSAR_0423	CCC(C)(C)c1cc(-n2nc3ccccc3n2)c(O)c(C(C)(C)CC)c1	TA102	1	Negative
gmtamesQSAR_0436	O=C1CN(CCN2CC(=O)N(CN3CCOCC3)C(=O)C2)CC(=O)N1CN1CCOCC1	TA102	1	Negative
gmtamesQSAR_0456	Clc1ccccn1	TA102	1	Positive
gmtamesQSAR_0466	Cn1c([N+](=O)[O-])cnc1C1NC(CO)(CO)CO1	TA102	1	Positive
gmtamesQSAR_0530	Cc1cccc(Nc2cc(Cl)nc(SCC(=O)NCCO)n2)c1C	TA102	1	Negative
gmtamesQSAR_0576	COc1cc(C2c3cc4c(cc3C(O)C3COC(=O)C23)OCO4)cc(OC)c1OC	TA102	1	Negative
gmtamesQSAR_0646	O=C1CCCCCN1	TA102	1	Negative
gmtamesQSAR_0684	C/C(=C(\CCOC(=O)c1ccccc1)SC(=O)c1ccccc1)N(C=O)Cc1cnc(C)nc1N	TA102	1	Negative
gmtamesQSAR_0773	Nc1c([S+]([O-])C(F)(F)F)c(C(=O)O)nn1-c1c(Cl)cc(C(F)(F)F)cc1Cl	TA102	1	Negative
gmtamesQSAR_0814	O=C(O)c1cccc2nnsc12	TA102	1	Negative
gmtamesQSAR_0899	COC(=O)c1csc(C)c1S(=O)(=O)NC(=O)n1nc(OC)n(C)c1=O	TA102	1	Negative
gmtamesQSAR_0919	CC1=NNC(=O)N(N)C1	TA102	1	Negative
gmtamesQSAR_1091	Cn1c(=O)c2[nH]cnc2n(C)c1=O	TA102	1	Negative
gmtamesQSAR_1096	COc1c(Cl)cc2c(c1OC)N(C)[C@@H]1N3C(=O)[C@@]4(C)SS[C@@]3(C(=O)N4C)[C@H](O)[C@]21O	TA102	1	Negative
gmtamesQSAR_1203	CC(=O)OC1=C2C(C)[C@@H](OC(=O)C(O)C(NC(=O)c3ccccc3)c3ccccc3)C[C@@](O)([C@@H](OC(=O)c3ccccc3)C3[C@](C)(C1=O)[C@@H](O)C[C@H]1OC[C@@]31OC(C)=O)C2(C)C	TA102	1	Negative
gmtamesQSAR_1248	c1ccc2[nH]ccc2c1	TA102	1	Negative
gmtamesQSAR_1303	NC(=O)Nc1ccc(Br)cc1	TA102	1	Negative
gmtamesQSAR_1393	COc1cc(OC)n2nc(S(=O)(=O)Nc3c(Cl)ccc(C)c3Cl)nc2n1	TA102	1	Negative
gmtamesQSAR_1396	COc1cc(=O)[nH]c(NC(=O)NO[S+]([O-])Nc2ccccc2C(=O)N(C)C)n1	TA102	1	Negative
gmtamesQSAR_1442	CC(Cc1ccc(C(C)(C)C)cc1)C[N+]1([O-])CCCCC1	TA102	1	Negative
gmtamesQSAR_1465	CC(C)(CO)C(O)C(=O)NCCC([O])=O	TA102	1	Negative
gmtamesQSAR_1497	C[C@@]1(CO)[C@H](O)CC[C@@]2(C)[C@H]1CC[C@H]1C[C@@H]3C[C@@]12CC[C@]3(O)CO	TA102	1	Negative
gmtamesQSAR_1509	CC(=O)n1ccnc1	TA102	1	Negative
gmtamesQSAR_1516	[O-][S+]1OC[C@@H]2[C@H](CO1)[C@]1(Cl)C(Cl)=C(Cl)C2(Cl)C1(Cl)Cl	TA102	1	Negative
gmtamesQSAR_1577	CC=C(C=C(C)/C=C(C)/C=C\C=C(/C)C(=O)[C@]12O[C@H]1[C@@](O)(CCO)NC2=O)C(=O)OC	TA102	1	Negative
gmtamesQSAR_1606	OCC(O)C(O)C(O)C(O)CO	TA102	1	Negative
gmtamesQSAR_1661	CCN(CC)Cc1cc(Nc2ccnc3cc(Cl)ccc23)ccc1O	TA102	1	Negative
gmtamesQSAR_1676	Cc1ncc(CO)c(CO)c1O	TA102	1	Negative
gmtamesQSAR_1708	C=CC1=C(C)C(=O)N=C1Cc1[nH]c(C=c2[nH]c(=Cc3[nH]c(O)c(C=C)c3C)c(C)c2CCC(=O)O)c(C=CC(=O)O)c1C	TA102	1	Negative
gmtamesQSAR_1792	CC(C)CCC[C@@H](C)[C@H]1CC[C@H]2[C@@H]3CC4([C@H]5C[C@@H](Br)CC[C@]5(C)[C@H]3CC[C@]12C)S(=O)(=O)CCS4(=O)=O	TA102	1	Positive
gmtamesQSAR_1825	Nc1ccc2c(c1)CN1C(=O)c3ccccc3C1=N2	TA102	1	Positive
gmtamesQSAR_1841	CS(=O)(=O)OCCCNCCCOS(C)(=O)=O	TA102	1	Negative
gmtamesQSAR_1842	CO/N=C(/C1=NOCCO1)c1ccccc1Oc1ncnc(Oc2ccccc2Cl)c1F	TA102	1	Negative
gmtamesQSAR_1873	O=C1OCC(C(Cl)Cl)=C1Cl	TA102	1	Negative
gmtamesQSAR_1933	CC1C(=O)C[C@]2(C(C)C)C[C@H]12	TA102	1	Negative
gmtamesQSAR_1969	CCN(CC)CCCC(C)Nc1cc(OC)cc2cccnc12	TA102	1	Negative
gmtamesQSAR_1989	CC([O])C(C)[N+](=O)[O-]	TA102	1	Negative
gmtamesQSAR_1992	CC(C)C(Nc1ccc(C(F)(F)F)cc1Cl)C(C#N)c1cccc(Oc2ccccc2)c1	TA102	1	Negative
gmtamesQSAR_2024	C[N+]1(C)CCOCC1	TA102	1	Negative
gmtamesQSAR_2056	CCOC(=O)C1=C(C)N=C(C)C(C(=O)OCC2COC3(CCCC3)O2)C1c1cccc(Cl)c1	TA102	1	Negative
gmtamesQSAR_2091	Nc1ccc(N)cc1	TA102	1	Negative
gmtamesQSAR_2146	Oc1c2c(c(O)n1SC(Cl)(Cl)Cl)CC=CC2	TA102	1	Negative
gmtamesQSAR_2153	Oc1cc(O)c2c(c1)O[C@H](c1cc(O)c(O)c(O)c1)[C@H](O)C2	TA102	1	Negative
gmtamesQSAR_2154	CC(C)CCCC(C)C1CCC2C3CC=C4CCCCC4(C)C3CCC12C	TA102	1	Negative
gmtamesQSAR_2161	CN(C)C(=S)SSC(=S)N(C)C	TA102	1	Negative
gmtamesQSAR_2194	CC1(C)CC[C@]2(C(=O)O)CC[C@]3(C)C(=CC[C@@H]4[C@@]5(C)C[C@H](O)[C@H](O)[C@@](C)(C(=O)O)[C@@H]5CC[C@]43C)[C@@H]2C1	TA102	1	Negative
gmtamesQSAR_2202	NCCCN1CCN(CCCN)CC1	TA102	1	Negative
gmtamesQSAR_2227	CC12CCC(C(=O)C1=O)C2(C)C	TA102	1	Negative
gmtamesQSAR_2280	N#CC(C#N)=Cc1ccccc1Cl	TA102	1	Negative
gmtamesQSAR_2300	CCNc1nc(Cl)nc(NC(C)(C)C)n1	TA102	1	Negative
gmtamesQSAR_2430	Nc1nc(=O)c2nc(CNc3ccc(C(=O)NC(CCC(=O)O)C(=O)O)cc3)cnc2[nH]1	TA102	1	Negative
gmtamesQSAR_2538	CC(=O)OC/C=C(C)/C=C\C=C(C)/C=C/C1=C(C)CCCC1(C)C	TA102	1	Negative
gmtamesQSAR_2552	COc1cc(OC)c(Cl)c(-n2c(-c3ccccc3)cc(=O)c(C)c2-c2ccc(F)cc2)c1	TA102	1	Negative
gmtamesQSAR_2577	CCOCCOCCO	TA102	1	Negative
gmtamesQSAR_2734	O=NN1CCCC1	TA102	1	Positive
gmtamesQSAR_2841	Cn1cc(C(=O)Nc2ccc(F)cc2-c2ccc(Cl)c(Cl)c2)c(C(F)F)n1	TA102	1	Negative
gmtamesQSAR_2873	CC(C)[C@@H]1CC[C@@H](C)C[C@H]1O	TA102	1	Negative
gmtamesQSAR_2878	Cc1ccc(/N=C/N(C)/C=N/c2ccc(C)cc2C)c(C)c1	TA102	1	Negative
gmtamesQSAR_2931	[O]C(=O)/C=C/C([O])=O	TA102	1	Negative
gmtamesQSAR_2991	C[C@]12C=CC3=C(CC=C4CC(=O)CCC43)[C@@H]1CC[C@@H]2O	TA102	1	Negative
gmtamesQSAR_3007	CC(C)(C)c1n[nH]c(=O)[nH]c1=O	TA102	1	Negative
gmtamesQSAR_3038	OCc1cc(C2CC2)nc(Nc2ccccc2)n1	TA102	1	Negative
gmtamesQSAR_3075	ClC=C(Cl)Cl	TA102	1	Negative
gmtamesQSAR_3109	Cc1ccc(C(C)NC(=O)C(NC(=O)OC(C)C)C(C)C)cc1	TA102	1	Negative
gmtamesQSAR_3167	CC1COCc2cc3c(cc21)C(C)(C)C(C)C3(C)C	TA102	1	Negative
gmtamesQSAR_3219	COc1cc(=O)c2c([nH]cc3c4c(nc32)CCCC=4)c1O	TA102	1	Negative
gmtamesQSAR_3235	CN1CCCN(C)C1=O	TA102	1	Negative
gmtamesQSAR_3247	CC(C)(Oc1ccc(C2CCCc3ccccc32)cc1)C(=O)O	TA102	1	Negative
gmtamesQSAR_3249	O=[N+]([O-])[C-]1CCCC1	TA102	1	Positive
gmtamesQSAR_3258	CN[C@@H]1[C@H](O[C@H]2[C@H](O[C@H]3[C@H](O)[C@@H](O)[C@H](N=C(N)N)[C@@H](O)[C@@H]3N=C(N)N)O[C@@H](C)[C@]2(O)C=O)O[C@@H](CO)[C@H](O)[C@H]1O	TA102	1	Positive
gmtamesQSAR_3277	CN(C)S(=O)(=O)N(SC(F)(Cl)Cl)c1ccccc1	TA102	1	Negative
gmtamesQSAR_3355	CC(C)NCC(O)COc1cccc2c1C=CC2	TA102	1	Negative
gmtamesQSAR_3395	C=C(C)[C@H]1CC=C(C)CC1	TA102	1	Negative
gmtamesQSAR_3399	O=C(Br)CBr	TA102	1	Negative
gmtamesQSAR_3430	CCOC1Oc2ccc(OS(C)(=O)=O)cc2C1(C)C	TA102	1	Negative
gmtamesQSAR_3454	NC(CS/C(Cl)=C/Cl)C(=O)O	TA102	1	Positive
gmtamesQSAR_3459	O=C/C=C/C=C/C=O	TA102	1	Negative
gmtamesQSAR_3466	CN1CSC(=S)N(C)C1	TA102	1	Negative
gmtamesQSAR_3474	CCn1cc(C(=O)O)c(=O)c2cc(F)c(N3CCNCC3)cc21	TA102	1	Positive
gmtamesQSAR_3475	CC(C)N(N)C(C)C	TA102	1	Negative
gmtamesQSAR_3540	O=C1C=C2C(=CCOC2O)O1	TA102	1	Negative
gmtamesQSAR_3541	COP(=S)(Cl)OC	TA102	1	Negative
gmtamesQSAR_3567	CCCCC(C)C(OC(=O)CC(CC(=O)O)C(=O)O)[C@@H](CC(C)CC(O)CCCCC(O)CC(O)C(C)N)OC(=O)CC(CC(=O)O)C(=O)O	TA102	1	Negative
gmtamesQSAR_3635	O=[N+]([O-])OCCN(CCO[N+](=O)[O-])CCO[N+](=O)[O-]	TA102	1	Negative
gmtamesQSAR_3658	CNC(=O)c1c(N(C)N=O)ncn1C	TA102	1	Negative
gmtamesQSAR_3707	O=c1cc(-c2ccc(O)c(O)c2)oc2cc(O)cc(O)c12	TA102	1	Negative
gmtamesQSAR_3788	C=CC(Cl)CCl	TA102	1	Negative
gmtamesQSAR_3795	CC(O)CN(C)c1ccc(NN)nn1	TA102	1	Negative
gmtamesQSAR_3825	CCOP(=O)(SC(C)CC)SC(C)CC	TA102	1	Negative
gmtamesQSAR_3862	NC(CSc1c(Cl)c(Cl)c(Cl)c(Cl)c1Cl)C(=O)O	TA102	1	Negative
gmtamesQSAR_3893	CCCCCCCCSC(=O)Oc1cc(Cl)nnc1-c1ccccc1	TA102	1	Negative
gmtamesQSAR_3946	NCc1cccc(CN)c1	TA102	1	Negative
gmtamesQSAR_3961	Cc1nnc2n1-c1ccc(Cl)cc1C(c1ccccc1Cl)=NC2	TA102	1	Negative
gmtamesQSAR_3972	CCOC(=O)c1[nH]c2ccccc2c1/N=C/c1cc(OC)c(OC)c(OC)c1	TA102	1	Negative
gmtamesQSAR_4031	ClCCSCCCl	TA102	1	Positive
gmtamesQSAR_4118	Cc1cc(C)cc(C(=O)N(NC(=O)c2ccc3c(c2C)CCCO3)C(C)(C)C)c1	TA102	1	Negative
gmtamesQSAR_4205	OC(c1ccccc1Cl)C(O)(Cn1cncn1)C1(Cl)CC1	TA102	1	Negative
gmtamesQSAR_4211	[O]C(=O)CC(O)(CC(=O)O)C(=O)O	TA102	1	Negative
gmtamesQSAR_4241	Oc1cc(Cl)c(Cl)cc1Cl	TA102	1	Negative
gmtamesQSAR_4262	CC1(C)C(C(=O)O)[C@H]1/C=C(\Cl)C(F)(F)F	TA102	1	Negative
gmtamesQSAR_4296	NCCc1c[nH]cn1	TA102	1	Negative
gmtamesQSAR_4406	COC(=O)c1ccc(/C=N/n2nnc3c([nH]c4ccccc43)c2=O)cc1	TA102	1	Positive
gmtamesQSAR_4562	CCc1cc(C)cc(CC)c1-c1c(OC(=O)C(C)(C)C)n2n(c1=O)CCOCC2	TA102	1	Negative
gmtamesQSAR_4590	OCC(Br)CBr	TA102	1	Positive
gmtamesQSAR_4638	C/C=C/C=C/CCCCCCCO	TA102	1	Negative
gmtamesQSAR_4656	Cc1c([N+](=O)[O-])cc(N)cc1[N+](=O)[O-]	TA102	1	Negative
gmtamesQSAR_4691	ClC1C(Cl)C(Cl)C(Cl)C(Cl)C1Cl	TA102	1	Negative
gmtamesQSAR_4696	CN(N=O)C(=O)c1c(N(C)C(=O)OC(C)(C)C)ncn1C	TA102	1	Positive
gmtamesQSAR_4728	NS(=O)(=O)c1nc[nH]n1	TA102	1	Negative
gmtamesQSAR_4846	Cc1c(N)c(=O)n(-c2ccccc2)n1C	TA102	1	Negative
gmtamesQSAR_4925	Cc1cccc(C)c1N(Cn1cccn1)C(=O)C[S+]([O-])CC(O)C(=O)O	TA102	1	Negative
gmtamesQSAR_5195	Cc1cn([C@H]2C[C@H](N=[N+]=[N-])[C@@H](CO)O2)c(=O)[nH]c1=O	TA102	1	Negative
gmtamesQSAR_5234	O=C(O)/C(Cl)=C(\C(=O)O)C(Cl)Cl	TA102	1	Negative
gmtamesQSAR_5334	CCSC(=O)N1CCCCCC1	TA102	1	Negative
gmtamesQSAR_5404	O=S(=O)(O)CC(Cl)=C(Cl)Cl	TA102	1	Negative
gmtamesQSAR_5535	CC(=O)c1cc(C(C)(C)C)cc2c1CCC2(C)C	TA102	1	Negative
gmtamesQSAR_5587	C#CC(C)(O)CCC(C)=C(C)C	TA102	1	Negative
gmtamesQSAR_5589	CC(C)(c1ccc(O[PH](=O)O)cc1)c1ccc(O[PH](=O)O)cc1	TA102	1	Negative
gmtamesQSAR_5674	O=[N+]([O-])C1CCCC1	TA102	1	Negative
gmtamesQSAR_5769	Cc1cncc(C)n1	TA102	1	Negative
gmtamesQSAR_5793	C=CC(C)(C)c1cc2cc3c(cc2oc1=O)OC(C(C)(C)O)C3	TA102	1	Negative
gmtamesQSAR_5898	Oc1c2c(c(O)n1SC(Cl)(Cl)C(Cl)Cl)CC=CC2	TA102	1	Positive
gmtamesQSAR_5946	C=CC(C)(O)CCC=C(C)CC	TA102	1	Negative
gmtamesQSAR_5968	N#CC1=C(C#N)C(=O)C(Cl)=C(Cl)C1=O	TA102	1	Negative
gmtamesQSAR_6017	CN1COCN(Cc2cnc(Cl)s2)C1=N	TA102	1	Negative
gmtamesQSAR_6047	CN(C)P(=O)(N(C)C)N(C)C	TA102	1	Negative
gmtamesQSAR_6048	O=C(c1ccccc1)C(O)c1ccccc1	TA102	1	Negative
gmtamesQSAR_6063	O=C(O)CNCP(=O)(O)O	TA102	1	Negative
gmtamesQSAR_6119	Cc1cc(O)cc2oc(=O)c3c(O)cc(O)cc3c12	TA102	1	Positive
gmtamesQSAR_6122	Cn1c(CC(=O)OCCCl)c(C(=O)O)c2ccccc21	TA102	1	Negative
gmtamesQSAR_6296	Oc1ccc(C=Cc2cc(O)cc(O)c2)cc1	TA102	1	Negative
gmtamesQSAR_6369	C=CCc1ccc2c(c1)OCO2	TA102	1	Negative
gmtamesQSAR_6525	O=c1c2[nH]c3ccccc3c2nnn1/N=C/c1ccc([N+](=O)[O-])cc1	TA102	1	Negative
gmtamesQSAR_6543	C=C(C)C=Cc1c(O)c(O)c2ccccc2c1O	TA102	1	Negative
gmtamesQSAR_6657	CC1(C)Cc2cccc(O)c2O1	TA102	1	Negative
gmtamesQSAR_6777	CN(C)CCc1cc(O)ccc1CNc1ccccn1	TA102	1	Negative
gmtamesQSAR_6826	CC1=CC(=O)C=CC1=O	TA102	1	Negative
gmtamesQSAR_6894	ClCc1ccc(Cl)cc1	TA102	1	Negative
gmtamesQSAR_7107	CCN(CC)N=O	TA102	1	Negative
gmtamesQSAR_7138	Cc1ccc(N(N)c2ccc(C)cc2)cc1	TA102	1	Positive
gmtamesQSAR_7179	COc1ccccc1N=Nc1c(O)ccc2ccccc12	TA102	1	Negative
gmtamesQSAR_7318	CC1=NCCc2c1[nH]c1cc(O)ccc21	TA102	1	Negative
gmtamesQSAR_7326	CC(Oc1ccc(Oc2ccc(C(=O)O)cc2F)cc1)C(=O)O	TA102	1	Negative
gmtamesQSAR_7346	CC(=O)C(N)C(O)C(O)CO	TA102	1	Negative
gmtamesQSAR_7399	[O]P([O])(=O)OC[C@H]1O[C@@H](n2cnc3c(=O)[nH]cnc32)[C@H](O)[C@@H]1O	TA102	1	Negative
gmtamesQSAR_7417	C=C(C)C(=O)OCCOC(=O)NCCC(C)CC(C)(C)CNC(=O)OCCOC(=O)C(=C)C	TA102	1	Negative
gmtamesQSAR_7481	[O]C(=O)C(O)C(O)C(=O)O	TA102	1	Negative
gmtamesQSAR_7561	CCOP(=S)(OCC)Oc1cnc2ccccc2n1	TA102	1	Negative
gmtamesQSAR_7622	CCCN(CCC)N=O	TA102	1	Positive
gmtamesQSAR_7631	Cc1cc2c(C(C)C)c(O)c(O)c(C=O)c2c(O)c1-c1c(C)cc2c(C(C)C)c(O)c(O)c(C=O)c2c1O	TA102	1	Negative
gmtamesQSAR_7708	COC1CCC2(CC1)NC(=O)C(O)(c1cc(C)ccc1C)C2=O	TA102	1	Negative
gmtamesQSAR_7754	COc1cc(O)c2c(c1)C(=O)c1cc(C)cc(O)c1C2=O	TA102	1	Negative
gmtamesQSAR_7771	CS(=O)(=O)c1ccc(C(=O)C2C(=O)C(O)CC(=O)C2O)c(Cl)c1COCC(F)(F)F	TA102	1	Negative
gmtamesQSAR_7871	OC1COC(O)C(O)C1O	TA102	1	Negative
gmtamesQSAR_7873	OCC(CO)(CO)CO	TA102	1	Negative
gmtamesQSAR_7980	[O]C(=O)c1ccccc1-c1c2cc(I)c(=O)c(I)c-2oc2c(I)c([O])c(I)cc12	TA102	1	Negative
gmtamesQSAR_8138	CCCCCCCCCCCCCCCC(=O)OCC(O)c1oc(O)c(O)c1O	TA102	1	Negative
