## Supplemental Data 1 for "AmesNet: A Task-Conditioned Deep Learning Model with Enhanced Sensitivity and Generalization in Ames Mutagenicity Prediction": TA104_without_S9_Train_Val.csv

gmtamesQSAR_ID	SMILES	Strain	S9	Endpoint
gmtamesQSAR_0065	O=c1[nH]c(=O)n(C2CC(O)C(CO)O2)cc1I	TA104	0	Negative
gmtamesQSAR_0082	O=C(O)c1cc(Cl)ccc1Cl	TA104	0	Negative
gmtamesQSAR_0098	C=C(C)C(=O)OC	TA104	0	Negative
gmtamesQSAR_0118	N=C1CC(=O)C(=O)c2ccccc21	TA104	0	Positive
gmtamesQSAR_0164	O=C(Cl)c1ccc(C(=O)Cl)cc1	TA104	0	Positive
gmtamesQSAR_0177	O=C1C[C@H](O)C2c3c(ccc(O)c31)-c1ccc(O)c3c1[C@@]2(O)CCC3=O	TA104	0	Negative
gmtamesQSAR_0179	ClC(Cl)=C(Cl)Cl	TA104	0	Negative
gmtamesQSAR_0186	CCOC(=O)N(CCC=O)N=O	TA104	0	Positive
gmtamesQSAR_0226	Cc1cccc(Nc2cc(Cl)nc(SCC(=O)O)n2)c1C	TA104	0	Negative
gmtamesQSAR_0240	Cc1occc(=O)c1O	TA104	0	Negative
gmtamesQSAR_0246	Oc1cccc(O)c1	TA104	0	Negative
gmtamesQSAR_0274	C[C@@H]1Cc2c(Cl)cc(C(=O)NC(Cc3ccccc3)C(=O)O)c(O)c2C(=O)O1	TA104	0	Negative
gmtamesQSAR_0345	CC(Cl)(Cl)Cl	TA104	0	Negative
gmtamesQSAR_0351	Oc1cc(O)c2ccccc2c1	TA104	0	Positive
gmtamesQSAR_0375	CC/C=C/C=C/C=C/C=C/C=O	TA104	0	Negative
gmtamesQSAR_0381	O=c1[nH]c(=O)n([C@H]2C[C@H](O)[C@@H](CO)O2)cc1CCCCl	TA104	0	Negative
gmtamesQSAR_0403	O=C(Cl)c1ccc(Cl)cc1Cl	TA104	0	Negative
gmtamesQSAR_0429	O=C(O)c1ccc(O)cc1	TA104	0	Negative
gmtamesQSAR_0443	CN(C)c1ccc([C+](c2ccc(N(C)C)cc2)c2ccc(N(C)C)cc2)cc1	TA104	0	Negative
gmtamesQSAR_0444	COc1cc(N)c2c(c1N)C(=O)c1ccccc1C2=O	TA104	0	Negative
gmtamesQSAR_0447	Cc1cccc(C(=O)Cl)c1	TA104	0	Positive
gmtamesQSAR_0454	Cc1cc(=O)n(-c2ccccc2)n1C	TA104	0	Negative
gmtamesQSAR_0465	O=C1C=Cc2ccccc2C1=O	TA104	0	Positive
gmtamesQSAR_0485	O=C(O)/C=C/C(=O)O	TA104	0	Negative
gmtamesQSAR_0486	O=C1C=C(S(=O)(=O)O)c2ccccc2C1=O	TA104	0	Positive
gmtamesQSAR_0522	CCN(CC)c1ccccc1	TA104	0	Negative
gmtamesQSAR_0524	Cc1cccc(O)c1	TA104	0	Negative
gmtamesQSAR_0540	Cc1cc2ccccc2c2ccc3c(c12)C=CC(=O)C3=O	TA104	0	Negative
gmtamesQSAR_0547	COc1cccc2c(O)c3c(c(O)c12)C(=O)C1=C(CC(O)(C(=O)CO)CC1OC1CC(N)C(OC)C(C)O1)C3=O	TA104	0	Positive
gmtamesQSAR_0560	O=C1C=Cc2c(ccc3ccccc23)C1=O	TA104	0	Positive
gmtamesQSAR_0584	O=C(O)c1ccccc1Cl	TA104	0	Negative
gmtamesQSAR_0587	O=C1c2ccccc2C(=O)c2c1cc(O)c(CO)c2O	TA104	0	Positive
gmtamesQSAR_0627	CCCBr	TA104	0	Negative
gmtamesQSAR_0633	NC(Cc1ccc(O)c(O)c1)C(=O)O	TA104	0	Positive
gmtamesQSAR_0639	O=C(O)C=C(C(Cl)Cl)C(Cl)Cl	TA104	0	Negative
gmtamesQSAR_0649	O=C(OOC(=O)c1ccccc1)c1ccccc1	TA104	0	Negative
gmtamesQSAR_0654	O=[N+]([O-])c1ccccc1	TA104	0	Negative
gmtamesQSAR_0656	CC[C@H]1O[C@H]1c1ccccc1	TA104	0	Negative
gmtamesQSAR_0775	CNCCCC(=O)O	TA104	0	Negative
gmtamesQSAR_0776	O=[N+]([O-])c1ccc2c(c1)CCc1cc3c(cc1-2)CCc1ccccc1-3	TA104	0	Positive
gmtamesQSAR_0858	CCSCCC(N)C(=O)O	TA104	0	Negative
gmtamesQSAR_0890	O=C(O)C(=O)C(=O)O	TA104	0	Negative
gmtamesQSAR_0956	C/C(C=O)=C(/Cl)C(=O)O	TA104	0	Positive
gmtamesQSAR_0999	CNc1ccccc1	TA104	0	Negative
gmtamesQSAR_1057	CCN(C)C(=O)Oc1ccc2c(c1)C1(C)CCN(C)C1N2C	TA104	0	Negative
gmtamesQSAR_1066	O=[N+]([O-])c1ccc2c(ccc3c4ccccc4ccc23)c1	TA104	0	Positive
gmtamesQSAR_1091	Cn1c(=O)c2[nH]cnc2n(C)c1=O	TA104	0	Negative
gmtamesQSAR_1134	Cc1ccc([N+](=O)[O-])cc1	TA104	0	Negative
gmtamesQSAR_1141	Cc1c(N=O)c(=O)n(-c2ccccc2)n1C	TA104	0	Positive
gmtamesQSAR_1188	CC(Cl)CCl	TA104	0	Negative
gmtamesQSAR_1207	O=C(O)c1ccc(Cl)cc1	TA104	0	Negative
gmtamesQSAR_1241	O[C@H]1[C@H]2O[C@H]2c2c(c3ccccc3c3ccccc23)[C@@H]1O	TA104	0	Positive
gmtamesQSAR_1268	O=C1C=CC(=O)c2c(O)ccc(O)c21	TA104	0	Positive
gmtamesQSAR_1295	CN(C)c1ccc(C(=C2C=CC(=N)C=C2)c2ccc(N(C)C)cc2)cc1	TA104	0	Negative
gmtamesQSAR_1309	CC[C@@]1(O)C[C@H](OC2CC(N(C)C)C(O)C(C)O2)c2c(cc3c(O)c4c(c(O)c3c2O)C(=O)C=CC4=O)C1C(=O)OC	TA104	0	Positive
gmtamesQSAR_1417	c1ccc2c(OCC3CO3)cccc2c1	TA104	0	Positive
gmtamesQSAR_1436	O[C@@H]1[C@@H]2O[C@@H]2c2c(cc3ccc4cccc5c6ccccc6c2c3c45)[C@H]1O	TA104	0	Positive
gmtamesQSAR_1467	O=C(O)c1c(Cl)cccc1Cl	TA104	0	Negative
gmtamesQSAR_1474	CC(=O)OC(C)=O	TA104	0	Negative
gmtamesQSAR_1507	CN(C)c1ccc(N)cc1	TA104	0	Negative
gmtamesQSAR_1513	CCc1cn([C@H]2C[C@H](O)[C@@H](CO)O2)c(=O)[nH]c1=O	TA104	0	Negative
gmtamesQSAR_1532	Oc1c2c(c3c(ccc4c3ccc3ccc5ccccc5c34)c1O)O2	TA104	0	Positive
gmtamesQSAR_1570	O=Cc1c(Cl)cccc1Cl	TA104	0	Negative
gmtamesQSAR_1701	c1ccc2c(C[C@H]3CO3)cccc2c1	TA104	0	Positive
gmtamesQSAR_1734	CCCCCCCCBr	TA104	0	Negative
gmtamesQSAR_1814	Oc1ccc(Cl)cc1	TA104	0	Negative
gmtamesQSAR_1865	O=C1C(Cl)=C(Cl)C(=O)c2c(O)ccc(O)c21	TA104	0	Positive
gmtamesQSAR_1889	CC1OC(OC2CC(O)(C(=O)CO)C=C3C(=O)c4c(c(O)c5ccccc5c4O)C(=O)C32)CC(N)C1O	TA104	0	Negative
gmtamesQSAR_1929	O=c1[nH]c(=O)n([C@H]2C[C@H](O)[C@@H](CO)O2)cc1/C=C/Br	TA104	0	Negative
gmtamesQSAR_1932	CCCCC/C=C/C=O	TA104	0	Negative
gmtamesQSAR_1991	CN(C)CCN1C=CN(C)C1=C=NO	TA104	0	Negative
gmtamesQSAR_2008	COc1cc(O)c2c(c1)C1=C[C@H](O)[C@@H](O)C[C@]1(C)OC2=O	TA104	0	Negative
gmtamesQSAR_2016	O[C@@H]1[C@H]2O[C@H]2c2c(ccc3c4ccccc4c4ccccc4c23)[C@H]1O	TA104	0	Positive
gmtamesQSAR_2021	ClCBr	TA104	0	Positive
gmtamesQSAR_2045	O=C(O)c1ccc2c(c1)C(=O)OC2=O	TA104	0	Negative
gmtamesQSAR_2064	O=C1C(=O)c2ccccc2-c2ccccc21	TA104	0	Negative
gmtamesQSAR_2086	ClC(Cl)(Cl)Br	TA104	0	Positive
gmtamesQSAR_2088	O=[N+]([O-])c1ccc2c(ccc3cc4c(ccc5ccccc54)cc32)c1	TA104	0	Negative
gmtamesQSAR_2091	Nc1ccc(N)cc1	TA104	0	Negative
gmtamesQSAR_2115	C[N+](C)(C)CCO	TA104	0	Negative
gmtamesQSAR_2117	O=Cc1ccc(Cl)cc1Cl	TA104	0	Negative
gmtamesQSAR_2135	Nc1ccc([N+](=O)[O-])cc1N	TA104	0	Positive
gmtamesQSAR_2154	CC(C)CCCC(C)C1CCC2C3CC=C4CCCCC4(C)C3CCC12C	TA104	0	Negative
gmtamesQSAR_2157	[O-][N+](=Nc1ccc(Cl)c(Cl)c1)c1ccc(Cl)c(Cl)c1	TA104	0	Negative
gmtamesQSAR_2161	CN(C)C(=S)SSC(=S)N(C)C	TA104	0	Negative
gmtamesQSAR_2207	O=[N+]([O-])c1cc2ccc3cccc4ccc(c1)c2c34	TA104	0	Positive
gmtamesQSAR_2248	O[C@@H]1[C@H]2O[C@H]2c2c(ccc3c2ccc2ccccc23)[C@H]1O	TA104	0	Positive
gmtamesQSAR_2280	N#CC(C#N)=Cc1ccccc1Cl	TA104	0	Negative
gmtamesQSAR_2338	Cc1c(N(C)C)c(=O)n(-c2ccccc2)n1C	TA104	0	Negative
gmtamesQSAR_2357	CC(=O)CC(=O)Nc1ccc(C)cc1	TA104	0	Negative
gmtamesQSAR_2401	NNc1ccc(C(=O)O)cc1	TA104	0	Negative
gmtamesQSAR_2475	C/C(C(=O)O)=C(\Cl)C(=O)O	TA104	0	Negative
gmtamesQSAR_2494	CC1=CC(=O)C=C(C)C1=O	TA104	0	Negative
gmtamesQSAR_2599	CCCCCCCCCc1ccc(O)cc1	TA104	0	Negative
gmtamesQSAR_2619	CCOc1cc(C=O)ccc1O	TA104	0	Negative
gmtamesQSAR_2625	O=Cc1cccc(Cl)c1	TA104	0	Negative
gmtamesQSAR_2672	Cc1ccc(C(=O)Cl)cc1	TA104	0	Positive
gmtamesQSAR_2678	c1ccc2c(c1)ccc1ccc3sccc3c12	TA104	0	Negative
gmtamesQSAR_2698	O=Cc1cccc(Cl)c1Cl	TA104	0	Negative
gmtamesQSAR_2702	Oc1ccc(O)c2ccccc12	TA104	0	Positive
gmtamesQSAR_2707	CC(=O)Nc1ccc(S(=O)(=O)Cl)cc1	TA104	0	Negative
gmtamesQSAR_2709	CC(=O)NNc1ccc(CO)cc1	TA104	0	Negative
gmtamesQSAR_2710	CCCCOC(C)=O	TA104	0	Negative
gmtamesQSAR_2770	ClC(Cl)Br	TA104	0	Negative
gmtamesQSAR_2789	O=c1ccc(=O)c2c(=O)c(Cl)c(Cl)c(=O)c1=2	TA104	0	Positive
gmtamesQSAR_2875	CC=C(Cl)Cl	TA104	0	Negative
gmtamesQSAR_2901	Oc1ccc(-c2ccc(O)cc2)cc1	TA104	0	Negative
gmtamesQSAR_2913	C[C@@H]1O[C@H]1c1ccccc1	TA104	0	Negative
gmtamesQSAR_2914	O=C(O)Cc1ccccc1Cl	TA104	0	Negative
gmtamesQSAR_2922	CC(=O)[C@]1(O)C=C2C(=O)c3c(c(O)c4c(O)cccc4c3O)C(=O)C2[C@@H](O[C@H]2C[C@H](N)[C@H](O)[C@H](C)O2)C1	TA104	0	Negative
gmtamesQSAR_2941	O=C/C=C/c1ccccc1	TA104	0	Negative
gmtamesQSAR_2972	CCC(=O)Nc1ccc(Cl)c(Cl)c1	TA104	0	Negative
gmtamesQSAR_3000	O=C(O)/C(Cl)=C(\CCl)C(Cl)Cl	TA104	0	Positive
gmtamesQSAR_3005	O[C@H]1[C@H]2O[C@H]2c2c(ccc3ccccc23)[C@@H]1O	TA104	0	Positive
gmtamesQSAR_3019	O=C(O)COc1cc(Cl)c(Cl)cc1Cl	TA104	0	Negative
gmtamesQSAR_3020	O=C(Cl)c1c(Cl)cccc1Cl	TA104	0	Negative
gmtamesQSAR_3056	CC(O)/C=C/C=O	TA104	0	Positive
gmtamesQSAR_3075	ClC=C(Cl)Cl	TA104	0	Negative
gmtamesQSAR_3086	O=C1C=CC(=O)c2ccccc21	TA104	0	Positive
gmtamesQSAR_3123	O=[N+]([O-])c1ccc2c(c1)CCc1c-2ccc2c1CCCC2	TA104	0	Positive
gmtamesQSAR_3147	Cc1ccc(N)c(S(=O)(=O)O)c1	TA104	0	Negative
gmtamesQSAR_3156	O=C/C(CCl)=C(/Cl)C(=O)O	TA104	0	Positive
gmtamesQSAR_3173	C=CC(=O)NCO	TA104	0	Negative
gmtamesQSAR_3185	NNc1nncc2ccccc12	TA104	0	Positive
gmtamesQSAR_3190	Nc1ccc(Cl)c(Cl)c1	TA104	0	Negative
gmtamesQSAR_3217	CNc1ccc(NCCO)c2c1C(=O)c1ccccc1C2=O	TA104	0	Negative
gmtamesQSAR_3242	Cc1cccc([N+](=O)[O-])c1	TA104	0	Negative
gmtamesQSAR_3259	CC(=O)N(O)c1ccc(Cl)c(Cl)c1	TA104	0	Negative
gmtamesQSAR_3260	COc1cc(N[C@@H](C)CCCN)c2ncccc2c1	TA104	0	Negative
gmtamesQSAR_3288	CCN(CC)C(=O)/C(Cl)=C(\C)OP(=O)(OC)OC	TA104	0	Negative
gmtamesQSAR_3309	CCN(CC)CCCC(C)Nc1ccnc2cc(Cl)ccc12	TA104	0	Negative
gmtamesQSAR_3347	O=c1ccc2c(cc3ccc4cccc5ccc2c3c45)c1=O	TA104	0	Negative
gmtamesQSAR_3399	O=C(Br)CBr	TA104	0	Positive
gmtamesQSAR_3402	O=Cc1ccccc1Cl	TA104	0	Negative
gmtamesQSAR_3418	O=C/C(=C(/Cl)C(=O)O)C(Cl)Cl	TA104	0	Positive
gmtamesQSAR_3459	O=C/C=C/C=C/C=O	TA104	0	Negative
gmtamesQSAR_3476	Cc1ccccc1N	TA104	0	Negative
gmtamesQSAR_3548	O=[N+]([O-])c1cc2ccc3cc4ccccc4c4ccc(c1)c2c34	TA104	0	Positive
gmtamesQSAR_3602	O=C(Cl)c1ccccc1Cl	TA104	0	Positive
gmtamesQSAR_3619	O=C(O)c1cccc(Cl)c1	TA104	0	Negative
gmtamesQSAR_3728	Cc1ccccc1C(=O)Cl	TA104	0	Negative
gmtamesQSAR_3738	O=C(O)CC(O)C(=O)O	TA104	0	Negative
gmtamesQSAR_3755	O[C@@H]1[C@H]2O[C@H]2c2c(ccc3ccccc23)[C@H]1O	TA104	0	Positive
gmtamesQSAR_3810	COc1ccc(O)c(C(C)(C)C)c1	TA104	0	Negative
gmtamesQSAR_3913	O=C1NCCN1c1ncc([N+](=O)[O-])s1	TA104	0	Negative
gmtamesQSAR_3918	Cc1cc(Cl)ccc1O	TA104	0	Negative
gmtamesQSAR_3920	ONc1ccc(Cl)c(Cl)c1	TA104	0	Negative
gmtamesQSAR_3946	NCc1cccc(CN)c1	TA104	0	Negative
gmtamesQSAR_3982	Cc1ccc(N)cc1	TA104	0	Negative
gmtamesQSAR_4073	CC1(C)C(C(=O)OCc2cccc(Oc3ccccc3)c2)[C@H]1C=C(Cl)Cl	TA104	0	Negative
gmtamesQSAR_4082	NC(CCC(=O)NNc1ccc(CO)cc1)C(=O)O	TA104	0	Negative
gmtamesQSAR_4241	Oc1cc(Cl)c(Cl)cc1Cl	TA104	0	Negative
gmtamesQSAR_4390	ClCCCCl	TA104	0	Negative
gmtamesQSAR_4394	CC(C)CCCC(C)[C@H]1CC[C@H]2[C@@H]3C[C@@H]4N(N5C(=O)c6ccccc6C5=O)[C@@]45C[C@@H](Cl)CC[C@]5(C)[C@H]3CC[C@]12C	TA104	0	Negative
gmtamesQSAR_4425	O=C1C(Cl)=C(Cl)C(=O)c2ccccc21	TA104	0	Positive
gmtamesQSAR_4452	CN(C)c1ccc(/N=N/c2ccc(S([O])(=O)=O)cc2)cc1	TA104	0	Negative
gmtamesQSAR_4529	Oc1ccc(O)cc1	TA104	0	Positive
gmtamesQSAR_4540	CC(C)(Oc1ccc(C2CC2(Cl)Cl)cc1)C(=O)O	TA104	0	Negative
gmtamesQSAR_4559	Nc1ccc(N)c([N+](=O)[O-])c1	TA104	0	Positive
gmtamesQSAR_4595	O=C(Cl)c1ccccc1	TA104	0	Positive
gmtamesQSAR_4598	CC(=O)OC1CCC2(C)C(=CCC3C2CCC2(C)C(C(C)CCCC(C)C)CCC32)C1	TA104	0	Negative
gmtamesQSAR_4763	Oc1c(Cl)cc(Cl)cc1Cl	TA104	0	Negative
gmtamesQSAR_4780	c1ccc(C(c2ccccc2)c2ccccc2)cc1	TA104	0	Negative
gmtamesQSAR_4846	Cc1c(N)c(=O)n(-c2ccccc2)n1C	TA104	0	Negative
gmtamesQSAR_4851	O=[N+]([O-])c1ccc(O)c([N+](=O)[O-])c1	TA104	0	Negative
gmtamesQSAR_4858	CN(C)c1ccccc1	TA104	0	Negative
gmtamesQSAR_4887	CCN(CC)C(=O)C(Cl)=C(C)OP(=O)(OC)OC	TA104	0	Negative
gmtamesQSAR_4950	O=C(O)c1ccccc1C(=O)O	TA104	0	Negative
gmtamesQSAR_4961	CC/C=C/C=C/C=C\C=C\C=C\OCC(O)CO	TA104	0	Positive
gmtamesQSAR_4967	CN1CC[C@@]2(C)c3cc(O)ccc3N(C)[C@@H]12	TA104	0	Negative
gmtamesQSAR_4992	O=C(O)CC(O)(CC(=O)O)C(=O)O	TA104	0	Negative
gmtamesQSAR_5000	CC1(C)C(C(=O)OCc2cccc(Oc3ccccc3)c2)[C@@H]1C=C(Cl)Cl	TA104	0	Negative
gmtamesQSAR_5075	N#CCc1ccc(Cl)cc1	TA104	0	Negative
gmtamesQSAR_5126	Oc1ccccc1O	TA104	0	Negative
gmtamesQSAR_5148	CC[C@@]1(O)C[C@H](O[C@H]2C[C@H](N(C)C)[C@H](O)[C@H](C)O2)c2c(cc3c(c2O)C(=O)c2c(O)cccc2C3=O)C1C(=O)OC	TA104	0	Positive
gmtamesQSAR_5162	COc1ccc(C=O)cc1OC	TA104	0	Negative
gmtamesQSAR_5194	CCOCCOC(C)=O	TA104	0	Negative
gmtamesQSAR_5195	Cc1cn([C@H]2C[C@H](N=[N+]=[N-])[C@@H](CO)O2)c(=O)[nH]c1=O	TA104	0	Negative
gmtamesQSAR_5203	Oc1ccccc1-c1ccccc1O	TA104	0	Negative
gmtamesQSAR_5232	CC1(C)CC(C(=O)NC(CO)C(O)CO)C(C)(C)N1O	TA104	0	Negative
gmtamesQSAR_5291	O=C(O)Cc1ccc(Cl)cc1	TA104	0	Negative
gmtamesQSAR_5302	COC(=O)c1oc([N+](=O)[O-])c(-c2ccccc2)c1-c1ccccc1	TA104	0	Positive
gmtamesQSAR_5361	O=Cc1ccc(Cl)c(Cl)c1	TA104	0	Negative
gmtamesQSAR_5390	CCOC(=O)CBr	TA104	0	Negative
gmtamesQSAR_5448	CNC(=O)Oc1cccc2c1OC(C)(C)C2	TA104	0	Negative
gmtamesQSAR_5465	CCCCCC(O)/C=C/C=O	TA104	0	Negative
gmtamesQSAR_5497	Clc1ccc(N=Nc2ccc(Cl)c(Cl)c2)cc1Cl	TA104	0	Negative
gmtamesQSAR_5552	COc1cccc2c(O)c3c(c(O)c12)C(=O)C1=C(C[C@@](O)(C(=O)CO)C[C@@H]1O[C@H]1C[C@H](N)[C@@H](O)[C@H](C)O1)C3=O	TA104	0	Negative
gmtamesQSAR_5595	Cc1ccccc1Br	TA104	0	Negative
gmtamesQSAR_5601	O=C(O)c1cc(Cl)cc(Cl)c1	TA104	0	Negative
gmtamesQSAR_5602	O=Cc1ccc(Cl)cc1	TA104	0	Negative
gmtamesQSAR_5654	Oc1c(Cl)ccc(Cl)c1Cl	TA104	0	Negative
gmtamesQSAR_5667	CC(C)(CO)CO	TA104	0	Negative
gmtamesQSAR_5680	O=C(Cl)c1cccc(Cl)c1	TA104	0	Negative
gmtamesQSAR_5696	O=C(O)/C=C/C=C/C(=O)O	TA104	0	Negative
gmtamesQSAR_5735	ClC(Cl)(Cl)[C@H]1CO1	TA104	0	Positive
gmtamesQSAR_5755	CC(=O)CC(C)=O	TA104	0	Positive
gmtamesQSAR_5805	COC1=CC(=O)C=CC1=O	TA104	0	Negative
gmtamesQSAR_5824	O=Cc1ccccc1	TA104	0	Negative
gmtamesQSAR_5836	CC(C)(C)CC(C)(C)c1ccc(O)cc1	TA104	0	Negative
gmtamesQSAR_5854	CCCCCCCCO	TA104	0	Negative
gmtamesQSAR_5905	O=C(Cl)c1ccccc1C(=O)Cl	TA104	0	Positive
gmtamesQSAR_5908	CC(=O)O[C@H]1CC[C@]2(C)[C@H]3CC[C@]4(C)[C@@H](C(C)CCCC(C)C)CC[C@H]4[C@@H]3C[C@@H]3N(N4C(=O)c5ccccc5C4=O)[C@@]32C1	TA104	0	Positive
gmtamesQSAR_5943	Cc1c2ccccc2cc2c3c(ccc12)C(=O)C(=O)C=C3	TA104	0	Negative
gmtamesQSAR_5995	CCCCCCCCCCO	TA104	0	Negative
gmtamesQSAR_6114	O=C(O)CC(Cl)C(=O)O	TA104	0	Negative
gmtamesQSAR_6119	Cc1cc(O)cc2oc(=O)c3c(O)cc(O)cc3c12	TA104	0	Negative
gmtamesQSAR_6129	CC(C)(Cl)Cl	TA104	0	Negative
gmtamesQSAR_6136	O=[N+]([O-])c1ccc(OCC2CO2)cc1	TA104	0	Positive
gmtamesQSAR_6157	CC(C)(C)c1ccc(O)c(O)c1	TA104	0	Negative
gmtamesQSAR_6203	COc1ccc(N)cc1	TA104	0	Negative
gmtamesQSAR_6207	C=C(CN(C)C)C(=O)c1ccccc1	TA104	0	Negative
gmtamesQSAR_6282	ClCC(Cl)Cl	TA104	0	Negative
gmtamesQSAR_6360	Cc1ccc(Cl)cc1	TA104	0	Negative
gmtamesQSAR_6380	Oc1ccc(O)c(O)c1	TA104	0	Negative
gmtamesQSAR_6392	O=C(c1ccccc1)C1O[C@@H]1c1ccc(F)cc1	TA104	0	Negative
gmtamesQSAR_6426	O=C1C=Cc2c(ccc3cc4ccccc4cc23)C1=O	TA104	0	Negative
gmtamesQSAR_6431	C=C(C)C(=O)OCCO	TA104	0	Negative
gmtamesQSAR_6462	Nc1cccc([N+](=O)[O-])c1N	TA104	0	Positive
gmtamesQSAR_6467	O=C(Cl)C(Cl)c1ccccc1	TA104	0	Positive
gmtamesQSAR_6543	C=C(C)C=Cc1c(O)c(O)c2ccccc2c1O	TA104	0	Negative
gmtamesQSAR_6554	Nc1nc(=O)n([C@H]2C[C@H](O)[C@@H](CO)O2)cc1CCCl	TA104	0	Negative
gmtamesQSAR_6640	Cc1ccccc1[N+](=O)[O-]	TA104	0	Negative
gmtamesQSAR_6761	CC1(C)CC(C([O])=O)C(C)(C)N1O	TA104	0	Negative
gmtamesQSAR_6792	O=C(O)C(Cl)=C(C(Cl)Cl)C(Cl)Cl	TA104	0	Positive
gmtamesQSAR_6826	CC1=CC(=O)C=CC1=O	TA104	0	Negative
gmtamesQSAR_6866	COc1cccc2c(O)c3c(c(O)c12)C(=O)C1=C(C[C@@](O)(C(C)=O)C[C@@H]1O[C@H]1C[C@H](N)[C@H](O)[C@H](C)O1)C3=O	TA104	0	Negative
gmtamesQSAR_6894	ClCc1ccc(Cl)cc1	TA104	0	Negative
gmtamesQSAR_6901	Oc1cccc(Cl)c1	TA104	0	Negative
gmtamesQSAR_6934	N#[N+]c1ccc(CO)cc1	TA104	0	Positive
gmtamesQSAR_6941	C=c1cc(O)c(=C)cc1O	TA104	0	Negative
gmtamesQSAR_7009	c1ccc(C2CO2)cc1	TA104	0	Positive
gmtamesQSAR_7012	O=C(Cl)CCc1ccccc1	TA104	0	Positive
gmtamesQSAR_7069	NN1C(=O)c2ccccc2C1=O	TA104	0	Negative
gmtamesQSAR_7131	O=[N+]([O-])c1ccc2ccc3cccc4ccc1c2c34	TA104	0	Negative
gmtamesQSAR_7135	OC1c2cc3ccc4cccc5ccc(c2C2OC2C1O)c3c45	TA104	0	Positive
gmtamesQSAR_7163	CCC[C@H]1O[C@@H]1c1ccccc1	TA104	0	Negative
gmtamesQSAR_7263	Cc1cc(O)ccc1Cl	TA104	0	Negative
gmtamesQSAR_7291	Nc1nc(=O)n([C@H]2C[C@H](O)[C@@H](CO)O2)cc1I	TA104	0	Negative
gmtamesQSAR_7302	O=Nc1c2ccccc2c2ccc3cccc4ccc1c2c43	TA104	0	Positive
gmtamesQSAR_7304	O=C1c2ccccc2C(=O)N1SC(Cl)(Cl)Cl	TA104	0	Positive
gmtamesQSAR_7348	CCC(=O)N(O)c1ccc(Cl)c(Cl)c1	TA104	0	Negative
gmtamesQSAR_7351	CN=C1C=CC(=C(c2ccc(N(C)C)cc2)c2ccc(N(C)C)cc2)C=C1	TA104	0	Negative
gmtamesQSAR_7377	CCCCCC/C=C/C=O	TA104	0	Negative
gmtamesQSAR_7401	CCOC(C)C(O)C(=O)O	TA104	0	Positive
gmtamesQSAR_7497	Cc1cn(C2CC(N=[N+]=[N-])C(CO)O2)c(=O)[nH]c1=O	TA104	0	Negative
gmtamesQSAR_7500	Oc1[nH]c(O)c2c1CC=CC2	TA104	0	Negative
gmtamesQSAR_7532	Oc1cc(Cl)c(O)cc1Cl	TA104	0	Negative
gmtamesQSAR_7541	SCc1ccccc1	TA104	0	Negative
gmtamesQSAR_7564	O=C(S)c1ccccc1	TA104	0	Negative
gmtamesQSAR_7800	CC/C=C/C=C/C=C/C=C/OCC(O)CO	TA104	0	Positive
gmtamesQSAR_7852	Cc1c2ccccc2cc2ccc3c(c12)C=CC(=O)C3=O	TA104	0	Negative
gmtamesQSAR_7862	CCBr	TA104	0	Negative
gmtamesQSAR_7873	OCC(CO)(CO)CO	TA104	0	Negative
gmtamesQSAR_7882	Nc1cc([N+](=O)[O-])ccc1-c1ccc([N+](=O)[O-])cc1	TA104	0	Positive
gmtamesQSAR_7921	C/C(C=O)=C/c1ccccc1	TA104	0	Negative
gmtamesQSAR_7940	O=C(O)/C=C(\CCl)C(Cl)Cl	TA104	0	Negative
gmtamesQSAR_7968	O=C(Cl)c1ccc(Cl)cc1	TA104	0	Negative
gmtamesQSAR_7995	COC1=C(OC)C(=O)C(C)=CC1=O	TA104	0	Negative
gmtamesQSAR_8003	CCN(CC)C(=O)Cc1ccccc1	TA104	0	Negative
gmtamesQSAR_8012	O=C1CC(=O)c2ccccc2C1=O	TA104	0	Negative
gmtamesQSAR_8070	CCOP(=S)(Cl)OCC	TA104	0	Negative
gmtamesQSAR_8076	C=CCC1=C(C)C(OC(=O)C2C(C=C(C)C)C2(C)C)CC1=O	TA104	0	Negative
gmtamesQSAR_8085	C=C(C)CC(C)(C)C	TA104	0	Negative
gmtamesQSAR_8108	O=CN(O)c1ccc(Cl)c(Cl)c1	TA104	0	Negative
gmtamesQSAR_8191	O=C(O)Cc1ccc(O)c(O)c1	TA104	0	Positive
gmtamesQSAR_8212	Cc1ccccc1Cl	TA104	0	Negative
gmtamesQSAR_8248	Cc1cc(C(C)(C)C)c(O)c(C(C)(C)C)c1	TA104	0	Negative
gmtamesQSAR_8255	O=C(O)CN(CCN(CC(=O)O)CC(=O)O)CC(=O)O	TA104	0	Negative
gmtamesQSAR_0013	Clc1ccc(/N=N/c2ccc(Cl)c(Cl)c2)cc1Cl	TA104	0	Negative
gmtamesQSAR_0052	Nc1ccc(S(=O)(=O)O)cc1	TA104	0	Negative
gmtamesQSAR_0060	CC1COc2c(N3CCN(C)CC3)c(F)cc3c(=O)c(C(=O)O)cn1c23	TA104	0	Negative
gmtamesQSAR_0277	CC1(C)CC(O)CC(C)(C)N1O	TA104	0	Negative
gmtamesQSAR_0388	CC(C)C(C(=O)OC(C#N)c1cccc(Oc2ccccc2)c1)c1ccc(Cl)cc1	TA104	0	Negative
gmtamesQSAR_0451	COc1cc(NC(C)CCCN)c2ncccc2c1	TA104	0	Negative
gmtamesQSAR_0478	ClC(Cl)(Cl)C1CO1	TA104	0	Positive
gmtamesQSAR_0530	Cc1cccc(Nc2cc(Cl)nc(SCC(=O)NCCO)n2)c1C	TA104	0	Negative
gmtamesQSAR_0608	Cn1cnc2c1c(=O)[nH]c(=O)n2C	TA104	0	Negative
gmtamesQSAR_0751	O=[N+]([O-])c1cc2c3c(c1)CCc1c4c(cc(c1-3)CC2)CCCC4	TA104	0	Positive
gmtamesQSAR_0901	CC(=O)NC(CS)C(=O)O	TA104	0	Negative
gmtamesQSAR_1112	BrCCBr	TA104	0	Negative
gmtamesQSAR_1127	O=Cc1ccc(CO)o1	TA104	0	Negative
gmtamesQSAR_1142	NNc1nnc(NN)c2ccccc12	TA104	0	Negative
gmtamesQSAR_1212	NCCc1cc(O)c(O)cc1O	TA104	0	Positive
gmtamesQSAR_1265	O=c1[nH]c(=O)n(C2CC(O)C(CO)O2)cc1CCCl	TA104	0	Negative
gmtamesQSAR_1365	C=C1C(=O)O[C@@H]2C[C@]3(C)[C@@H](CCC(C)=O)[C@@H]3C[C@H]12	TA104	0	Negative
gmtamesQSAR_1437	CC1=CC(=O)c2c(O)cccc2C1=O	TA104	0	Positive
gmtamesQSAR_1515	Br/C=C\Br	TA104	0	Negative
gmtamesQSAR_1661	CCN(CC)Cc1cc(Nc2ccnc3cc(Cl)ccc23)ccc1O	TA104	0	Negative
gmtamesQSAR_1792	CC(C)CCC[C@@H](C)[C@H]1CC[C@H]2[C@@H]3CC4([C@H]5C[C@@H](Br)CC[C@]5(C)[C@H]3CC[C@]12C)S(=O)(=O)CCS4(=O)=O	TA104	0	Positive
gmtamesQSAR_1839	CCN(CCCl)c1ccc(OCCCCCNc2c3ccccc3nc3ccccc23)cc1	TA104	0	Negative
gmtamesQSAR_1856	C=C(C)C(=O)OCCN(C)C	TA104	0	Negative
gmtamesQSAR_2024	C[N+]1(C)CCOCC1	TA104	0	Negative
gmtamesQSAR_2146	Oc1c2c(c(O)n1SC(Cl)(Cl)Cl)CC=CC2	TA104	0	Positive
gmtamesQSAR_2193	C=c1c(C)c(O)c(=C)c(C)c1O	TA104	0	Negative
gmtamesQSAR_2199	NCc1ccc(CN)cc1	TA104	0	Negative
gmtamesQSAR_2202	NCCCN1CCN(CCCN)CC1	TA104	0	Negative
gmtamesQSAR_2438	Cc1c2c(cc3ccccc13)-c1ccccc1C1NC21	TA104	0	Positive
gmtamesQSAR_2465	BrCBr	TA104	0	Positive
gmtamesQSAR_2526	C=C(Br)C=O	TA104	0	Positive
gmtamesQSAR_2670	Oc1ccc2ccc3c4ccc5ccccc5c4c4c(c3c2c1O)O4	TA104	0	Positive
gmtamesQSAR_2741	C=CC(=C)CCC=C(C)C	TA104	0	Negative
gmtamesQSAR_2764	O=Cc1ccc(COS(=O)(=O)O)o1	TA104	0	Positive
gmtamesQSAR_2870	CNC(=O)Oc1ccc2c(c1)[C@]1(C)CCN(C)[C@@H]1N2C	TA104	0	Negative
gmtamesQSAR_2921	CC/C=C/C=C/C=C/C=C/C=C/OCC(O)CO	TA104	0	Positive
gmtamesQSAR_3027	NCC(=O)CCC(=O)O	TA104	0	Positive
gmtamesQSAR_3247	CC(C)(Oc1ccc(C2CCCc3ccccc32)cc1)C(=O)O	TA104	0	Negative
gmtamesQSAR_3277	CN(C)S(=O)(=O)N(SC(F)(Cl)Cl)c1ccccc1	TA104	0	Negative
gmtamesQSAR_3361	CN1C=CN(CCC[n+]2ccc(C(N)=O)cc2)C1=C=[NH+]O	TA104	0	Negative
gmtamesQSAR_3440	COc1cc(OC)c(OC)cc1C=O	TA104	0	Negative
gmtamesQSAR_3474	CCn1cc(C(=O)O)c(=O)c2cc(F)c(N3CCNCC3)cc21	TA104	0	Positive
gmtamesQSAR_3531	CCC1(O)C[C@H](OC2CC(N(C)C)C(OC3CC(O)C(O)C(C)O3)C(C)O2)c2c(cc3c(O)c4c(c(O)c3c2O)C(=O)C=CC4=O)C1C(=O)OC	TA104	0	Positive
gmtamesQSAR_3541	COP(=S)(Cl)OC	TA104	0	Negative
gmtamesQSAR_3654	CCOCCCl	TA104	0	Positive
gmtamesQSAR_3702	ClCC(Cl)(Cl)Cl	TA104	0	Negative
gmtamesQSAR_3724	CC(=O)O[C@@H]1CCC2(C)C(=CCC3C2CCC2(C)C3CC[C@H]2[C@H](C)CCCC(C)C)C1	TA104	0	Negative
gmtamesQSAR_3858	CN=C1C=CC(=C(c2ccc(NC)cc2)c2ccc(N(C)C)cc2)C=C1	TA104	0	Negative
gmtamesQSAR_3951	CC(C)(C)c1cc(O)ccc1O	TA104	0	Negative
gmtamesQSAR_4027	O=CCCCC=O	TA104	0	Positive
gmtamesQSAR_4210	O=C(O)/C=C\C=C\C(=O)O	TA104	0	Negative
gmtamesQSAR_4476	Cc1c2ccccc2c(C)c2c3c(ccc12)C(=O)C(=O)C=C3	TA104	0	Negative
gmtamesQSAR_4835	ClC(Cl)C(Cl)Cl	TA104	0	Negative
gmtamesQSAR_4937	O=[N+]([O-])c1ccc(-c2ccccc2)cc1	TA104	0	Negative
gmtamesQSAR_5238	CN(C)CCN(Cc1cccs1)c1ccccn1	TA104	0	Negative
gmtamesQSAR_5342	COc1cccc2c(O)c3c(c(O)c12)C(=O)C1=C(C[C@](O)(C(C)=O)C[C@@H]1O[C@@H]1C[C@@H](N)[C@@H](O)[C@H](C)O1)C3=O	TA104	0	Negative
gmtamesQSAR_5613	O=C1C=CC(=O)C(Cl)=C1	TA104	0	Negative
gmtamesQSAR_5685	COc1cc(O)c2c(=O)oc3cc(O)cc(C)c3c2c1	TA104	0	Negative
gmtamesQSAR_5898	Oc1c2c(c(O)n1SC(Cl)(Cl)C(Cl)Cl)CC=CC2	TA104	0	Negative
gmtamesQSAR_5968	N#CC1=C(C#N)C(=O)C(Cl)=C(Cl)C1=O	TA104	0	Positive
gmtamesQSAR_6236	O=C(Cl)Cc1ccccc1	TA104	0	Positive
gmtamesQSAR_6331	O=C=NCCCCCCN=C=O	TA104	0	Negative
gmtamesQSAR_6402	CN(N=O)C(N)=O	TA104	0	Positive
gmtamesQSAR_7335	CCCC=CC=CCC=O	TA104	0	Negative
gmtamesQSAR_7623	OCC(O)c1oc(O)c(O)c1O	TA104	0	Negative
gmtamesQSAR_7949	O=C(O)/C(Cl)=C(/CCl)C(=O)O	TA104	0	Negative
gmtamesQSAR_7980	[O]C(=O)c1ccccc1-c1c2cc(I)c(=O)c(I)c-2oc2c(I)c([O])c(I)cc12	TA104	0	Negative
