## Supplemental Data 3 for "AmesNet: A Task-Conditioned Deep Learning Model with Enhanced Sensitivity and Generalization in Ames Mutagenicity Prediction"

### Sheet: all_models_bootstrap_results
Metric	AmesNet_predictions (95% CI)	STL_ChemProp_predictions (95% CI)	STL_DeepAmes_predictions (95% CI)	STL_GROVER_predictions (95% CI)	STL_MLP_predictions (95% CI)	gMTL_MLP_predictions (95% CI)	uMTL_MLP_predictions (95% CI)	TCL_ChemProp_predictions (95% CI)	TCL_GROVER_predictions (95% CI)
Sensitivity	0.73 (0.68-0.77)	0.54 (0.49-0.59)	0.67 (0.62-0.71)	0.55 (0.50-0.60)	0.50 (0.45-0.55)	0.59 (0.55-0.63)	0.57 (0.52-0.62)	0.65 (0.60-0.70)	0.54 (0.50-0.58)
BA	0.81 (0.79-0.83)	0.74 (0.72-0.77)	0.75 (0.72-0.77)	0.75 (0.73-0.78)	0.72 (0.70-0.75)	0.75 (0.73-0.77)	0.73 (0.70-0.75)	0.79 (0.76-0.81)	0.75 (0.73-0.77)
MCC	0.52 (0.49-0.56)	0.52 (0.47-0.56)	0.43 (0.39-0.47)	0.56 (0.51-0.60)	0.50 (0.46-0.55)	0.47 (0.42-0.51)	0.40 (0.36-0.44)	0.54 (0.50-0.58)	0.51 (0.47-0.55)
Specificity	0.89 (0.89-0.90)	0.95 (0.94-0.95)	0.83 (0.82-0.84)	0.96 (0.95-0.96)	0.95 (0.94-0.95)	0.91 (0.90-0.92)	0.89 (0.88-0.90)	0.93 (0.92-0.94)	0.96 (0.95-0.96)
